# Tracking chromatin state changes using *μ*Map photo-proximity labeling

**DOI:** 10.1101/2021.09.28.462236

**Authors:** Ciaran P. Seath, Antony J. Burton, David W. C. MacMillan, Tom W. Muir

## Abstract

Interactions between biomolecules, particularly proteins, underlie all cellular processes, and ultimately control cell fate. Perturbation of native interactions through mutation, changes in expression levels, or external stimuli leads to altered cellular physiology and can result in either disease or therapeutic effects.^1,2^ Mapping these interactions and determining how they respond to stimulus is the genesis of many drug development efforts, leading to new therapeutic targets and improvements in human health.^1^ However, in the complex environment of the nucleus it is challenging to determine protein-protein interactions due to low abundance, transient or multi-valent binding, and a lack of technologies that are able to interrogate these interactions without disrupting the protein binding surface under study.^3^ Chromatin remodelers, modifying enzymes, interactors, and transcription factors can all be redirected by subtle changes to the microenvironment, causing global changes in protein expression levels and subsequent physiology. Here, we describe the Chroma-*μ*Map method for the traceless incorporation of Ir-photosensitizers into the nuclear microenvironment using engineered split inteins. These Ir-catalysts can activate diazirine warheads to form reactive carbenes within a ~10 nm radius, cross-linking with proteins within the immediate microenvironment for analysis via quantitative chemoproteomics.^4^ We demonstrate this concept on nine different nuclear proteins with varied function and in each case, elucidating their microenvironments. Additionally, we show that this short-range proximity labeling method can reveal the critical changes in interactomes in the presence of cancer-associated mutations, as well as treatment with small-molecule inhibitors. Chroma-*μ*Map improves our fundamental understanding of nuclear protein-protein interactions, as well as the effects that small molecule therapeutics have on the local chromatin environment, and in doing so is expected to have a significant impact on the field of epigenetic drug discovery in both academia and industry.
