## Supplementary Table 1 for "Tracking chromatin state changes using *μ*Map photo-proximity labeling"

### Sheet: Sheet1
Supplementary Table 1: List of enriched proteins in H3.1 vs Ir. Cut offs (>0.5 Log2-fold change, <0.05 FDR-corrected p value.)
Significance (-log10(pvalue)	Log2FC	Protein names	Gene names
2.50238	3.65733	Borealin	CDCA8
2.90953	3.53062	60S ribosomal protein L24	RPL24
2.65032	3.43015	UPF0428 protein CXorf56	CXorf56
3.74926	3.27962	Ligand-dependent nuclear receptor-interacting factor 1	LRIF1
2.55123	3.13078	DNA (cytosine-5)-methyltransferase 1	DNMT1
2.33043	2.96426	Mortality factor 4-like protein 2	MORF4L2
4.89778	2.80814	Histone H3;Histone H3.2;Histone H3.1t;Histone H3.1	HIST2H3PS2;HIST2H3A;HIST3H3;HIST1H3A
3.18073	2.74215	Zinc finger CCCH domain-containing protein 3	ZC3H3
2.77319	2.72643	60S ribosomal protein L28	RPL28
5.12366	2.68476	Ubiquitin-40S ribosomal protein S27a;Ubiquitin;40S ribosomal protein S27a;Ubiquitin-60S ribosomal protein L40;Ubiquitin;60S ribosomal protein L40;Polyubiquitin-B;Ubiquitin;Polyubiquitin-C;Ubiquitin	RPS27A;UBA52;UBB;UBC
2.57077	2.64087	Cytoskeleton-associated protein 2	CKAP2
3.18962	2.61294	60S ribosomal protein L38	RPL38
2.0082	2.56868	Probable leucine--tRNA ligase, mitochondrial	LARS2
4.24922	2.53036	Histone H2AX	H2AFX
3.00308	2.50058	Inner centromere protein	INCENP
2.45512	2.49638	RNA-binding protein 34	RBM34
2.58591	2.48853	Cell division cycle-associated 7-like protein	CDCA7L
3.70031	2.47297	DNA (cytosine-5)-methyltransferase 3A	DNMT3A
5.5291	2.46119	Histone H2A.V;Histone H2A.Z	H2AFV;H2AFZ
4.64546	2.44582	Coiled-coil domain-containing protein 71	CCDC71
4.34962	2.42687	Ras-related protein Rab-14	RAB14
4.25665	2.4266	Histone acetyltransferase KAT7	KAT7
3.11598	2.41939	Protein LAP2	ERBB2IP
2.33777	2.40694	40S ribosomal protein S13	RPS13
4.27999	2.29077	Rho GTPase-activating protein 11B;Rho GTPase-activating protein 11A	ARHGAP11B;ARHGAP11A
1.85118	2.28786	Histone H4	HIST1H4A
3.15759	2.27544	Olfactory receptor 2L13	OR2L13
5.02869	2.26359	40S ribosomal protein S18	RPS18
4.5356	2.25443	Aurora kinase B	AURKB
3.99421	2.23721	Kinesin-like protein KIF18B	KIF18B
3.193	2.23001	Chromobox protein homolog 5	CBX5
1.78814	2.21153	Mortality factor 4-like protein 1	MORF4L1
4.86887	2.20664	Histone H3.3	H3F3A
2.78824	2.19531	Myeloid leukemia factor 2	MLF2
4.30433	2.16549	Activator of basal transcription 1	ABT1
5.53533	2.15574	40S ribosomal protein S7	RPS7
0	2.13728	DNA methyltransferase 1-associated protein 1	DMAP1
2.3816	2.11422	THO complex subunit 4	ALYREF
5.07116	2.10372	40S ribosomal protein S25	RPS25
3.97136	2.1029	Bromodomain adjacent to zinc finger domain protein 1A	BAZ1A
3.89906	2.09448	AT-hook DNA-binding motif-containing protein 1	AHDC1
4.23994	2.09074	Lysine-rich nucleolar protein 1	KNOP1
3.78597	2.08892	Treacle protein	TCOF1
3.98505	2.07885	Centromere protein V	CENPV
5.25615	2.07204	DnaJ homolog subfamily B member 6	DNAJB6
3.5122	2.05692	Differentially expressed in FDCP 6 homolog	DEF6
3.43061	2.05544	Atherin	SAMD1
3.35466	2.02768	DNA (cytosine-5)-methyltransferase 3B	DNMT3B
3.96812	2.02626	Serine/threonine-protein kinase haspin	GSG2
5.0379	2.01269	40S ribosomal protein S6	RPS6
2.31615	1.98618	U1 small nuclear ribonucleoprotein 70 kDa	SNRNP70
5.31297	1.95009	Heterochromatin protein 1-binding protein 3	HP1BP3
4.01639	1.93544	SWI/SNF-related matrix-associated actin-dependent regulator of chromatin subfamily A member 5	SMARCA5
4.63164	1.91133	Zinc finger protein 512	ZNF512
4.7024	1.91055	40S ribosomal protein S23	RPS23
4.01825	1.90039	Leucine-rich repeat and fibronectin type-III domain-containing protein 2	LRFN2
3.89407	1.89983	Core histone macro-H2A.1	H2AFY
3.74719	1.89591	Transcriptional enhancer factor TEF-1;Transcriptional enhancer factor TEF-3;Transcriptional enhancer factor TEF-5;Transcriptional enhancer factor TEF-4	TEAD1;TEAD4;TEAD3;TEAD2
5.34369	1.88566	Pleckstrin homology-like domain family B member 1	PHLDB1
3.47952	1.88473	Glutamate receptor ionotropic, delta-2	GRID2
5.51164	1.87178	60S ribosomal protein L27	RPL27
6.65651	1.85679	Uncharacterized protein C11orf95	C11orf95
5.03836	1.84669	BCL-6 corepressor-like protein 1	BCORL1
3.35653	1.84659	60S ribosomal protein L18	RPL18
3.98422	1.84161	40S ribosomal protein S9	RPS9
3.53436	1.84153	Multidrug resistance protein 1	ABCB1
3.69739	1.82651	Guanine nucleotide-binding protein-like 3-like protein	GNL3L
4.16406	1.81831	Suppressor of SWI4 1 homolog	PPAN
4.96542	1.79574	Kinesin-like protein KIF22	KIF22
6.07739	1.77105	Signal recognition particle 14 kDa protein	SRP14
2.46635	1.74695	Cell division cycle-associated protein 2	CDCA2
4.78465	1.74448	Cell division control protein 6 homolog	CDC6
2.35892	1.73214	40S ribosomal protein S10;Putative 40S ribosomal protein S10-like	RPS10;RPS10P5
2.36702	1.73164	Kinesin-like protein KIF20A	KIF20A
5.22051	1.72687	Histone lysine demethylase PHF8	PHF8
3.74157	1.70664	Ribosomal RNA processing protein 1 homolog A	RRP1
4.02489	1.70333	Tyrosine-protein kinase BAZ1B	BAZ1B
4.29517	1.69906	E3 ubiquitin-protein ligase UHRF2	UHRF2
3.63765	1.67626	UPF0488 protein C8orf33	C8orf33
3.93657	1.64984	ATP-binding cassette sub-family F member 2	ABCF2
2.82898	1.6468	PC4 and SFRS1-interacting protein	PSIP1
5.36165	1.64007	60S ribosomal protein L13	RPL13
0	1.63901	40S ribosomal protein S24	RPS24
1.74814	1.61198	60S ribosomal protein L7	RPL7
3.84322	1.60537	Pituitary homeobox 2	PITX2
4.16939	1.57995	UAP56-interacting factor	FYTTD1
3.79656	1.57529	Transcription activator BRG1	SMARCA4
2.8094	1.57311	PHD finger protein 20-like protein 1	PHF20L1
3.60261	1.57129	Putative oxidoreductase GLYR1	GLYR1
3.24359	1.56815	60S ribosomal protein L23	RPL23
3.96035	1.5549	Histone-lysine N-methyltransferase 2A;MLL cleavage product N320;MLL cleavage product C180	KMT2A
3.46382	1.55489	RNA-binding protein 4B;RNA-binding protein 4	RBM4B;RBM4
2.84812	1.55355	Coiled-coil domain-containing protein 15	CCDC15
3.52137	1.54999	Serine/threonine-protein kinase VRK1	VRK1
3.33926	1.54276	Casein kinase I isoform epsilon	CSNK1E
3.97069	1.53797	60S ribosomal protein L8	RPL8
4.91173	1.53011	ADNP homeobox protein 2	ADNP2
4.67729	1.52115	Homeobox protein Hox-D13	HOXD13
2.76799	1.51968	Follistatin-related protein 1	FSTL1
4.58051	1.51747	60S ribosomal protein L4	RPL4
3.81888	1.48639	Probable global transcription activator SNF2L1	SMARCA1
3.61289	1.48346	Nuclear mitotic apparatus protein 1	NUMA1
4.19984	1.47781	Antigen KI-67	MKI67
3.70012	1.47507	Nucleolar transcription factor 1	UBTF
5.34045	1.47192	Ribonuclease 3	DROSHA
3.86539	1.46719	Targeting protein for Xklp2	TPX2
4.4392	1.45463	Mis18-binding protein 1	MIS18BP1
2.9533	1.45251	Golgin subfamily A member 4	GOLGA4
2.99571	1.45149	MHC class II regulatory factor RFX1	RFX1
5.54039	1.44616	Polycomb protein SUZ12	SUZ12
4.27573	1.44109	Metal-response element-binding transcription factor 2	MTF2
3.10483	1.41363	N-acetyltransferase ESCO2	ESCO2
4.96181	1.40539	40S ribosomal protein S4, X isoform;40S ribosomal protein S4, Y isoform 2	RPS4X;RPS4Y2
4.34567	1.39817	Endonuclease III-like protein 1	NTHL1
3.04199	1.39192	Thyroid transcription factor 1-associated protein 26	CCDC59
4.21082	1.38862	Probable ATP-dependent RNA helicase DDX47	DDX47
5.84714	1.38714	Dual specificity protein kinase CLK3	CLK3
6.20063	1.36143	40S ribosomal protein S2	RPS2
5.04036	1.34778	ATP-dependent RNA helicase DDX50	DDX50
3.21581	1.34486	Homeobox protein Hox-D11	HOXD11
4.46802	1.34241	40S ribosomal protein S3a	RPS3A
3.4807	1.33525	Protein Wiz	WIZ
3.14962	1.3338	M-phase phosphoprotein 8	MPHOSPH8
2.65537	1.31666	Protein SON	SON
2.86719	1.30646	Transcription elongation factor B polypeptide 3	TCEB3
4.18009	1.30098	40S ribosomal protein S14	RPS14
3.90289	1.29867	Bifunctional polynucleotide phosphatase/kinase;Polynucleotide 3-phosphatase;Polynucleotide 5-hydroxyl-kinase	PNKP
3.12385	1.2808	60S ribosomal protein L6	RPL6
4.96918	1.26933	Histone-binding protein RBBP4;Histone-binding protein RBBP7	RBBP4;RBBP7
2.95253	1.26383	Major centromere autoantigen B	CENPB
3.97881	1.26081	Protein polybromo-1	PBRM1
3.78849	1.25793	60S ribosomal protein L10	RPL10
3.08784	1.2548	ATPase family AAA domain-containing protein 5	ATAD5
4.17837	1.2479	Heat shock 70 kDa protein 1B;Heat shock 70 kDa protein 1A;Putative heat shock 70 kDa protein 7;Heat shock 70 kDa protein 6	HSPA1B;HSPA1A;HSPA7;HSPA6
1.68039	1.24522	A-kinase anchor protein 8-like	AKAP8L
4.00774	1.24464	Bromodomain adjacent to zinc finger domain protein 2A	BAZ2A
0	1.23826	Male-specific lethal 3 homolog	MSL3
1.94055	1.23809	60S ribosomal protein L31	RPL31
3.91991	1.23417	ATPase family AAA domain-containing protein 2	ATAD2
3.21563	1.22086	DNA topoisomerase 2-alpha	TOP2A
3.02946	1.21366	Mediator of DNA damage checkpoint protein 1	MDC1
2.36386	1.20991	E3 ubiquitin-protein ligase RING2	RNF2
3.19276	1.2074	Polyhomeotic-like protein 2	PHC2
3.76472	1.20473	Lymphoid-specific helicase	HELLS
3.39132	1.20162	YEATS domain-containing protein 4	YEATS4
3.86057	1.20123	Chromobox protein homolog 8	CBX8
2.94223	1.20056	Replication factor C subunit 1	RFC1
2.83024	1.1909	ATP-dependent 6-phosphofructokinase, muscle type	PFKM
4.44004	1.1862	60S ribosomal protein L11	RPL11
3.59652	1.17622	Poly [ADP-ribose] polymerase 2	PARP2
3.47973	1.16959	DNA repair protein complementing XP-C cells	XPC
3.98795	1.16559	60S ribosomal protein L21	RPL21
4.13849	1.16486	60S ribosomal protein L30	RPL30
3.56728	1.16263	Replication factor C subunit 5	RFC5
3.6596	1.15786	Pogo transposable element with ZNF domain	POGZ
2.64965	1.15423	Insulin receptor substrate 4	IRS4
4.11809	1.13878	Probable ATP-dependent RNA helicase DDX52	DDX52
3.5467	1.13167	RNA demethylase ALKBH5	ALKBH5
3.53305	1.12589	Poly [ADP-ribose] polymerase 1	PARP1
2.52577	1.1236	Transcription factor E2F8	E2F8
2.33641	1.12355	Nucleolar protein 9	NOP9
3.18317	1.11976	Putative RNA-binding protein 15	RBM15
4.83442	1.11955	Nucleolar protein 56	NOP56
3.10677	1.11066	DNA-3-methyladenine glycosylase	MPG
3.77861	1.10117	Zinc finger protein 512B	ZNF512B
4.19337	1.09431	Centrosomal protein of 170 kDa	CEP170
4.03195	1.09091	60S ribosomal protein L9	RPL9
2.30488	1.06946	Cell division cycle protein 27 homolog	CDC27
3.33789	1.06909	DNA ligase 3	LIG3
3.08482	1.06893	E3 ubiquitin-protein ligase SHPRH	SHPRH
3.30239	1.06249	Dual specificity protein kinase CLK4;Dual specificity protein kinase CLK1	CLK4;CLK1
4.25004	1.06191	E3 ubiquitin-protein ligase TRIP12	TRIP12
3.62778	1.06088	Histone H1x	H1FX
5.69622	1.06048	Origin recognition complex subunit 1	ORC1
3.84843	1.0577	Cytoskeleton-associated protein 2-like	CKAP2L
2.64615	1.05448	Structural maintenance of chromosomes flexible hinge domain-containing protein 1	SMCHD1
3.03972	1.04967	Histone H2B type 1-M;Histone H2B type 1-N;Histone H2B type 1-H;Histone H2B type 2-F;Histone H2B type 1-C/E/F/G/I;Histone H2B type 1-D;Histone H2B type F-S;Histone H2B type 1-K;Histone H2B type 1-L;Histone H2B type 1-A	HIST1H2BM;HIST1H2BN;HIST1H2BH;HIST2H2BF;HIST1H2BC;HIST1H2BD;H2BFS;HIST1H2BK;HIST1H2BL;HIST1H2BA
4.1064	1.04921	Uncharacterized protein C19orf47	C19orf47
2.97835	1.0455	COUP transcription factor 2;COUP transcription factor 1	NR2F2;NR2F1
2.7644	1.03295	Myotubularin-related protein 12	MTMR12
3.66709	1.02464	Nuclear receptor subfamily 2 group F member 6	NR2F6
2.4883	1.02324	Heterogeneous nuclear ribonucleoprotein U	HNRNPU
3.47827	1.01124	ATP-binding cassette sub-family F member 1	ABCF1
4.02582	1.01112	Testis-expressed sequence 15 protein	TEX15
3.15225	1.00338	Ubinuclein-2	UBN2
3.02211	0.992167	Pre-mRNA-processing factor 6	PRPF6
1.96553	0.983599	Chromatin assembly factor 1 subunit A	CHAF1A
2.14599	0.982688	Histone-lysine N-methyltransferase EHMT2	EHMT2
3.52493	0.979998	N-alpha-acetyltransferase 40	NAA40
3.32582	0.977385	RNA exonuclease 4	REXO4
2.08128	0.969266	Phosphoinositide 3-kinase adapter protein 1	PIK3AP1
3.57723	0.962709	Spermatid perinuclear RNA-binding protein	STRBP
3.04286	0.962671	Zinc finger protein 292	ZNF292
2.85966	0.95999	Sex comb on midleg-like protein 2	SCML2
3.01077	0.945203	Histone-lysine N-methyltransferase NSD3	WHSC1L1
4.13538	0.944323	Replication factor C subunit 2	RFC2
1.37858	0.939382	Homeobox protein Hox-C11	HOXC11
3.27998	0.932761	Probable ATP-dependent RNA helicase DDX10	DDX10
3.02016	0.923981	Cyclin-dependent-like kinase 5;Cyclin-dependent kinase 1;Cyclin-dependent kinase 2;Cyclin-dependent kinase 4;Cyclin-dependent kinase 3;Cyclin-dependent kinase 6;Cyclin-dependent kinase 9;Cyclin-dependent kinase 15;Cyclin-dependent kinase 14;Cyclin-dependent kinase 18;Cyclin-dependent kinase 16;Cyclin-dependent kinase 17;Cyclin-dependent kinase 12;Cyclin-dependent kinase 13	CDK5;CDK1;CDK2;CDK4;CDK3;CDK6;CDK9;CDK15;CDK14;CDK18;CDK16;CDK17;CDK12;CDK13
3.56841	0.914102	40S ribosomal protein S11	RPS11
2.73392	0.906134	Forkhead box protein F2	FOXF2
2.87273	0.905296	Nucleolar protein 7	NOL7
1.69616	0.881006	Nuclear factor of activated T-cells, cytoplasmic 4;Nuclear factor of activated T-cells, cytoplasmic 2;Nuclear factor of activated T-cells, cytoplasmic 1;Nuclear factor of activated T-cells, cytoplasmic 3	NFATC4;NFATC2;NFATC1;NFATC3
2.40641	0.879768	Histone H2B type 2-E;Histone H2B type 1-B;Histone H2B type 1-O;Histone H2B type 1-J;Histone H2B type 3-B;Putative histone H2B type 2-D;Putative histone H2B type 2-C	HIST2H2BE;HIST1H2BB;HIST1H2BO;HIST1H2BJ;HIST3H2BB;HIST2H2BD;HIST2H2BC
1.3852	0.863993	MAP/microtubule affinity-regulating kinase 4;MAP/microtubule affinity-regulating kinase 3;Serine/threonine-protein kinase MARK2;Serine/threonine-protein kinase MARK1	MARK4;MARK3;MARK2;MARK1
3.89884	0.861142	Glutamate-rich WD repeat-containing protein 1	GRWD1
3.27933	0.85984	Peregrin	BRPF1
3.43453	0.851564	Probable U3 small nucleolar RNA-associated protein 11	UTP11L
4.42883	0.848506	Guanine nucleotide-binding protein-like 3	GNL3
2.37626	0.845546	Chromobox protein homolog 3	CBX3
2.84221	0.842852	Pre-mRNA-processing factor 40 homolog A	PRPF40A
2.13631	0.83053	Protein Jade-3	JADE3
2.51367	0.81167	Chromodomain-helicase-DNA-binding protein 4	CHD4
2.4647	0.801262	40S ribosomal protein S16	RPS16
2.20596	0.795624	U4/U6.U5 tri-snRNP-associated protein 1	SART1
2.54225	0.793405	40S ribosomal protein S26	RPS26
1.91063	0.792881	Centromere protein C	CENPC
3.31849	0.791878	Ribosomal RNA processing protein 1 homolog B	RRP1B
4.63487	0.78763	60S ribosomal protein L27a	RPL27A
2.96923	0.779283	Methyl-CpG-binding domain protein 1	MBD1
2.77408	0.777423	Lethal(3)malignant brain tumor-like protein 3	L3MBTL3
1.42771	0.776228	SAFB-like transcription modulator	SLTM
3.24422	0.774283	Polynucleotide 5-hydroxyl-kinase NOL9	NOL9
1.65144	0.774139	Zinc finger protein 281	ZNF281
2.80496	0.77249	Transcription factor 20	TCF20
3.55771	0.769053	RNA-binding protein Raly	RALY
4.09639	0.759406	Lysine-specific demethylase 2A	KDM2A
2.24545	0.752552	Retinoic acid-induced protein 1	RAI1
2.78784	0.75013	DNA-directed RNA polymerase I subunit RPA49	POLR1E
2.78675	0.749777	KRR1 small subunit processome component homolog	KRR1
6.24001	0.749571	Transcription factor AP-2-alpha;Transcription factor AP-2-epsilon;Transcription factor AP-2 gamma;Transcription factor AP-2-delta;Transcription factor AP-2-beta	TFAP2A;TFAP2E;TFAP2C;TFAP2D;TFAP2B
4.24171	0.745755	Nucleolar GTP-binding protein 1	GTPBP4
3.87021	0.743154	Ribosome biogenesis protein NSA2 homolog	NSA2
1.92518	0.741251	60S ribosomal protein L34	RPL34
2.57069	0.738201	DNA topoisomerase 1	TOP1
1.99751	0.735123	Putative ribosomal RNA-processing protein 7 homolog B;Ribosomal RNA-processing protein 7 homolog A	RRP7BP;RRP7A
3.77202	0.734836	60S ribosomal protein L35a	RPL35A
2.36048	0.733359	Protein DEK	DEK
3.49201	0.717644	HMG box transcription factor BBX	BBX
1.56566	0.702593	Chromodomain-helicase-DNA-binding protein 7	CHD7
2.43974	0.699262	RNA-binding protein 28	RBM28
2.80624	0.694877	Methyl-CpG-binding protein 2	MECP2
2.70071	0.682632	Zinc finger MYM-type protein 4	ZMYM4
1.61429	0.681198	Centrosomal protein of 135 kDa	CEP135
3.08005	0.67805	Rab-like protein 3	RABL3
3.48004	0.676024	Probable ATP-dependent RNA helicase DHX37	DHX37
2.11048	0.668719	Cancer-related nucleoside-triphosphatase	NTPCR
2.24912	0.660254	Probable ATP-dependent RNA helicase DDX56	DDX56
3.23806	0.65534	Pre-mRNA-splicing factor 38A	PRPF38A
1.65399	0.652405	Polycomb protein EED	EED
1.43899	0.648095	Neuroguidin	NGDN
1.34968	0.642573	Heterogeneous nuclear ribonucleoprotein C-like 4;Heterogeneous nuclear ribonucleoprotein C-like 1;Heterogeneous nuclear ribonucleoprotein C-like 3;Heterogeneous nuclear ribonucleoprotein C-like 2;Heterogeneous nuclear ribonucleoproteins C1/C2	HNRNPCL4;HNRNPCL1;HNRNPCL3;HNRNPCL2;HNRNPC
2.3279	0.640989	ATPase family AAA domain-containing protein 2B	ATAD2B
2.24273	0.637578	40S ribosomal protein S8	RPS8
1.66039	0.632718	Armadillo repeat-containing X-linked protein 5	ARMCX5
2.69061	0.632337	Histone-lysine N-methyltransferase NSD2	WHSC1
1.9637	0.6316	Transcription termination factor 2	TTF2
1.64978	0.628813	Heterogeneous nuclear ribonucleoprotein F;Heterogeneous nuclear ribonucleoprotein F, N-terminally processed	HNRNPF
2.66088	0.628584	40S ribosomal protein S3	RPS3
1.94285	0.628563	PHD finger protein 14	PHF14
5.02199	0.614676	Active regulator of SIRT1	RPS19BP1
2.61466	0.603693	Nucleolar GTP-binding protein 2	GNL2
1.67936	0.601311	Replication factor C subunit 3	RFC3
2.41914	0.59768	ATP-dependent RNA helicase DDX54	DDX54
2.96818	0.586647	Interferon-stimulated 20 kDa exonuclease-like 2	ISG20L2
1.14842	0.584581	Sentrin-specific protease 3	SENP3
2.26048	0.577814	Probable ATP-dependent RNA helicase DDX49	DDX49
3.70894	0.575799	RNA-binding protein PNO1	PNO1
2.31733	0.574936	Lysine-specific demethylase PHF2	PHF2
1.64346	0.573018	Transcription factor GATA-4	GATA4
1.87524	0.56678	Centrosome-associated protein CEP250	CEP250
3.83774	0.55105	Serine/threonine-protein phosphatase PP1-gamma catalytic subunit;Serine/threonine-protein phosphatase PP1-beta catalytic subunit;Serine/threonine-protein phosphatase PP1-alpha catalytic subunit	PPP1CC;PPP1CB;PPP1CA
2.36826	0.544061	Helicase-like transcription factor	HLTF
2.74407	0.541757	Nucleosome-remodeling factor subunit BPTF	BPTF
2.9631	0.540039	pre-rRNA processing protein FTSJ3	FTSJ3
1.80778	0.537836	Bromo adjacent homology domain-containing 1 protein	BAHD1
2.01505	0.537485	Deoxynucleotidyltransferase terminal-interacting protein 2	DNTTIP2
1.18253	0.536917	40S ribosomal protein S15a	RPS15A
1.55583	0.529213	Cohesin subunit SA-3;Cohesin subunit SA-2	STAG3;STAG2
2.35999	0.516167	Serine/threonine-protein kinase ATR	ATR
4.26651	0.509215	rRNA 2-O-methyltransferase fibrillarin	FBL
1.61352	0.506372	E3 ubiquitin-protein ligase UHRF1	UHRF1
1.56965	0.502729	RNA-binding motif protein, X-linked 2	RBMX2
1.71954	0.502473	26S proteasome non-ATPase regulatory subunit 3	PSMD3
1.67598	0.501266	RNA-binding protein Musashi homolog 1	MSI1
