## Supplementary Table 2 for "Tracking chromatin state changes using *μ*Map photo-proximity labeling"

### Sheet: Sheet1
Supplementary Table 2: List of enriched proteins in CENPA vs Ir. Cut offs (>0.5 Log2-fold change, <0.05 FDR-corrected p value.)
Significance (-LOG (P-value))	Log2FC	Protein names	Gene names
2.90542	5.15841	Histone H3-like centromeric protein A	CENPA
2.28552	3.06148	Probable leucine--tRNA ligase, mitochondrial	LARS2
2.19801	2.86591	Histone H4	HIST1H4A
2.08644	2.82561	Borealin	CDCA8
2.17223	2.68044	Mortality factor 4-like protein 2	MORF4L2
2.27798	2.40989	60S ribosomal protein L24	RPL24
1.84657	2.3026	Mortality factor 4-like protein 1	MORF4L1
2.32143	2.28671	RNA-binding protein 34	RBM34
3.15381	2.26932	Angiopoietin-4	ANGPT4
2.22731	2.25875	60S ribosomal protein L7	RPL7
1.99628	2.25138	FACT complex subunit SPT16	SUPT16H
2.40148	2.23976	Cell division cycle-associated 7-like protein	CDCA7L
1.99679	2.19317	DNA (cytosine-5)-methyltransferase 1	DNMT1
4.85755	2.10393	40S ribosomal protein S18	RPS18
2.31039	2.04844	60S ribosomal protein L28	RPL28
2.83395	2.04334	FACT complex subunit SSRP1	SSRP1
1.83982	2.03553	UPF0428 protein CXorf56	CXorf56
2.14156	2.0215	Cytoskeleton-associated protein 2	CKAP2
2.05742	2.00321	40S ribosomal protein S13	RPS13
2.9467	2.00209	Ligand-dependent nuclear receptor-interacting factor 1	LRIF1
3.97793	1.95727	Histone H2AX	H2AFX
3.86145	1.95167	Guanine nucleotide-binding protein-like 3-like protein	GNL3L
4.08389	1.94324	Histone acetyltransferase KAT7	KAT7
2.56131	1.88151	Myeloid leukemia factor 2	MLF2
3.29291	1.83293	60S ribosomal protein L18	RPL18
3.9904	1.83102	Lysine-rich nucleolar protein 1	KNOP1
4.27559	1.8236	Leucine-rich repeat and fibronectin type-III domain-containing protein 2	LRFN2
3.76351	1.81672	Ras-related protein Rab-14	RAB14
2.4421	1.79589	Inner centromere protein	INCENP
4.07233	1.7899	Serine/threonine-protein kinase haspin	GSG2
3.21763	1.78812	DNA (cytosine-5)-methyltransferase 3A	DNMT3A
3.77478	1.78033	40S ribosomal protein S9	RPS9
4.66148	1.76712	Histone H2A.V;Histone H2A.Z	H2AFV;H2AFZ
2.46673	1.76525	Zinc finger CCCH domain-containing protein 3	ZC3H3
3.10834	1.75511	Protein SON	SON
4.2774	1.7295	Ubiquitin-40S ribosomal protein S27a;Ubiquitin;40S ribosomal protein S27a;Ubiquitin-60S ribosomal protein L40;Ubiquitin;60S ribosomal protein L40;Polyubiquitin-B;Ubiquitin;Polyubiquitin-C;Ubiquitin	RPS27A;UBA52;UBB;UBC
2.01832	1.72914	THO complex subunit 4	ALYREF
3.24393	1.72705	Aurora kinase B	AURKB
2.09068	1.71507	U1 small nuclear ribonucleoprotein 70 kDa	SNRNP70
3.5373	1.69397	60S ribosomal protein L6	RPL6
3.68174	1.69226	DNA topoisomerase 2-alpha	TOP2A
3.77102	1.68552	Rho GTPase-activating protein 11B;Rho GTPase-activating protein 11A	ARHGAP11B;ARHGAP11A
2.5751	1.6509	Protein LAP2	ERBB2IP
4.69008	1.63817	Histone lysine demethylase PHF8	PHF8
4.4955	1.63576	Cell division control protein 6 homolog	CDC6
3.61641	1.61006	Kinesin-like protein KIF18B	KIF18B
3.54213	1.60714	Centromere protein V	CENPV
3.02483	1.59994	DNA (cytosine-5)-methyltransferase 3B	DNMT3B
3.66731	1.5849	Bromodomain adjacent to zinc finger domain protein 1A	BAZ1A
3.05539	1.56318	Differentially expressed in FDCP 6 homolog	DEF6
0	1.54132	DNA methyltransferase 1-associated protein 1	DMAP1
2.25839	1.53204	Cell division cycle-associated protein 2	CDCA2
2.97314	1.53114	Histone H2B type 1-M;Histone H2B type 1-N;Histone H2B type 1-H;Histone H2B type 2-F;Histone H2B type 1-C/E/F/G/I;Histone H2B type 1-D;Histone H2B type F-S;Histone H2B type 1-K;Histone H2B type 1-L;Histone H2B type 1-A	HIST1H2BM;HIST1H2BN;HIST1H2BH;HIST2H2BF;HIST1H2BC;HIST1H2BD;H2BFS;HIST1H2BK;HIST1H2BL;HIST1H2BA
4.42799	1.51506	DnaJ homolog subfamily B member 6	DNAJB6
3.70141	1.50591	Serine/threonine-protein kinase VRK1	VRK1
3.88094	1.49799	Suppressor of SWI4 1 homolog	PPAN
2.90111	1.47924	Centromere protein C	CENPC
3.26242	1.47466	Histone H2B type 2-E;Histone H2B type 1-B;Histone H2B type 1-O;Histone H2B type 1-J;Histone H2B type 3-B;Putative histone H2B type 2-D;Putative histone H2B type 2-C	HIST2H2BE;HIST1H2BB;HIST1H2BO;HIST1H2BJ;HIST3H2BB;HIST2H2BD;HIST2H2BC
2.98806	1.4735	Glutamate receptor ionotropic, delta-2	GRID2
3.47454	1.46445	Coiled-coil domain-containing protein 71	CCDC71
2.56392	1.46312	PC4 and SFRS1-interacting protein	PSIP1
4.25466	1.45086	Targeting protein for Xklp2	TPX2
3.62179	1.44485	SWI/SNF-related matrix-associated actin-dependent regulator of chromatin subfamily A member 5	SMARCA5
4.92143	1.43425	60S ribosomal protein L27	RPL27
2.89565	1.4339	Coiled-coil domain-containing protein 15	CCDC15
0	1.43256	40S ribosomal protein S24	RPS24
2.39462	1.43251	60S ribosomal protein L31	RPL31
2.93234	1.40082	ATP-dependent 6-phosphofructokinase, muscle type	PFKM
4.26047	1.3962	Antigen KI-67	MKI67
2.32991	1.39124	Olfactory receptor 2L13	OR2L13
4.5588	1.38914	BCL-6 corepressor-like protein 1	BCORL1
3.2027	1.38718	Treacle protein	TCOF1
2.13997	1.38449	Kinesin-like protein KIF20A	KIF20A
4.62733	1.37657	60S ribosomal protein L4	RPL4
4.24613	1.36597	Transcription activator BRG1	SMARCA4
3.97274	1.36052	Zinc finger protein 512	ZNF512
3.91439	1.32546	Activator of basal transcription 1	ABT1
3.77909	1.32317	Tyrosine-protein kinase BAZ1B	BAZ1B
2.08112	1.31512	60S ribosomal protein L38	RPL38
5.08812	1.31486	40S ribosomal protein S4, X isoform;40S ribosomal protein S4, Y isoform 2	RPS4X;RPS4Y2
2.66887	1.3147	Atherin	SAMD1
3.32143	1.3034	Putative oxidoreductase GLYR1	GLYR1
3.11405	1.2993	Casein kinase I isoform epsilon	CSNK1E
3.20736	1.28694	40S ribosomal protein S23	RPS23
5.18669	1.28331	Lymphoid-specific helicase	HELLS
4.23245	1.2766	40S ribosomal protein S6	RPS6
3.08469	1.27555	RNA-binding protein 4B;RNA-binding protein 4	RBM4B;RBM4
4.71608	1.26002	Kinesin-like protein KIF22	KIF22
4.24301	1.2487	40S ribosomal protein S7	RPS7
2.20729	1.23209	Chromobox protein homolog 5	CBX5
4.38109	1.21434	ATPase family AAA domain-containing protein 2	ATAD2
3.77213	1.2137	DNA repair protein complementing XP-C cells	XPC
4.02622	1.21247	Endonuclease III-like protein 1	NTHL1
4.35776	1.21059	Uncharacterized protein C11orf95	C11orf95
5.37456	1.20274	Dual specificity protein kinase CLK3	CLK3
2.76662	1.1602	N-acetyltransferase ESCO2	ESCO2
2.36617	1.15938	Cell division cycle protein 27 homolog	CDC27
3.15533	1.15644	Pituitary homeobox 2	PITX2
3.23395	1.13017	DNA-3-methyladenine glycosylase	MPG
6.03305	1.12946	40S ribosomal protein S2	RPS2
1.68946	1.12516	40S ribosomal protein S10;Putative 40S ribosomal protein S10-like	RPS10;RPS10P5
2.67855	1.12166	Thyroid transcription factor 1-associated protein 26	CCDC59
3.2739	1.11644	Nuclear mitotic apparatus protein 1	NUMA1
2.5574	1.11611	AT-hook DNA-binding motif-containing protein 1	AHDC1
2.81659	1.11357	Insulin receptor substrate 4	IRS4
3.97177	1.10964	E3 ubiquitin-protein ligase UHRF2	UHRF2
1.7415	1.10287	PHD finger protein 20-like protein 1	PHF20L1
2.94453	1.09229	Core histone macro-H2A.1	H2AFY
3.17025	1.09009	ATPase family AAA domain-containing protein 5	ATAD5
3.74675	1.07653	Histone H3.3	H3F3A
3.8766	1.07534	60S ribosomal protein L21	RPL21
3.63036	1.07216	Pre-mRNA-processing factor 40 homolog A	PRPF40A
3.74627	1.06346	Mis18-binding protein 1	MIS18BP1
3.08248	1.06339	Homeobox protein Hox-D13	HOXD13
4.91549	1.06268	Ribonuclease 3	DROSHA
3.70845	1.06195	Probable global transcription activator SNF2L1	SMARCA1
3.30555	1.06021	Poly [ADP-ribose] polymerase 2	PARP2
4.67789	1.05432	60S ribosomal protein L13	RPL13
2.40601	1.05388	MHC class II regulatory factor RFX1	RFX1
2.48335	1.04961	Putative ribosomal RNA-processing protein 7 homolog B;Ribosomal RNA-processing protein 7 homolog A	RRP7BP;RRP7A
3.75892	1.04471	RNA demethylase ALKBH5	ALKBH5
4.56864	1.04265	Heterochromatin protein 1-binding protein 3	HP1BP3
2.96728	1.04221	E3 ubiquitin-protein ligase RING2	RNF2
3.70312	1.03811	Probable ATP-dependent RNA helicase DDX47	DDX47
3.06436	1.03214	Ribosomal RNA processing protein 1 homolog A	RRP1
3.2443	1.02107	Histone-lysine N-methyltransferase 2A;MLL cleavage product N320;MLL cleavage product C180	KMT2A
2.68743	1.02039	Transcriptional enhancer factor TEF-1;Transcriptional enhancer factor TEF-3;Transcriptional enhancer factor TEF-5;Transcriptional enhancer factor TEF-4	TEAD1;TEAD4;TEAD3;TEAD2
4.20247	1.01862	ATP-dependent RNA helicase DDX50	DDX50
3.34726	1.0108	Spermatid perinuclear RNA-binding protein	STRBP
2.92816	0.996747	YEATS domain-containing protein 4	YEATS4
3.35779	0.991699	60S ribosomal protein L8	RPL8
4.82264	0.989233	Signal recognition particle 14 kDa protein	SRP14
3.03047	0.985229	Mediator of DNA damage checkpoint protein 1	MDC1
3.29325	0.984523	Origin recognition complex subunit 1	ORC1
3.36218	0.979445	Nucleolar transcription factor 1	UBTF
2.97373	0.965834	ATP-binding cassette sub-family F member 2	ABCF2
3.39888	0.96268	Bifunctional polynucleotide phosphatase/kinase;Polynucleotide 3-phosphatase;Polynucleotide 5-hydroxyl-kinase	PNKP
2.94	0.954144	Dual specificity protein kinase CLK4;Dual specificity protein kinase CLK1	CLK4;CLK1
4.39213	0.941943	60S ribosomal protein L11	RPL11
2.65973	0.927555	Zinc finger protein 512B	ZNF512B
2.06063	0.923384	Major centromere autoantigen B	CENPB
1.35099	0.905392	MAP/microtubule affinity-regulating kinase 4;MAP/microtubule affinity-regulating kinase 3;Serine/threonine-protein kinase MARK2;Serine/threonine-protein kinase MARK1	MARK4;MARK3;MARK2;MARK1
3.34916	0.901736	Centrosomal protein of 170 kDa	CEP170
3.65145	0.90045	Metal-response element-binding transcription factor 2	MTF2
1.34408	0.882365	A-kinase anchor protein 8-like	AKAP8L
3.15769	0.882186	DNA topoisomerase 2-beta	TOP2B
2.86513	0.877587	Protein Wiz	WIZ
2.41512	0.8773	Transcription elongation factor B polypeptide 3	TCEB3
4.29602	0.871787	Serine/threonine-protein phosphatase PP1-gamma catalytic subunit;Serine/threonine-protein phosphatase PP1-beta catalytic subunit;Serine/threonine-protein phosphatase PP1-alpha catalytic subunit	PPP1CC;PPP1CB;PPP1CA
2.4593	0.869993	M-phase phosphoprotein 8	MPHOSPH8
1.99374	0.869765	Centrosomal protein of 135 kDa	CEP135
3.49174	0.857515	Probable ATP-dependent RNA helicase DDX52	DDX52
3.69551	0.856835	Protein polybromo-1	PBRM1
1.3387	0.856783	S1 RNA-binding domain-containing protein 1	SRBD1
2.46331	0.851141	Polyhomeotic-like protein 2	PHC2
2.66047	0.849682	UPF0488 protein C8orf33	C8orf33
2.20658	0.847475	Nucleolar protein 9	NOP9
2.39556	0.838955	Forkhead box protein F2	FOXF2
3.17374	0.817565	Histone-lysine N-methyltransferase NSD3	WHSC1L1
1.78063	0.814906	Transcription factor E2F8	E2F8
2.40873	0.814469	Probable ATP-dependent RNA helicase DDX10	DDX10
3.4663	0.81374	40S ribosomal protein S25	RPS25
4.66759	0.803705	60S ribosomal protein L30	RPL30
2.85217	0.801399	Cytoskeleton-associated protein 2-like	CKAP2L
3.43517	0.801358	40S ribosomal protein S14	RPS14
3.32862	0.801292	E3 ubiquitin-protein ligase TRIP12	TRIP12
3.05595	0.800457	Poly [ADP-ribose] polymerase 1	PARP1
3.15457	0.791975	Sex comb on midleg-like protein 2	SCML2
2.62505	0.788493	Cyclin-dependent-like kinase 5;Cyclin-dependent kinase 1;Cyclin-dependent kinase 2;Cyclin-dependent kinase 4;Cyclin-dependent kinase 3;Cyclin-dependent kinase 6;Cyclin-dependent kinase 9;Cyclin-dependent kinase 15;Cyclin-dependent kinase 14;Cyclin-dependent kinase 18;Cyclin-dependent kinase 16;Cyclin-dependent kinase 17;Cyclin-dependent kinase 12;Cyclin-dependent kinase 13	CDK5;CDK1;CDK2;CDK4;CDK3;CDK6;CDK9;CDK15;CDK14;CDK18;CDK16;CDK17;CDK12;CDK13
5.26982	0.787253	Ribosome biogenesis protein NSA2 homolog	NSA2
2.51131	0.780716	Protein DEK	DEK
2.98338	0.779653	DNA ligase 3	LIG3
2.61865	0.775287	RNA-binding motif protein, X-linked 2	RBMX2
3.6251	0.770764	Chromobox protein homolog 8	CBX8
4.6877	0.769756	Polycomb protein SUZ12	SUZ12
1.7991	0.747365	Creatine kinase B-type	CKB
2.54617	0.744914	RNA-binding protein 28	RBM28
2.76843	0.744311	Putative RNA-binding protein 15	RBM15
2.56728	0.73971	DNA topoisomerase 1	TOP1
2.36576	0.737655	Homeobox protein Hox-D11	HOXD11
4.11051	0.73402	Histone-binding protein RBBP4;Histone-binding protein RBBP7	RBBP4;RBBP7
3.4029	0.734018	60S ribosomal protein L23	RPL23
2.59445	0.732633	TAR DNA-binding protein 43	TARDBP
1.9317	0.731279	Golgin subfamily A member 4	GOLGA4
2.94042	0.728315	Methyl-CpG-binding protein 2	MECP2
3.11523	0.727468	Glutamate-rich WD repeat-containing protein 1	GRWD1
2.15688	0.726398	ATP-binding cassette sub-family F member 1	ABCF1
2.80829	0.713249	Putative ATP-dependent RNA helicase DHX33	DHX33
3.1364	0.704677	Methyl-CpG-binding domain protein 1	MBD1
2.52013	0.703329	Poly(rC)-binding protein 1;Poly(rC)-binding protein 2;Poly(rC)-binding protein 3;Poly(rC)-binding protein 4	PCBP1;PCBP2;PCBP3;PCBP4
3.13586	0.702629	Serine/threonine-protein kinase ATR	ATR
3.01925	0.701801	Lysine-specific demethylase PHF2	PHF2
3.26927	0.696371	Heat shock 70 kDa protein 1B;Heat shock 70 kDa protein 1A;Putative heat shock 70 kDa protein 7;Heat shock 70 kDa protein 6	HSPA1B;HSPA1A;HSPA7;HSPA6
3.30213	0.672166	Histone-lysine N-methyltransferase NSD2	WHSC1
2.54342	0.669864	Replication factor C subunit 5	RFC5
3.17135	0.669327	Bromodomain adjacent to zinc finger domain protein 2A	BAZ2A
3.87192	0.666592	Lysine-specific demethylase 2A	KDM2A
3.4134	0.656288	40S ribosomal protein S3a	RPS3A
3.60201	0.655169	KRR1 small subunit processome component homolog	KRR1
2.84912	0.649765	ATP-dependent RNA helicase DDX54	DDX54
0.699459	0.64398	E3 ubiquitin-protein ligase RNF169	RNF169
2.7101	0.640822	Nipped-B-like protein	NIPBL
2.06586	0.631999	Replication factor C subunit 1	RFC1
2.69811	0.626502	60S ribosomal protein L10	RPL10
2.16378	0.615442	Nucleolar protein 7	NOL7
2.37908	0.600791	40S ribosomal protein S26	RPS26
3.75994	0.597471	40S ribosomal protein S3	RPS3
2.99947	0.589666	Ribosomal RNA processing protein 1 homolog B	RRP1B
3.24283	0.588891	DNA mismatch repair protein Msh6	MSH6
3.39032	0.588867	Pre-mRNA-splicing factor 38A	PRPF38A
2.60912	0.584551	Pogo transposable element with ZNF domain	POGZ
1.57944	0.582559	Structural maintenance of chromosomes flexible hinge domain-containing protein 1	SMCHD1
1.08305	0.581548	SAFB-like transcription modulator	SLTM
2.22141	0.581347	Nuclear receptor subfamily 2 group F member 6	NR2F6
1.29908	0.58104	Chromodomain-helicase-DNA-binding protein 7	CHD7
1.03724	0.580417	Neuroguidin	NGDN
4.04232	0.576753	Nucleolar GTP-binding protein 1	GTPBP4
2.49417	0.575364	RNA exonuclease 4	REXO4
1.73221	0.572202	Follistatin-related protein 1	FSTL1
2.0655	0.571564	E3 ubiquitin-protein ligase SHPRH	SHPRH
1.88339	0.569997	Ribosomal RNA processing protein 36 homolog	RRP36
2.01567	0.562883	Pre-mRNA-processing factor 6	PRPF6
3.371	0.561461	Interferon-stimulated 20 kDa exonuclease-like 2	ISG20L2
1.3311	0.56118	Zinc finger protein 281	ZNF281
3.52604	0.560856	Nucleosome-remodeling factor subunit BPTF	BPTF
2.35119	0.559684	UAP56-interacting factor	FYTTD1
1.20409	0.554671	60S ribosomal protein L34	RPL34
3.92272	0.54965	Nucleolar protein 56	NOP56
2.51983	0.54848	Helicase-like transcription factor	HLTF
3.28014	0.541942	Peregrin	BRPF1
3.3873	0.539593	Replication factor C subunit 2	RFC2
2.11126	0.5381	Lethal(3)malignant brain tumor-like protein 3	L3MBTL3
3.02495	0.53749	60S ribosomal protein L35a	RPL35A
2.40781	0.531957	ADNP homeobox protein 2	ADNP2
1.34182	0.52773	Polycomb protein EED	EED
0	0.526714	Male-specific lethal 3 homolog	MSL3
3.74797	0.520691	60S ribosomal protein L27a	RPL27A
1.09398	0.520421	La-related protein 7	LARP7
2.47064	0.517245	N-alpha-acetyltransferase 40	NAA40
1.88351	0.517221	Probable ATP-dependent RNA helicase DDX56	DDX56
1.66799	0.516153	Heterogeneous nuclear ribonucleoprotein H2	HNRNPH2
1.04178	0.51527	Phosphoinositide 3-kinase adapter protein 1	PIK3AP1
2.63224	0.514945	Polynucleotide 5-hydroxyl-kinase NOL9	NOL9
2.01435	0.513649	Ubinuclein-2	UBN2
3.09177	0.511811	Nucleolar RNA helicase 2	DDX21
2.66798	0.503994	40S ribosomal protein S11	RPS11
1.59751	0.503914	Transcription termination factor 2	TTF2
0.802334	0.501862	Zinc finger protein 518B	ZNF518B
2.25574	0.501741	Zinc finger MYM-type protein 4	ZMYM4
