## Supplementary Table 3 for "Tracking chromatin state changes using *μ*Map photo-proximity labeling"

### Sheet: H3.1 Hits
Supplementary Table 3: List of enriched proteins in H3.1 vs CENPA. Cut offs (>0.5 Log2-fold change, <0.05 FDR-corrected p value.)
H3.1 hits
Significance (-LOG (P-value))	Log2FC	Protein IDs	Majority protein IDs	Protein names	Gene names
5.6361	2.98362	Q5TEC6;Q71DI3;Q16695;P68431;Q6NXT2	Q5TEC6;Q71DI3;Q16695;P68431	Histone H3;Histone H3.2;Histone H3.1t;Histone H3.1	HIST2H3PS2;HIST2H3A;HIST3H3;HIST1H3A
3.67107	2.07351	P08183	P08183	Multidrug resistance protein 1	ABCB1
4.08956	2.04278	Q86UU1	Q86UU1	Pleckstrin homology-like domain family B member 1	PHLDB1
6.50739	1.39463	Q9H5V9	Q9H5V9	UPF0428 protein CXorf56	CXorf56
4.60233	1.29782	P63173	P63173	60S ribosomal protein L38	RPL38
5.1736	1.28998	P62851	P62851	40S ribosomal protein S25	RPS25
3.78579	1.27753	Q5T3J3	Q5T3J3	Ligand-dependent nuclear receptor-interacting factor 1	LRIF1
4.29807	1.26394	O95503	O95503	Chromobox protein homolog 6	CBX6
5.18806	1.13011	P84243	P84243	Histone H3.3	H3F3A
4.18194	1.12073	P83731	P83731	60S ribosomal protein L24	RPL24
3.37261	1.05082	Q9BXT5	Q9BXT5	Testis-expressed sequence 15 protein	TEX15
3.45962	1.04237	O43248	O43248	Homeobox protein Hox-C11	HOXC11
4.23027	1.02027	Q96QD9	Q96QD9	UAP56-interacting factor	FYTTD1
3.2167	0.99815	Q6IQ32	Q6IQ32	ADNP homeobox protein 2	ADNP2
3.6452	0.99792	P45973	P45973	Chromobox protein homolog 5	CBX5
3.72714	0.98137	Q8IV32	Q8IV32	Coiled-coil domain-containing protein 71	CCDC71
3.34734	0.978368	Q5TGY3	Q5TGY3	AT-hook DNA-binding motif-containing protein 1	AHDC1
4.83081	0.976906	Q8IXZ2	Q8IXZ2	Zinc finger CCCH domain-containing protein 3	ZC3H3
3.43366	0.955259	A0A2R8Y422;P62979;P62987;P0CG47;P0CG48	A0A2R8Y422;P62979;P62987;P0CG47;P0CG48	Ubiquitin-40S ribosomal protein S27a;Ubiquitin;40S ribosomal protein S27a;Ubiquitin-60S ribosomal protein L40;Ubiquitin;60S ribosomal protein L40;Polyubiquitin-B;Ubiquitin;Polyubiquitin-C;Ubiquitin	RPS27A;UBA52;UBB;UBC
4.16743	0.947481	Q12841	Q12841	Follistatin-related protein 1	FSTL1
3.32759	0.937607	P26358	P26358	DNA (cytosine-5)-methyltransferase 1	DNMT1
3.82599	0.931447	Q92522	Q92522	Histone H1x	H1FX
4.60612	0.90744	Q5SSJ5	Q5SSJ5	Heterochromatin protein 1-binding protein 3	HP1BP3
4.03147	0.907045	P62081	P62081	40S ribosomal protein S7	RPS7
3.77971	0.884193	Q8N349	Q8N349	Olfactory receptor 2L13	OR2L13
4.36425	0.875529	P28347;Q15561;Q99594;Q15562	P28347;Q15561;Q99594;Q15562	Transcriptional enhancer factor TEF-1;Transcriptional enhancer factor TEF-3;Transcriptional enhancer factor TEF-5;Transcriptional enhancer factor TEF-4	TEAD1;TEAD4;TEAD3;TEAD2
3.18261	0.840027	Q9ULW3	Q9ULW3	Activator of basal transcription 1	ABT1
2.36092	0.834132	P62829	P62829	60S ribosomal protein L23	RPL23
2.90181	0.83172	Q53HL2	Q53HL2	Borealin	CDCA8
2.97732	0.826582	Q9H7E9	Q9H7E9	UPF0488 protein C8orf33	C8orf33
3.30032	0.807545	O75367	O75367	Core histone macro-H2A.1	H2AFY
2.37848	0.799054	O94880	O94880	PHD finger protein 14	PHF14
4.82292	0.781815	P37108	P37108	Signal recognition particle 14 kDa protein	SRP14
2.80202	0.768488	Q96RT1	Q96RT1	Protein LAP2	ERBB2IP
2.08258	0.7459	O43290	O43290	U4/U6.U5 tri-snRNP-associated protein 1	SART1
3.80937	0.740733	Q6SPF0	Q6SPF0	Atherin	SAMD1
4.91171	0.736086	P62753	P62753	40S ribosomal protein S6	RPS6
3.73139	0.721227	Q13439	Q13439	Golgin subfamily A member 4	GOLGA4
1.00825	0.711547	Q8N5Y2	Q8N5Y2	Male-specific lethal 3 homolog	MSL3
2.7711	0.704689	Q9NQS7	Q9NQS7	Inner centromere protein	INCENP
3.2167	0.701742	Q13428	Q13428	Treacle protein	TCOF1
3.00223	0.694065	Q71UI9;P0C0S5	Q71UI9;P0C0S5	Histone H2A.V;Histone H2A.Z	H2AFV;H2AFZ
2.37918	0.690775	Q9C0I1	Q9C0I1	Myotubularin-related protein 12	MTMR12
3.08937	0.689649	Q13111	Q13111	Chromatin assembly factor 1 subunit A	CHAF1A
4.32842	0.686123	P61247	P61247	40S ribosomal protein S3a	RPS3A
3.10349	0.684851	Q9Y6K1	Q9Y6K1	DNA (cytosine-5)-methyltransferase 3A	DNMT3A
3.46167	0.684002	Q9UG63	Q9UG63	ATP-binding cassette sub-family F member 2	ABCF2
4.4508	0.678	P46779	P46779	60S ribosomal protein L28	RPL28
4.2196	0.676402	Q15022	Q15022	Polycomb protein SUZ12	SUZ12
3.3727	0.674498	P56182	P56182	Ribosomal RNA processing protein 1 homolog A	RRP1
2.99747	0.673256	Q00839	Q00839	Heterogeneous nuclear ribonucleoprotein U	HNRNPU
1.30272	0.672414	Q9H0H5	Q9H0H5	Rac GTPase-activating protein 1	RACGAP1
2.80105	0.647415	Q13185;P83916	Q13185	Chromobox protein homolog 3	CBX3
3.28419	0.6462	C9JLR9	C9JLR9	Uncharacterized protein C11orf95	C11orf95
2.83251	0.631433	P27635	P27635	60S ribosomal protein L10	RPL10
2.39989	0.627149	Q86Y91	Q86Y91	Kinesin-like protein KIF18B	KIF18B
3.82741	0.625182	Q9BVP2	Q9BVP2	Guanine nucleotide-binding protein-like 3	GNL3
2.35753	0.623611	P62266	P62266	40S ribosomal protein S23	RPS23
2.82072	0.619372	Q8WWK9	Q8WWK9	Cytoskeleton-associated protein 2	CKAP2
2.96617	0.617735	Q8N9M1	Q8N9M1	Uncharacterized protein C19orf47	C19orf47
2.82896	0.615482	P24468;P10589	P24468;P10589	COUP transcription factor 2;COUP transcription factor 1	NR2F2;NR2F1
3.42948	0.610147	P61106	P61106	Ras-related protein Rab-14	RAB14
3.20668	0.607683	P32969	P32969	60S ribosomal protein L9	RPL9
3.43117	0.607203	P31277	P31277	Homeobox protein Hox-D11	HOXD11
2.9002	0.60698	P46783;Q9NQ39	P46783;Q9NQ39	40S ribosomal protein S10;Putative 40S ribosomal protein S10-like	RPS10;RPS10P5
3.11332	0.605245	A0A499FJF3;Q3KRB8;Q6P4F7	A0A499FJF3;Q3KRB8;Q6P4F7	Rho GTPase-activating protein 11B;Rho GTPase-activating protein 11A	ARHGAP11B;ARHGAP11A
1.21162	0.604007	Q96KQ7	Q96KQ7	Histone-lysine N-methyltransferase EHMT2	EHMT2
3.18412	0.595955	Q9NPF5	Q9NPF5	DNA methyltransferase 1-associated protein 1	DMAP1
2.88033	0.589424	Q96PU4	Q96PU4	E3 ubiquitin-protein ligase UHRF2	UHRF2
3.99951	0.58574	P26373	P26373	60S ribosomal protein L13	RPL13
1.55047	0.583718	Q14934;Q13469;O95644;Q12968	Q14934;Q13469;O95644;Q12968	Nuclear factor of activated T-cells, cytoplasmic 4;Nuclear factor of activated T-cells, cytoplasmic 2;Nuclear factor of activated T-cells, cytoplasmic 1;Nuclear factor of activated T-cells, cytoplasmic 3	NFATC4;NFATC2;NFATC1;NFATC3
3.9334	0.577816	Q96T88	Q96T88	E3 ubiquitin-protein ligase UHRF1	UHRF1
2.7845	0.575314	Q9UIF9	Q9UIF9	Bromodomain adjacent to zinc finger domain protein 2A	BAZ2A
3.76488	0.573313	Q7Z3K3	Q7Z3K3	Pogo transposable element with ZNF domain	POGZ
3.17175	0.573088	P16104	P16104	Histone H2AX	H2AFX
4.5867	0.569902	O00567	O00567	Nucleolar protein 56	NOP56
2.95922	0.568563	P35251	P35251	Replication factor C subunit 1	RFC1
4.05421	0.562324	Q9Y3A2	Q9Y3A2	Probable U3 small nucleolar RNA-associated protein 11	UTP11L
2.84642	0.556978	O75190	O75190	DnaJ homolog subfamily B member 6	DNAJB6
3.90737	0.551532	P0DMV9;P0DMV8;P48741;P17066;P34931;P54652	P0DMV9;P0DMV8;P48741;P17066	Heat shock 70 kDa protein 1B;Heat shock 70 kDa protein 1A;Putative heat shock 70 kDa protein 7;Heat shock 70 kDa protein 6	HSPA1B;HSPA1A;HSPA7;HSPA6
2.67201	0.550813	Q96ME7	Q96ME7	Zinc finger protein 512	ZNF512
2.71536	0.547169	P62318	P62318	Small nuclear ribonucleoprotein Sm D3	SNRPD3
3.58885	0.54627	P62917	P62917	60S ribosomal protein L8	RPL8
3.34078	0.540636	Q9Y483	Q9Y483	Metal-response element-binding transcription factor 2	MTF2
1.55221	0.53925	Q6P1J9	Q6P1J9	Parafibromin	CDC73
2.90634	0.535712	Q14807	Q14807	Kinesin-like protein KIF22	KIF22
2.88229	0.535363	Q8WXF8	Q8WXF8	DNA-binding death effector domain-containing protein 2	DEDD2
3.63837	0.53531	Q09028;Q16576	Q09028;Q16576	Histone-binding protein RBBP4;Histone-binding protein RBBP7	RBBP4;RBBP7
3.08028	0.53383	Q03164	Q03164	Histone-lysine N-methyltransferase 2A;MLL cleavage product N320;MLL cleavage product C180	KMT2A
1.40495	0.52738	Q96GD4	Q96GD4	Aurora kinase B	AURKB
2.80078	0.521868	Q9GZS1	Q9GZS1	DNA-directed RNA polymerase I subunit RPA49	POLR1E
2.43087	0.517999	Q9NRL2	Q9NRL2	Bromodomain adjacent to zinc finger domain protein 1A	BAZ1A
2.3022	0.504139	O75152;A0A1B0GTU1	O75152	Zinc finger CCCH domain-containing protein 11A	ZC3H11A

### Sheet: H3.1 Hits run 2
Supplementary Table 3: List of enriched proteins in H3.1 vs CENPA. Cut offs (>0.5 Log2-fold change, <0.05 FDR-corrected p value.)
H3.1 hits
Significance (-LOG (P-value))	Log2FC	Protein IDs	Majority protein IDs	Protein names	Gene names
3.48332	-4.36258	Q5TEC6;Q71DI3;Q16695;P68431;Q6NXT2;P84243	Q5TEC6;Q71DI3;Q16695;P68431;Q6NXT2;P84243	Histone H3;Histone H3.2;Histone H3.1t;Histone H3.1;Histone H3.3C;Histone H3.3	HIST2H3PS2;HIST2H3A;HIST3H3;HIST1H3A;H3F3C;H3F3A
3.58338	-2.34436	Q8WXX5	Q8WXX5	DnaJ homolog subfamily C member 9	DNAJC9
0.931781	-2.10245	P04083	P04083	Annexin A1	ANXA1
2.11874	-1.36556	Q7LFL8	Q7LFL8	CXXC-type zinc finger protein 5	CXXC5
0.640195	-1.22728	Q05586	Q05586	Glutamate receptor ionotropic, NMDA 1	GRIN1
1.15793	-1.15988	P33992	P33992	DNA replication licensing factor MCM5	MCM5
2.12232	-1.12529	P62851	P62851	40S ribosomal protein S25	RPS25
1.35333	-1.0832	Q00059	Q00059	Transcription factor A, mitochondrial	TFAM
0.391433	-1.06104	P07355;A6NMY6	P07355;A6NMY6	Annexin A2;Putative annexin A2-like protein	ANXA2;ANXA2P2
2.28911	-1.05115	O94880	O94880	PHD finger protein 14	PHF14
2.90125	-1.01744	Q96T88	Q96T88	E3 ubiquitin-protein ligase UHRF1	UHRF1
3.08938	-0.996618	O15391;P25490	O15391;P25490	Transcription factor YY2;Transcriptional repressor protein YY1	YY2;YY1
1.74847	-0.986949	O75190	O75190	DnaJ homolog subfamily B member 6	DNAJB6
1.78517	-0.979272	Q13112	Q13112	Chromatin assembly factor 1 subunit B	CHAF1B
2.44173	-0.960819	Q13185	Q13185	Chromobox protein homolog 3	CBX3
2.21304	-0.955666	P10071	P10071	Transcriptional activator GLI3;Transcriptional repressor GLI3R	GLI3
2.47017	-0.935708	P45973	P45973	Chromobox protein homolog 5	CBX5
3.03299	-0.922626	O15444	O15444	C-C motif chemokine 25	CCL25
0.638467	-0.865165	P05204	P05204	Non-histone chromosomal protein HMG-17	HMGN2
1.89932	-0.856311	P62318	P62318	Small nuclear ribonucleoprotein Sm D3	SNRPD3
0.618478	-0.851961	Q15149;P58107	Q15149;P58107	Plectin;Epiplakin	PLEC;EPPK1
2.70721	-0.842337	Q96KQ7	Q96KQ7	Histone-lysine N-methyltransferase EHMT2	EHMT2
1.44465	-0.838858	Q92613	Q92613	Protein Jade-3	JADE3
0.61185	-0.830015	P15924	P15924	Desmoplakin	DSP
1.6561	-0.811677	Q9ULX6	Q9ULX6	A-kinase anchor protein 8-like	AKAP8L
3.44311	-0.786205	O95208	O95208	Epsin-2	EPN2
2.9129	-0.779209	O75928;O75925	O75928;O75925	E3 SUMO-protein ligase PIAS2;E3 SUMO-protein ligase PIAS1	PIAS2;PIAS1
3.30018	-0.764613	Q13111	Q13111	Chromatin assembly factor 1 subunit A	CHAF1A
2.89079	-0.762728	Q6NUI2	Q6NUI2	Glycerol-3-phosphate acyltransferase 2, mitochondrial	GPAT2
1.95458	-0.757421	P31270	P31270	Homeobox protein Hox-A11	HOXA11
3.06711	-0.750571	O95785	O95785	Protein Wiz	WIZ
2.00942	-0.746734	Q9H582	Q9H582	Zinc finger protein 644	ZNF644
1.74821	-0.738503	P46783;Q9NQ39	P46783	40S ribosomal protein S10	RPS10
2.77582	-0.729435	Q6SPF0	Q6SPF0	Atherin	SAMD1
0.482696	-0.727766	P04264	P04264	Keratin, type II cytoskeletal 1	KRT1
1.08447	-0.721559	Q9NQR1	Q9NQR1	N-lysine methyltransferase SETD8	SETD8
2.32582	-0.717606	Q71UI9;P0C0S5	Q71UI9;P0C0S5	Histone H2A.V;Histone H2A.Z	H2AFV;H2AFZ
2.1317	-0.711656	P31277	P31277	Homeobox protein Hox-D11	HOXD11
1.5214	-0.701442	P83731	P83731	60S ribosomal protein L24	RPL24
0.520062	-0.699644	Q02413	Q02413	Desmoglein-1	DSG1
2.28037	-0.68984	O95625	O95625	Zinc finger and BTB domain-containing protein 11	ZBTB11
0	-0.677079	P04406	P04406	Glyceraldehyde-3-phosphate dehydrogenase	GAPDH
1.78309	-0.671497	Q8NCN4	Q8NCN4	E3 ubiquitin-protein ligase RNF169	RNF169
1.39816	-0.669777	O95503	O95503	Chromobox protein homolog 6	CBX6
1.53497	-0.655205	Q96FF9	Q96FF9	Sororin	CDCA5
2.8874	-0.652219	P10244	P10244	Myb-related protein B	MYBL2
2.94424	-0.651354	Q6ZU65	Q6ZU65	Ubinuclein-2	UBN2
0.596115	-0.650258	P19883	P19883	Follistatin	FST
1.24147	-0.647808	Q86Y97	Q86Y97	Histone-lysine N-methyltransferase SUV420H2	SUV420H2
0.267465	-0.613591	P09110	P09110	3-ketoacyl-CoA thiolase, peroxisomal	ACAA1
1.68906	-0.612423	Q14807	Q14807	Kinesin-like protein KIF22	KIF22
1.36306	-0.611656	Q86Y91;Q8NI77	Q86Y91;Q8NI77	Kinesin-like protein KIF18B;Kinesin-like protein KIF18A	KIF18B;KIF18A
2.5977	-0.607811	Q7Z3K3	Q7Z3K3	Pogo transposable element with ZNF domain	POGZ
1.58385	-0.604766	P19544	P19544	Wilms tumor protein	WT1
1.97961	-0.597198	O95391	O95391	Pre-mRNA-splicing factor SLU7	SLU7
1.92893	-0.597075	Q8WUU5	Q8WUU5	GATA zinc finger domain-containing protein 1	GATAD1
2.67916	-0.592163	A6NHR9	A6NHR9	Structural maintenance of chromosomes flexible hinge domain-containing protein 1	SMCHD1
2.25443	-0.584839	P33993	P33993	DNA replication licensing factor MCM7	MCM7
1.99648	-0.580054	Q96PU4	Q96PU4	E3 ubiquitin-protein ligase UHRF2	UHRF2
1.63296	-0.576016	Q96MW7	Q96MW7	Tigger transposable element-derived protein 1	TIGD1
0.406334	-0.573519	P14618;P30613	P14618;P30613	Pyruvate kinase PKM;Pyruvate kinase PKLR	PKM;PKLR
2.88721	-0.570377	Q14839;Q8TDI0	Q14839	Chromodomain-helicase-DNA-binding protein 4	CHD4
2.00296	-0.568656	P62081	P62081	40S ribosomal protein S7	RPS7
1.10706	-0.567177	Q5TGY3	Q5TGY3	AT-hook DNA-binding motif-containing protein 1	AHDC1
2.30238	-0.565293	Q9UGL1	Q9UGL1	Lysine-specific demethylase 5B	KDM5B
2.33699	-0.560053	P20585	P20585	DNA mismatch repair protein Msh3	MSH3
1.89456	-0.557766	Q3KQU3	Q3KQU3	MAP7 domain-containing protein 1	MAP7D1
1.74027	-0.555725	Q9UIU6	Q9UIU6	Homeobox protein SIX4	SIX4
2.92855	-0.552157	P27987	P27987	Inositol-trisphosphate 3-kinase B	ITPKB
1.19932	-0.547026	Q96ME7	Q96ME7	Zinc finger protein 512	ZNF512
2.51296	-0.542814	Q6P1J9	Q6P1J9	Parafibromin	CDC73
1.35106	-0.542254	Q9H5V9	Q9H5V9	UPF0428 protein CXorf56	CXorf56
1.60394	-0.537556	Q149N8	Q149N8	E3 ubiquitin-protein ligase SHPRH	SHPRH
1.44605	-0.535956	Q15475	Q15475	Homeobox protein SIX1	SIX1
2.31558	-0.529815	Q09028	Q09028	Histone-binding protein RBBP4	RBBP4
1.24347	-0.518017	P35453	P35453	Homeobox protein Hox-D13	HOXD13
2.16718	-0.517614	P35251	P35251	Replication factor C subunit 1	RFC1
3.17782	-0.516188	Q9HCK8	Q9HCK8	Chromodomain-helicase-DNA-binding protein 8	CHD8
2.79323	-0.506078	Q8IWI9	Q8IWI9	MAX gene-associated protein	MGA

### Sheet: CENPA hits
Supplmentary Table 3: List of enriched proteins in H3.1 vs CENPA. Cut offs (>0.5 Log2-fold change, <0.05 FDR-corrected p value.)
CENPA hits
Significance (-LOG (P-value))	Log2FC	Protein IDs	Majority protein IDs	Protein names	Gene names
6.64739	-6.71193	P49450	P49450	Histone H3-like centromeric protein A	CENPA
0.927806	-3.42006	Q96RD6	Q96RD6	Pannexin-2	PANX2
4.84841	-2.26947	Q9Y5B9	Q9Y5B9	FACT complex subunit SPT16	SUPT16H
4.03767	-2.26568	Q9Y264	Q9Y264	Angiopoietin-4	ANGPT4
5.24461	-2.07498	Q08945	Q08945	FACT complex subunit SSRP1	SSRP1
6.59287	-1.94669	P46977;Q8TCJ2	P46977	Dolichyl-diphosphooligosaccharide--protein glycosyltransferase subunit STT3A	STT3A
4.22477	-1.8231	P04844	P04844	Dolichyl-diphosphooligosaccharide--protein glycosyltransferase subunit 2	RPN2
2.62714	-1.72581	P35610	P35610	Sterol O-acyltransferase 1	SOAT1
2.56517	-1.64097	P14625	P14625	Endoplasmin	HSP90B1
2.23986	-1.60479	O96005	O96005	Cleft lip and palate transmembrane protein 1	CLPTM1
2.58971	-1.58143	Q16891	Q16891	MICOS complex subunit MIC60	IMMT
1.92377	-1.57607	O14980	O14980	Exportin-1	XPO1
2.63541	-1.56541	Q3ZCQ8	Q3ZCQ8	Mitochondrial import inner membrane translocase subunit TIM50	TIMM50
4.39344	-1.52836	P07237	P07237	Protein disulfide-isomerase	P4HB
2.22073	-1.52217	P51572	P51572	B-cell receptor-associated protein 31	BCAP31
1.62592	-1.44769	P12236	P12236	ADP/ATP translocase 3;ADP/ATP translocase 3, N-terminally processed	SLC25A6
3.49195	-1.43701	Q92542	Q92542	Nicastrin	NCSTN
5.45266	-1.40709	Q5T3I0	Q5T3I0	G patch domain-containing protein 4	GPATCH4
2.41697	-1.40231	P45880	P45880	Voltage-dependent anion-selective channel protein 2	VDAC2
1.68863	-1.37336	P43307	P43307	Translocon-associated protein subunit alpha	SSR1
3.04498	-1.35866	Q9H330	Q9H330	Transmembrane protein 245	TMEM245
3.64893	-1.33826	Q96HV5	Q96HV5	Transmembrane protein 41A	TMEM41A
2.1672	-1.30138	P21796	P21796	Voltage-dependent anion-selective channel protein 1	VDAC1
2.08833	-1.22528	P06733	P06733	Alpha-enolase	ENO1
4.24165	-1.20925	P27824	P27824	Calnexin	CANX
4.36086	-1.18088	O75915	O75915	PRA1 family protein 3	ARL6IP5
4.54994	-1.1681	P04843	P04843	Dolichyl-diphosphooligosaccharide--protein glycosyltransferase subunit 1	RPN1
4.73107	-1.1487	Q9Y6C9	Q9Y6C9	Mitochondrial carrier homolog 2	MTCH2
3.34895	-1.1296	Q6Y1H2	Q6Y1H2	Very-long-chain (3R)-3-hydroxyacyl-CoA dehydratase 2	HACD2
2.89244	-1.12937	P50991	P50991	T-complex protein 1 subunit delta	CCT4
4.93466	-1.12859	Q9P035	Q9P035	Very-long-chain (3R)-3-hydroxyacyl-CoA dehydratase 3	HACD3
3.82377	-1.12599	P61019;Q8WUD1	P61019;Q8WUD1	Ras-related protein Rab-2A;Ras-related protein Rab-2B	RAB2A;RAB2B
4.27042	-1.10441	Q9HDC9	Q9HDC9	Adipocyte plasma membrane-associated protein	APMAP
0.712331	-1.09577	Q8NF37	Q8NF37	Lysophosphatidylcholine acyltransferase 1	LPCAT1
4.91282	-1.06871	Q9H3N1	Q9H3N1	Thioredoxin-related transmembrane protein 1	TMX1
3.75051	-1.04389	Q9H1E5	Q9H1E5	Thioredoxin-related transmembrane protein 4	TMX4
2.50541	-1.03596	P22314	P22314	Ubiquitin-like modifier-activating enzyme 1	UBA1
2.95228	-1.03503	Q9UKR5	Q9UKR5	Probable ergosterol biosynthetic protein 28	C14orf1
1.22879	-1.03004	P05141	P05141	ADP/ATP translocase 2;ADP/ATP translocase 2, N-terminally processed	SLC25A5
1.45873	-1.02593	Q6TDU7	Q6TDU7	Protein CASC1	CASC1
1.21814	-1.02074	P33947;P24390	P33947;P24390	ER lumen protein-retaining receptor 2;ER lumen protein-retaining receptor 1	KDELR2;KDELR1
2.41906	-0.983222	Q96N66	Q96N66	Lysophospholipid acyltransferase 7	MBOAT7
4.84683	-0.976381	O94905	O94905	Erlin-2	ERLIN2
4.32472	-0.966828	P10809	P10809	60 kDa heat shock protein, mitochondrial	HSPD1
4.46586	-0.957678	Q6P1A2	Q6P1A2	Lysophospholipid acyltransferase 5	LPCAT3
3.52994	-0.942871	Q8TCT9	Q8TCT9	Minor histocompatibility antigen H13	HM13
3.49613	-0.939193	P26641	P26641	Elongation factor 1-gamma	EEF1G
1.34831	-0.931435	O00400	O00400	Acetyl-coenzyme A transporter 1	SLC33A1
2.3811	-0.918739	P12277	P12277	Creatine kinase B-type	CKB
4.7931	-0.918371	Q9Y3E5	Q9Y3E5	Peptidyl-tRNA hydrolase 2, mitochondrial	PTRH2
2.31294	-0.909078	P49327	P49327	Fatty acid synthase;[Acyl-carrier-protein] S-acetyltransferase;[Acyl-carrier-protein] S-malonyltransferase;3-oxoacyl-[acyl-carrier-protein] synthase;3-oxoacyl-[acyl-carrier-protein] reductase;3-hydroxyacyl-[acyl-carrier-protein] dehydratase;Enoyl-[acyl-carrier-protein] reductase;Oleoyl-[acyl-carrier-protein] hydrolase	FASN
1.45562	-0.908126	P05165	P05165	Propionyl-CoA carboxylase alpha chain, mitochondrial	PCCA
2.74466	-0.892841	O15173	O15173	Membrane-associated progesterone receptor component 2	PGRMC2
2.65596	-0.881977	Q9NX61	Q9NX61	Transmembrane protein 161A	TMEM161A
2.64377	-0.880894	Q99640	Q99640	Membrane-associated tyrosine- and threonine-specific cdc2-inhibitory kinase	PKMYT1
3.31009	-0.875666	P13639	P13639	Elongation factor 2	EEF2
1.56284	-0.867651	Q86YN1	Q86YN1	Dolichyldiphosphatase 1	DOLPP1
3.39383	-0.850981	P61020;P20339;P51148	P61020;P20339;P51148	Ras-related protein Rab-5B;Ras-related protein Rab-5A;Ras-related protein Rab-5C	RAB5B;RAB5A;RAB5C
4.41529	-0.846594	O60725	O60725	Protein-S-isoprenylcysteine O-methyltransferase	ICMT
2.72661	-0.843888	P07195	P07195	L-lactate dehydrogenase B chain	LDHB
5.57003	-0.842299	Q9UBM7	Q9UBM7	7-dehydrocholesterol reductase	DHCR7
3.14158	-0.811734	P07900	P07900	Heat shock protein HSP 90-alpha	HSP90AA1
1.90021	-0.794761	Q9HD45	Q9HD45	Transmembrane 9 superfamily member 3	TM9SF3
3.39844	-0.794621	P35232	P35232	Prohibitin	PHB
4.67452	-0.7793	Q9NU22	Q9NU22	Midasin	MDN1
2.94812	-0.774205	Q13724	Q13724	Mannosyl-oligosaccharide glucosidase	MOGS
1.74429	-0.773212	Q9BRX8	Q9BRX8	Redox-regulatory protein FAM213A	FAM213A
2.25946	-0.771006	O15260	O15260	Surfeit locus protein 4	SURF4
3.05299	-0.758299	Q92643	Q92643	GPI-anchor transamidase	PIGK
2.04038	-0.75373	Q5J8M3	Q5J8M3	ER membrane protein complex subunit 4	EMC4
1.11914	-0.74258	Q9NQC3	Q9NQC3	Reticulon-4	RTN4
1.76234	-0.741598	P67812	P67812	Signal peptidase complex catalytic subunit SEC11A	SEC11A
2.57849	-0.73038	Q9UJS0	Q9UJS0	Calcium-binding mitochondrial carrier protein Aralar2	SLC25A13
3.57101	-0.730151	O75352	O75352	Mannose-P-dolichol utilization defect 1 protein	MPDU1
3.52655	-0.729876	Q8N766	Q8N766	ER membrane protein complex subunit 1	EMC1
3.55143	-0.729171	P18031	P18031	Tyrosine-protein phosphatase non-receptor type 1	PTPN1
1.30813	-0.726724	Q8NBM4	Q8NBM4	Ubiquitin-associated domain-containing protein 2	UBAC2
1.72693	-0.724555	Q8TEM1	Q8TEM1	Nuclear pore membrane glycoprotein 210	NUP210
1.92695	-0.723167	O76062	O76062	Delta(14)-sterol reductase	TM7SF2
4.48864	-0.715469	P16615;Q93084;O14983	P16615	Sarcoplasmic/endoplasmic reticulum calcium ATPase 2	ATP2A2
2.08712	-0.714122	Q9UBJ2;P33897	Q9UBJ2;P33897	ATP-binding cassette sub-family D member 2;ATP-binding cassette sub-family D member 1	ABCD2;ABCD1
0.957687	-0.706565	Q9NVI7;Q5T9A4	Q9NVI7;Q5T9A4	ATPase family AAA domain-containing protein 3A;ATPase family AAA domain-containing protein 3B	ATAD3A;ATAD3B
1.41514	-0.70489	P14618	P14618	Pyruvate kinase PKM	PKM
1.95407	-0.704749	Q13145	Q13145	BMP and activin membrane-bound inhibitor homolog	BAMBI
4.03123	-0.701238	P51149	P51149	Ras-related protein Rab-7a	RAB7A
1.78679	-0.699929	Q9Y619	Q9Y619	Mitochondrial ornithine transporter 1	SLC25A15
3.81683	-0.68636	Q03188	Q03188	Centromere protein C	CENPC
2.35149	-0.680095	Q8N5K1	Q8N5K1	CDGSH iron-sulfur domain-containing protein 2	CISD2
2.38262	-0.672828	Q16585	Q16585	Beta-sarcoglycan	SGCB
3.41364	-0.668255	O00264	O00264	Membrane-associated progesterone receptor component 1	PGRMC1
1.83911	-0.662984	Q5XXA6	Q5XXA6	Anoctamin-1	ANO1
2.31324	-0.659348	Q8NFH4	Q8NFH4	Nucleoporin Nup37	NUP37
3.66181	-0.657167	P39656	P39656	Dolichyl-diphosphooligosaccharide--protein glycosyltransferase 48 kDa subunit	DDOST
1.68904	-0.65387	O75494	O75494	Serine/arginine-rich splicing factor 10	SRSF10
2.48869	-0.65348	Q9NZ01	Q9NZ01	Very-long-chain enoyl-CoA reductase	TECR
1.77177	-0.653298	Q7L5N1	Q7L5N1	COP9 signalosome complex subunit 6	COPS6
2.56309	-0.646763	P18124	P18124	60S ribosomal protein L7	RPL7
3.79323	-0.643135	Q12769	Q12769	Nuclear pore complex protein Nup160	NUP160
2.17198	-0.641232	Q13148	Q13148	TAR DNA-binding protein 43	TARDBP
3.1619	-0.637195	P13637;P50993;P05023	P13637;P50993;P05023	Sodium/potassium-transporting ATPase subunit alpha-3;Sodium/potassium-transporting ATPase subunit alpha-2;Sodium/potassium-transporting ATPase subunit alpha-1	ATP1A3;ATP1A2;ATP1A1
3.53451	-0.635329	P30519	P30519	Heme oxygenase 2	HMOX2
4.25888	-0.632584	Q8WXH0	Q8WXH0	Nesprin-2	SYNE2
2.99796	-0.631101	O95573;O60488	O95573	Long-chain-fatty-acid--CoA ligase 3	ACSL3
3.74445	-0.627182	O75694	O75694	Nuclear pore complex protein Nup155	NUP155
3.35151	-0.627109	P21964	P21964	Catechol O-methyltransferase	COMT
4.56465	-0.623128	Q9BVT8	Q9BVT8	Transmembrane and ubiquitin-like domain-containing protein 1	TMUB1
3.61805	-0.621189	P16435	P16435	NADPH--cytochrome P450 reductase	POR
2.97177	-0.61806	Q16629	Q16629	Serine/arginine-rich splicing factor 7	SRSF7
2.22012	-0.616341	P23284	P23284	Peptidyl-prolyl cis-trans isomerase B	PPIB
2.82484	-0.61614	O60831	O60831	PRA1 family protein 2	PRAF2
3.60469	-0.611258	Q9UGP8	Q9UGP8	Translocation protein SEC63 homolog	SEC63
2.10196	-0.610574	Q00325	Q00325	Phosphate carrier protein, mitochondrial	SLC25A3
2.82069	-0.609351	Q9UQ35	Q9UQ35	Serine/arginine repetitive matrix protein 2	SRRM2
1.08616	-0.608638	Q8NCN4	Q8NCN4	E3 ubiquitin-protein ligase RNF169	RNF169
3.58594	-0.602139	Q06830;Q13162	Q06830;Q13162	Peroxiredoxin-1;Peroxiredoxin-4	PRDX1;PRDX4
3.59976	-0.5983	P69849;Q15155;Q5JPE7	P69849;Q15155;Q5JPE7	Nodal modulator 3;Nodal modulator 1;Nodal modulator 2	NOMO3;NOMO1;NOMO2
4.67886	-0.594895	Q16778;P33778;P23527;P06899;Q8N257;Q6DRA6;Q6DN03	Q16778;P33778;P23527;P06899;Q8N257;Q6DRA6;Q6DN03	Histone H2B type 2-E;Histone H2B type 1-B;Histone H2B type 1-O;Histone H2B type 1-J;Histone H2B type 3-B;Putative histone H2B type 2-D;Putative histone H2B type 2-C	HIST2H2BE;HIST1H2BB;HIST1H2BO;HIST1H2BJ;HIST3H2BB;HIST2H2BD;HIST2H2BC
0.656338	-0.592176	O43172	O43172	U4/U6 small nuclear ribonucleoprotein Prp4	PRPF4
2.65211	-0.586577	Q8IWA0	Q8IWA0	WD repeat-containing protein 75	WDR75
3.24967	-0.578052	P62805	P62805	Histone H4	HIST1H4A
2.32544	-0.576961	Q13242	Q13242	Serine/arginine-rich splicing factor 9	SRSF9
2.28534	-0.57454	Q03701	Q03701	CCAAT/enhancer-binding protein zeta	CEBPZ
1.739	-0.570704	P07099	P07099	Epoxide hydrolase 1	EPHX1
4.48529	-0.570622	Q9Y6I9	Q9Y6I9	Testis-expressed sequence 264 protein	TEX264
3.786	-0.563041	P62820;Q9H0U4;Q92928	P62820;Q9H0U4;Q92928	Ras-related protein Rab-1A;Ras-related protein Rab-1B;Putative Ras-related protein Rab-1C	RAB1A;RAB1B;RAB1C
2.93229	-0.555497	Q15738	Q15738	Sterol-4-alpha-carboxylate 3-dehydrogenase, decarboxylating	NSDHL
2.41598	-0.550124	Q7L014	Q7L014	Probable ATP-dependent RNA helicase DDX46	DDX46
2.70201	-0.541724	Q9NP72	Q9NP72	Ras-related protein Rab-18	RAB18
0.716781	-0.536732	P84157	P84157	Matrix-remodeling-associated protein 7	MXRA7
3.34228	-0.536715	Q9BTX1	Q9BTX1	Nucleoporin NDC1	NDC1
2.5378	-0.533529	P51648	P51648	Fatty aldehyde dehydrogenase	ALDH3A2
1.15008	-0.532649	Q8N0U8	Q8N0U8	Vitamin K epoxide reductase complex subunit 1-like protein 1	VKORC1L1
3.16391	-0.531644	P0CG08;B7ZAQ6	P0CG08;B7ZAQ6	Golgi pH regulator B;Golgi pH regulator A	GPR89B;GPR89A
2.19805	-0.529392	Q6NTF9	Q6NTF9	Rhomboid domain-containing protein 2	RHBDD2
2.24928	-0.527799	P22307	P22307	Non-specific lipid-transfer protein	SCP2
1.23448	-0.525817	P11498	P11498	Pyruvate carboxylase, mitochondrial	PC
1.85739	-0.521246	Q96RQ3	Q96RQ3	Methylcrotonoyl-CoA carboxylase subunit alpha, mitochondrial	MCCC1
3.38984	-0.520384	Q92685	Q92685	Dol-P-Man:Man(5)GlcNAc(2)-PP-Dol alpha-1,3-mannosyltransferase	ALG3
0.75943	-0.519596	Q06136	Q06136	3-ketodihydrosphingosine reductase	KDSR
2.68929	-0.518283	Q9UBX1	Q9UBX1	Cathepsin F	CTSF
2.85357	-0.514165	Q92621	Q92621	Nuclear pore complex protein Nup205	NUP205
2.37812	-0.512361	Q5JTV8	Q5JTV8	Torsin-1A-interacting protein 1	TOR1AIP1
3.1237	-0.50845	O14524	O14524	Transmembrane protein 194A	TMEM194A
2.31544	-0.50835	P33993	P33993	DNA replication licensing factor MCM7	MCM7
2.3584	-0.508173	Q9UNL2	Q9UNL2	Translocon-associated protein subunit gamma	SSR3
2.15775	-0.507898	P61586;P08134	P61586;P08134	Transforming protein RhoA;Rho-related GTP-binding protein RhoC	RHOA;RHOC
1.21805	-0.505559	Q99873	Q99873	Protein arginine N-methyltransferase 1	PRMT1
1.65757	-0.502206	P16402	P16402	Histone H1.3	HIST1H1D
3.2491	-0.501245	O43175	O43175	D-3-phosphoglycerate dehydrogenase	PHGDH

### Sheet: CENPA hits run 2
Supplmentary Table 3: List of enriched proteins in H3.1 vs CENPA. Cut offs (>0.5 Log2-fold change, <0.05 FDR-corrected p value.)
CENPA hits
Significance (-LOG (P-value))	Log2FC	Protein IDs	Majority protein IDs	Protein names	Gene names
4.11769	5.35789	P49450	P49450	Histone H3-like centromeric protein A	CENPA
3.62231	1.74992	Q8NCD3	Q8NCD3	Holliday junction recognition protein	HJURP
3.20356	1.72567	P30414	P30414	NK-tumor recognition protein;Putative peptidyl-prolyl cis-trans isomerase	NKTR
2.53381	1.71131	Q9NX63	Q9NX63	MICOS complex subunit MIC19	CHCHD3
2.57171	1.54801	P21796	P21796	Voltage-dependent anion-selective channel protein 1	VDAC1
3.03318	1.52025	P45880	P45880	Voltage-dependent anion-selective channel protein 2	VDAC2
3.4948	1.49461	O94826	O94826	Mitochondrial import receptor subunit TOM70	TOMM70A
3.56403	1.4373	O96008	O96008	Mitochondrial import receptor subunit TOM40 homolog	TOMM40
2.73524	1.39931	Q5JRX3	Q5JRX3	Presequence protease, mitochondrial	PITRM1
3.25371	1.39913	Q9Y6C9	Q9Y6C9	Mitochondrial carrier homolog 2	MTCH2
3.32568	1.35708	P18124	P18124	60S ribosomal protein L7	RPL7
4.04995	1.33218	Q08945	Q08945	FACT complex subunit SSRP1	SSRP1
3.77761	1.32108	Q9Y264	Q9Y264	Angiopoietin-4	ANGPT4
1.83776	1.29094	Q14457	Q14457	Beclin-1	BECN1
2.58859	1.28503	Q16891	Q16891	MICOS complex subunit MIC60	IMMT
1.28805	1.24063	O60313	O60313	Dynamin-like 120 kDa protein, mitochondrial;Dynamin-like 120 kDa protein, form S1	OPA1
2.67135	1.2165	O95674	O95674	Phosphatidate cytidylyltransferase 2	CDS2
4.10948	1.19327	Q3ZCQ8	Q3ZCQ8	Mitochondrial import inner membrane translocase subunit TIM50	TIMM50
1.93639	1.13237	P07237	P07237	Protein disulfide-isomerase	P4HB
4.48392	1.12862	Q02878	Q02878	60S ribosomal protein L6	RPL6
2.7276	1.02073	O95793	O95793	Double-stranded RNA-binding protein Staufen homolog 1	STAU1
2.70274	1.01546	O94905;O75477	O94905;O75477	Erlin-2;Erlin-1	ERLIN2;ERLIN1
2.74414	0.992701	Q12899	Q12899	Tripartite motif-containing protein 26	TRIM26
2.41836	0.962869	Q9H330	Q9H330	Transmembrane protein 245	TMEM245
3.33992	0.951766	P61313	P61313	60S ribosomal protein L15	RPL15
2.54648	0.941634	P61353	P61353	60S ribosomal protein L27	RPL27
4.21603	0.939989	Q9Y5B9	Q9Y5B9	FACT complex subunit SPT16	SUPT16H
1.84636	0.937874	P27824	P27824	Calnexin	CANX
1.91838	0.918845	Q9Y512	Q9Y512	Sorting and assembly machinery component 50 homolog	SAMM50
0.99961	0.915806	Q13505	Q13505	Metaxin-1	MTX1
2.5724	0.913052	Q9NS69	Q9NS69	Mitochondrial import receptor subunit TOM22 homolog	TOMM22
2.91819	0.885907	P35610	P35610	Sterol O-acyltransferase 1	SOAT1
3.57506	0.878875	Q13523	Q13523	Serine/threonine-protein kinase PRP4 homolog	PRPF4B
2.69125	0.87422	Q13247;Q08170	Q13247	Serine/arginine-rich splicing factor 6	SRSF6
2.05333	0.843958	Q8NBU5	Q8NBU5	ATPase family AAA domain-containing protein 1	ATAD1
0.825845	0.842318	O60287	O60287	Nucleolar pre-ribosomal-associated protein 1	URB1
2.98743	0.842202	Q9Y277	Q9Y277	Voltage-dependent anion-selective channel protein 3	VDAC3
2.54591	0.841392	Q13242	Q13242	Serine/arginine-rich splicing factor 9	SRSF9
2.80089	0.830958	P13804	P13804	Electron transfer flavoprotein subunit alpha, mitochondrial	ETFA
2.99632	0.829482	Q96SI9	Q96SI9	Spermatid perinuclear RNA-binding protein	STRBP
3.16813	0.804434	O43169	O43169	Cytochrome b5 type B	CYB5B
3.32973	0.79871	Q16629	Q16629	Serine/arginine-rich splicing factor 7	SRSF7
1.33746	0.797758	P13073	P13073	Cytochrome c oxidase subunit 4 isoform 1, mitochondrial	COX4I1
2.85816	0.794072	P06748	P06748	Nucleophosmin	NPM1
2.14346	0.784605	Q07020	Q07020	60S ribosomal protein L18	RPL18
2.4431	0.782964	P46977;Q8TCJ2	P46977	Dolichyl-diphosphooligosaccharide--protein glycosyltransferase subunit STT3A	STT3A
0.693202	0.776018	Q14657	Q14657	EKC/KEOPS complex subunit LAGE3	LAGE3
1.71283	0.767574	Q92667	Q92667	A-kinase anchor protein 1, mitochondrial	AKAP1
1.52672	0.767172	Q9BTX1	Q9BTX1	Nucleoporin NDC1	NDC1
2.24074	0.765463	Q9NYF8	Q9NYF8	Bcl-2-associated transcription factor 1	BCLAF1
1.96341	0.760158	Q8TCT9	Q8TCT9	Minor histocompatibility antigen H13	HM13
1.85036	0.75414	P36578	P36578	60S ribosomal protein L4	RPL4
2.02346	0.74049	Q5VUA4	Q5VUA4	Zinc finger protein 318	ZNF318
1.22126	0.73694	Q9HCG8	Q9HCG8	Pre-mRNA-splicing factor CWC22 homolog	CWC22
4.27964	0.734589	P46087	P46087	Probable 28S rRNA (cytosine(4447)-C(5))-methyltransferase	NOP2
1.6545	0.713785	P04843	P04843	Dolichyl-diphosphooligosaccharide--protein glycosyltransferase subunit 1	RPN1
1.38952	0.698324	O14880	O14880	Microsomal glutathione S-transferase 3	MGST3
2.88408	0.686828	Q8WTT2	Q8WTT2	Nucleolar complex protein 3 homolog	NOC3L
3.69537	0.68529	Q99848	Q99848	Probable rRNA-processing protein EBP2	EBNA1BP2
2.43357	0.680746	P61020;P20339;P51148	P61020;P20339;P51148	Ras-related protein Rab-5B;Ras-related protein Rab-5A;Ras-related protein Rab-5C	RAB5B;RAB5A;RAB5C
1.75138	0.672731	Q02241	Q02241	Kinesin-like protein KIF23	KIF23
2.63957	0.670097	Q9H3N1	Q9H3N1	Thioredoxin-related transmembrane protein 1	TMX1
3.75954	0.666729	Q13595	Q13595	Transformer-2 protein homolog alpha	TRA2A
2.97884	0.665126	P39023;Q92901	P39023;Q92901	60S ribosomal protein L3;60S ribosomal protein L3-like	RPL3;RPL3L
1.15158	0.657563	Q6ZTR5	Q6ZTR5	Uncharacterized protein CXorf22	CXorf22
1.47541	0.653236	Q9Y4W6;Q01484	Q9Y4W6	AFG3-like protein 2	AFG3L2
2.29232	0.65275	Q9Y2W1	Q9Y2W1	Thyroid hormone receptor-associated protein 3	THRAP3
1.05749	0.649168	Q96SK2	Q96SK2	Transmembrane protein 209	TMEM209
3.12581	0.648929	Q96GQ7	Q96GQ7	Probable ATP-dependent RNA helicase DDX27	DDX27
2.17831	0.640859	Q7Z6E9	Q7Z6E9	E3 ubiquitin-protein ligase RBBP6	RBBP6
1.88858	0.632177	Q9H8H0	Q9H8H0	Nucleolar protein 11	NOL11
1.05828	0.62863	P38159;O75526;Q8N7X1	P38159	RNA-binding motif protein, X chromosome;RNA-binding motif protein, X chromosome, N-terminally processed	RBMX
3.39848	0.628503	Q9BZE4	Q9BZE4	Nucleolar GTP-binding protein 1	GTPBP4
1.96318	0.616455	O75027	O75027	ATP-binding cassette sub-family B member 7, mitochondrial	ABCB7
3.30319	0.61007	Q07955	Q07955	Serine/arginine-rich splicing factor 1	SRSF1
2.17435	0.607155	Q9NQZ2	Q9NQZ2	Something about silencing protein 10	UTP3
1.67588	0.598814	Q9NVN8	Q9NVN8	Guanine nucleotide-binding protein-like 3-like protein	GNL3L
0.877796	0.598213	O75694	O75694	Nuclear pore complex protein Nup155	NUP155
1.13221	0.593518	O95232	O95232	Luc7-like protein 3	LUC7L3
1.58938	0.593163	Q14534	Q14534	Squalene monooxygenase	SQLE
1.16349	0.592365	Q96E39	Q96E39	RNA binding motif protein, X-linked-like-1	RBMXL1
2.30973	0.591588	Q96N66	Q96N66	Lysophospholipid acyltransferase 7	MBOAT7
2.84824	0.590164	P46781	P46781	40S ribosomal protein S9	RPS9
4.06642	0.588908	Q9BVI4	Q9BVI4	Nucleolar complex protein 4 homolog	NOC4L
1.4705	0.579496	P14625	P14625	Endoplasmin	HSP90B1
1.06353	0.576477	P31930	P31930	Cytochrome b-c1 complex subunit 1, mitochondrial	UQCRC1
2.0875	0.572998	Q03188	Q03188	Centromere protein C	CENPC
0.622217	0.572862	P05496;Q06055;P48201	P05496;Q06055;P48201	ATP synthase F(0) complex subunit C1, mitochondrial;ATP synthase F(0) complex subunit C2, mitochondrial;ATP synthase F(0) complex subunit C3, mitochondrial	ATP5G1;ATP5G2;ATP5G3
2.13978	0.570398	Q9Y3A4;Q9NSQ0	Q9Y3A4;Q9NSQ0	Ribosomal RNA-processing protein 7 homolog A;Putative ribosomal RNA-processing protein 7 homolog B	RRP7A;RRP7BP
1.48476	0.56804	Q9NVI7	Q9NVI7	ATPase family AAA domain-containing protein 3A	ATAD3A
1.48023	0.567337	Q6PJT7	Q6PJT7	Zinc finger CCCH domain-containing protein 14	ZC3H14
2.29861	0.567208	P46776	P46776	60S ribosomal protein L27a	RPL27A
1.80744	0.565578	O00264;O15173	O00264	Membrane-associated progesterone receptor component 1	PGRMC1
0.90081	0.564791	Q8TEM1	Q8TEM1	Nuclear pore membrane glycoprotein 210	NUP210
2.40906	0.562586	O00767	O00767	Acyl-CoA desaturase	SCD
1.60263	0.557992	Q9H6R4	Q9H6R4	Nucleolar protein 6	NOL6
2.85496	0.555307	Q8TDD1	Q8TDD1	ATP-dependent RNA helicase DDX54	DDX54
3.13578	0.545601	Q9NVP1	Q9NVP1	ATP-dependent RNA helicase DDX18	DDX18
2.13681	0.545494	Q02543	Q02543	60S ribosomal protein L18a	RPL18A
1.72489	0.543929	Q86XL3	Q86XL3	Ankyrin repeat and LEM domain-containing protein 2	ANKLE2
1.94211	0.538613	Q9H583	Q9H583	HEAT repeat-containing protein 1;HEAT repeat-containing protein 1, N-terminally processed	HEATR1
2.31532	0.535588	O76021	O76021	Ribosomal L1 domain-containing protein 1	RSL1D1
2.73044	0.533094	Q9NX58	Q9NX58	Cell growth-regulating nucleolar protein	LYAR
1.20766	0.529566	Q8NFH5	Q8NFH5	Nucleoporin NUP53	NUP35
1.64114	0.527022	O75844	O75844	CAAX prenyl protease 1 homolog	ZMPSTE24
2.68543	0.52507	Q9NW13	Q9NW13	RNA-binding protein 28	RBM28
3.26048	0.521687	Q9H6R0	Q9H6R0	Putative ATP-dependent RNA helicase DHX33	DHX33
2.19215	0.518268	Q9H307	Q9H307	Pinin	PNN
0.821157	0.515859	P04844	P04844	Dolichyl-diphosphooligosaccharide--protein glycosyltransferase subunit 2	RPN2
1.12348	0.514484	Q96SB4	Q96SB4	SRSF protein kinase 1	SRPK1
1.06358	0.513422	Q9BVT8	Q9BVT8	Transmembrane and ubiquitin-like domain-containing protein 1	TMUB1
1.12725	0.513108	P62805	P62805	Histone H4	HIST1H4A
2.00998	0.510951	Q9H0D6	Q9H0D6	5-3 exoribonuclease 2	XRN2
0.855544	0.509985	P28331	P28331	NADH-ubiquinone oxidoreductase 75 kDa subunit, mitochondrial	NDUFS1
1.50834	0.509725	P62701;P22090;Q8TD47	P62701;P22090	40S ribosomal protein S4, X isoform;40S ribosomal protein S4, Y isoform 1	RPS4X;RPS4Y1
4.57702	0.50771	P46777	P46777	60S ribosomal protein L5	RPL5
2.77303	0.506066	Q15286	Q15286	Ras-related protein Rab-35	RAB35
2.05029	0.505106	Q9UQ35	Q9UQ35	Serine/arginine repetitive matrix protein 2	SRRM2
0.944523	0.504887	O60831	O60831	PRA1 family protein 2	PRAF2
1.64224	0.504649	O75691	O75691	Small subunit processome component 20 homolog	UTP20
2.63342	0.503983	Q96T37	Q96T37	Putative RNA-binding protein 15	RBM15
3.44437	0.503798	Q8TDN6	Q8TDN6	Ribosome biogenesis protein BRX1 homolog	BRIX1
1.78836	0.503251	P51659	P51659	Peroxisomal multifunctional enzyme type 2;(3R)-hydroxyacyl-CoA dehydrogenase;Enoyl-CoA hydratase 2	HSD17B4
2.62302	0.501197	Q9H7B2	Q9H7B2	Ribosome production factor 2 homolog	RPF2
0.736943	0.501169	Q02252	Q02252	Methylmalonate-semialdehyde dehydrogenase [acylating], mitochondrial	ALDH6A1
0.853753	0.500476	P10809	P10809	60 kDa heat shock protein, mitochondrial	HSPD1
