## Supplementary Table 4 for "Tracking chromatin state changes using *μ*Map photo-proximity labeling"

### Sheet: Sheet1
Supplementary Table 4: List of enriched proteins in H4 vs Ir. Cut offs (>0.5 Log2-fold change, <0.05 FDR-corrected p value.)
Significance (-LOG(P-value))	Log2FC	Protein IDs	Majority protein IDs	Protein names	Gene names
1.73902	3.69788	Q99879;Q99877;Q93079;Q5QNW6;P62807;P58876;P57053;O60814;Q99880;A0A2R8Y619;Q96A08	Q99879;Q99877;Q93079;Q5QNW6;P62807;P58876;P57053;O60814;Q99880	Histone H2B type 1-M;Histone H2B type 1-N;Histone H2B type 1-H;Histone H2B type 2-F;Histone H2B type 1-C/E/F/G/I;Histone H2B type 1-D;Histone H2B type F-S;Histone H2B type 1-K;Histone H2B type 1-L	HIST1H2BM;HIST1H2BN;HIST1H2BH;HIST2H2BF;HIST1H2BC;HIST1H2BD;H2BFS;HIST1H2BK;HIST1H2BL
2.12152	3.62626	P62805	P62805	Histone H4	HIST1H4A
2.79938	2.91881	Q6P5R6	Q6P5R6	60S ribosomal protein L22-like 1	RPL22L1
3.29015	2.87079	Q96AQ1;Q96LY2	Q96AQ1;Q96LY2	Coiled-coil domain-containing protein 74A;Coiled-coil domain-containing protein 74B	CCDC74A;CCDC74B
1.20027	2.84632	Q9UBU8	Q9UBU8	Mortality factor 4-like protein 1	MORF4L1
3.70975	2.75035	Q9NNW7	Q9NNW7	Thioredoxin reductase 2, mitochondrial	TXNRD2
2.58949	2.66673	O75190	O75190	DnaJ homolog subfamily B member 6	DNAJB6
2.98955	2.65432	Q9BWF3;Q9BQ04	Q9BWF3;Q9BQ04	RNA-binding protein 4;RNA-binding protein 4B	RBM4;RBM4B
3.24252	2.64244	Q8NCF5	Q8NCF5	NFATC2-interacting protein	NFATC2IP
3.47962	2.5794	P83731	P83731	60S ribosomal protein L24	RPL24
3.32551	2.55523	P42696	P42696	RNA-binding protein 34	RBM34
2.43263	2.47338	P46783;Q9NQ39	P46783;Q9NQ39	40S ribosomal protein S10;Putative 40S ribosomal protein S10-like	RPS10;RPS10P5
1.69024	2.45882	Q15014	Q15014	Mortality factor 4-like protein 2	MORF4L2
3.83246	2.4417	P18124	P18124	60S ribosomal protein L7	RPL7
3.15672	2.40825	Q1ED39	Q1ED39	Lysine-rich nucleolar protein 1	KNOP1
2.90082	2.34607	P25440	P25440	Bromodomain-containing protein 2	BRD2
4.7016	2.32299	Q9Y385	Q9Y385	Ubiquitin-conjugating enzyme E2 J1	UBE2J1
2.88896	2.31723	Q6UWE0	Q6UWE0	E3 ubiquitin-protein ligase LRSAM1	LRSAM1
1.52091	2.3	P63173	P63173	60S ribosomal protein L38	RPL38
3.59154	2.29346	O75367	O75367	Core histone macro-H2A.1	H2AFY
4.00399	2.26121	Q99741	Q99741	Cell division control protein 6 homolog	CDC6
6.12724	2.25472	O95071	O95071	E3 ubiquitin-protein ligase UBR5	UBR5
3.60032	2.23976	P62277	P62277	40S ribosomal protein S13	RPS13
2.30594	2.17638	Q9BTE7	Q9BTE7	DCN1-like protein 5	DCUN1D5
4.97409	2.14059	P46779	P46779	60S ribosomal protein L28	RPL28
5.60209	2.12539	Q5T3I0	Q5T3I0	G patch domain-containing protein 4	GPATCH4
2.65227	2.11727	P62847	P62847	40S ribosomal protein S24	RPS24
2.75629	2.10751	P62081	P62081	40S ribosomal protein S7	RPS7
2.34602	2.08753	Q9BXS6	Q9BXS6	Nucleolar and spindle-associated protein 1	NUSAP1
2.49195	1.99628	Q969Q0;P83881	Q969Q0;P83881	60S ribosomal protein L36a-like;60S ribosomal protein L36a	RPL36AL;RPL36A
3.2427	1.99143	Q9H3N1	Q9H3N1	Thioredoxin-related transmembrane protein 1	TMX1
4.28752	1.989	Q9ULW3	Q9ULW3	Activator of basal transcription 1	ABT1
4.96597	1.97457	O75794	O75794	Cell division cycle protein 123 homolog	CDC123
2.77548	1.96808	Q8WXF8	Q8WXF8	DNA-binding death effector domain-containing protein 2	DEDD2
2.33642	1.95814	Q99959	Q99959	Plakophilin-2	PKP2
3.18421	1.95332	A0A2R8Y422;P62979;P62987;P0CG47;P0CG48	A0A2R8Y422;P62979;P62987;P0CG47;P0CG48	Ubiquitin-40S ribosomal protein S27a;Ubiquitin;40S ribosomal protein S27a;Ubiquitin-60S ribosomal protein L40;Ubiquitin;60S ribosomal protein L40;Polyubiquitin-B;Ubiquitin;Polyubiquitin-C;Ubiquitin	RPS27A;UBA52;UBB;UBC
3.24573	1.93539	Q9HD45	Q9HD45	Transmembrane 9 superfamily member 3	TM9SF3
3.018	1.935	P78337	P78337	Pituitary homeobox 1	PITX1
2.71596	1.90912	Q9Y5V3;Q96JG8	Q9Y5V3	Melanoma-associated antigen D1	MAGED1
1.64085	1.90583	Q9H1E5	Q9H1E5	Thioredoxin-related transmembrane protein 4	TMX4
2.37585	1.89998	P21741	P21741	Midkine	MDK
3.81435	1.87478	P35268	P35268	60S ribosomal protein L22	RPL22
4.17593	1.85643	Q86V81	Q86V81	THO complex subunit 4	ALYREF
2.16895	1.84953	Q9Y2Z4	Q9Y2Z4	Tyrosine--tRNA ligase, mitochondrial	YARS2
3.89883	1.81366	Q9ULX3	Q9ULX3	RNA-binding protein NOB1	NOB1
2.54962	1.80419	Q14331	Q14331	Protein FRG1	FRG1
3.75554	1.78479	Q9Y4C8	Q9Y4C8	Probable RNA-binding protein 19	RBM19
3.52269	1.78314	Q8IV32	Q8IV32	Coiled-coil domain-containing protein 71	CCDC71
1.90852	1.76564	Q53HL2	Q53HL2	Borealin	CDCA8
2.05498	1.76437	Q96EY4	Q96EY4	Translation machinery-associated protein 16	TMA16
3.96414	1.74959	Q15059	Q15059	Bromodomain-containing protein 3	BRD3
2.49372	1.7316	Q96GN5	Q96GN5	Cell division cycle-associated 7-like protein	CDCA7L
2.89707	1.7139	O94880	O94880	PHD finger protein 14	PHF14
3.8301	1.70116	Q6P1J9	Q6P1J9	Parafibromin	CDC73
1.10501	1.69161	P82933	P82933	28S ribosomal protein S9, mitochondrial	MRPS9
2.58506	1.68935	Q14534	Q14534	Squalene monooxygenase	SQLE
0	1.67663	P54652	P54652	Heat shock-related 70 kDa protein 2	HSPA2
3.57977	1.67008	O75607	O75607	Nucleoplasmin-3	NPM3
3.64372	1.64157	Q9HAF1	Q9HAF1	Chromatin modification-related protein MEAF6	MEAF6
3.0156	1.63122	Q8N556	Q8N556	Actin filament-associated protein 1	AFAP1
5.92974	1.6225	Q9H501	Q9H501	ESF1 homolog	ESF1
2.83522	1.61916	Q96GD4	Q96GD4	Aurora kinase B	AURKB
2.39567	1.61824	Q13206	Q13206	Probable ATP-dependent RNA helicase DDX10	DDX10
4.21586	1.58635	Q16778;P33778;P23527;P06899;Q8N257;Q6DRA6;Q6DN03	Q16778;P33778;P23527;P06899;Q8N257;Q6DRA6;Q6DN03	Histone H2B type 2-E;Histone H2B type 1-B;Histone H2B type 1-O;Histone H2B type 1-J;Histone H2B type 3-B;Putative histone H2B type 2-D;Putative histone H2B type 2-C	HIST2H2BE;HIST1H2BB;HIST1H2BO;HIST1H2BJ;HIST3H2BB;HIST2H2BD;HIST2H2BC
3.33561	1.58617	P06493;P24941;Q00526;Q00535;P11802;Q00534;P50750;Q96Q40;O94921;Q07002;Q00536;Q00537	P06493;P24941;Q00526	Cyclin-dependent kinase 1;Cyclin-dependent kinase 2;Cyclin-dependent kinase 3	CDK1;CDK2;CDK3
2.08497	1.57777	O75928;O75925	O75928;O75925	E3 SUMO-protein ligase PIAS2;E3 SUMO-protein ligase PIAS1	PIAS2;PIAS1
3.95629	1.57185	Q9HCM4;Q9H329	Q9HCM4;Q9H329	Band 4.1-like protein 5;Band 4.1-like protein 4B	EPB41L5;EPB41L4B
1.85002	1.5663	Q07864	Q07864	DNA polymerase epsilon catalytic subunit A	POLE
2.58083	1.56139	O60942	O60942	mRNA-capping enzyme;Polynucleotide 5-triphosphatase;mRNA guanylyltransferase	RNGTT
2.4032	1.55746	Q9Y512	Q9Y512	Sorting and assembly machinery component 50 homolog	SAMM50
2.29144	1.5444	Q9UPP1	Q9UPP1	Histone lysine demethylase PHF8	PHF8
3.13067	1.53676	P35251	P35251	Replication factor C subunit 1	RFC1
1.84559	1.53479	Q5M9N0	Q5M9N0	Coiled-coil domain-containing protein 158	CCDC158
2.12068	1.52993	P82930	P82930	28S ribosomal protein S34, mitochondrial	MRPS34
3.63739	1.52808	P04818	P04818	Thymidylate synthase	TYMS
1.79155	1.52778	O75844	O75844	CAAX prenyl protease 1 homolog	ZMPSTE24
3.13931	1.5184	Q9UBS0	Q9UBS0	Ribosomal protein S6 kinase beta-2	RPS6KB2
2.5681	1.51589	P62750	P62750	60S ribosomal protein L23a	RPL23A
3.44538	1.5104	O75475	O75475	PC4 and SFRS1-interacting protein	PSIP1
3.29223	1.50919	O95391	O95391	Pre-mRNA-splicing factor SLU7	SLU7
3.36106	1.50425	Q96HA7	Q96HA7	Tonsoku-like protein	TONSL
2.51074	1.48823	Q9Y388	Q9Y388	RNA-binding motif protein, X-linked 2	RBMX2
3.48684	1.48772	Q9UGN5	Q9UGN5	Poly [ADP-ribose] polymerase 2	PARP2
2.39813	1.46175	Q8WUU5	Q8WUU5	GATA zinc finger domain-containing protein 1	GATAD1
2.99934	1.45934	Q9ULH4	Q9ULH4	Leucine-rich repeat and fibronectin type-III domain-containing protein 2	LRFN2
3.89999	1.45686	P39748	P39748	Flap endonuclease 1	FEN1
5.04053	1.45664	Q07020	Q07020	60S ribosomal protein L18	RPL18
1.61987	1.45269	Q92685	Q92685	Dol-P-Man:Man(5)GlcNAc(2)-PP-Dol alpha-1,3-mannosyltransferase	ALG3
3.48551	1.44547	Q7L0Y3	Q7L0Y3	Mitochondrial ribonuclease P protein 1	TRMT10C
2.1055	1.42575	Q9UKM9	Q9UKM9	RNA-binding protein Raly	RALY
2.56606	1.42566	P52272	P52272	Heterogeneous nuclear ribonucleoprotein M	HNRNPM
3.41956	1.41527	Q8IYA6	Q8IYA6	Cytoskeleton-associated protein 2-like	CKAP2L
1.3051	1.41506	Q5TGY3	Q5TGY3	AT-hook DNA-binding motif-containing protein 1	AHDC1
3.38339	1.41261	P62314	P62314	Small nuclear ribonucleoprotein Sm D1	SNRPD1
3.64904	1.40872	Q7Z7K6	Q7Z7K6	Centromere protein V	CENPV
3.57876	1.40296	Q9UG63	Q9UG63	ATP-binding cassette sub-family F member 2	ABCF2
2.39084	1.40212	O43463	O43463	Histone-lysine N-methyltransferase SUV39H1	SUV39H1
1.92287	1.40015	Q9NP72	Q9NP72	Ras-related protein Rab-18	RAB18
4.52892	1.39551	Q9BQ39	Q9BQ39	ATP-dependent RNA helicase DDX50	DDX50
2.63681	1.39387	P21127;Q9UQ88	P21127;Q9UQ88	Cyclin-dependent kinase 11B;Cyclin-dependent kinase 11A	CDK11B;CDK11A
2.97465	1.35839	P05455	P05455	Lupus La protein	SSB
1.75823	1.35549	P60842;Q14240	P60842;Q14240	Eukaryotic initiation factor 4A-I;Eukaryotic initiation factor 4A-II;Eukaryotic initiation factor 4A-II, N-terminally processed	EIF4A1;EIF4A2
3.22449	1.35449	Q03112;Q9HAZ2	Q03112	MDS1 and EVI1 complex locus protein EVI1	MECOM
3.37181	1.3441	Q03111	Q03111	Protein ENL	MLLT1
3.22655	1.3403	O75477	O75477	Erlin-1	ERLIN1
2.53475	1.33653	Q9H0H5	Q9H0H5	Rac GTPase-activating protein 1	RACGAP1
1.97597	1.33139	Q9H2G4	Q9H2G4	Testis-specific Y-encoded-like protein 2	TSPYL2
2.78698	1.33121	P46013	P46013	Antigen KI-67	MKI67
3.76487	1.32357	Q14781	Q14781	Chromobox protein homolog 2	CBX2
3.24131	1.31637	O15355	O15355	Protein phosphatase 1G	PPM1G
4.64823	1.31533	P49674;P48730	P49674;P48730	Casein kinase I isoform epsilon;Casein kinase I isoform delta	CSNK1E;CSNK1D
3.28744	1.31464	Q16637	Q16637	Survival motor neuron protein	SMN1
2.62657	1.31371	Q8NHY2	Q8NHY2	E3 ubiquitin-protein ligase RFWD2	RFWD2
4.05705	1.30572	Q9Y3S2	Q9Y3S2	Zinc finger protein 330	ZNF330
3.08783	1.30511	P62917	P62917	60S ribosomal protein L8	RPL8
3.54263	1.30031	P31270	P31270	Homeobox protein Hox-A11	HOXA11
3.25302	1.29914	Q7KZI7;Q96L34;P27448;Q9P0L2	Q7KZI7;Q96L34;P27448;Q9P0L2	Serine/threonine-protein kinase MARK2;MAP/microtubule affinity-regulating kinase 4;MAP/microtubule affinity-regulating kinase 3;Serine/threonine-protein kinase MARK1	MARK2;MARK4;MARK3;MARK1
4.168	1.29537	Q9NRL2	Q9NRL2	Bromodomain adjacent to zinc finger domain protein 1A	BAZ1A
4.35233	1.28978	P61313	P61313	60S ribosomal protein L15	RPL15
2.98895	1.28947	P12277	P12277	Creatine kinase B-type	CKB
2.2915	1.28453	O95478	O95478	Ribosome biogenesis protein NSA2 homolog	NSA2
2.81445	1.27632	P62266	P62266	40S ribosomal protein S23	RPS23
4.0036	1.27063	Q15051	Q15051	IQ calmodulin-binding motif-containing protein 1	IQCB1
3.05011	1.26695	O43505	O43505	Beta-1,4-glucuronyltransferase 1	B4GAT1
4.24751	1.26531	O00767	O00767	Acyl-CoA desaturase	SCD
4.06686	1.26489	Q8NCN4	Q8NCN4	E3 ubiquitin-protein ligase RNF169	RNF169
0.918576	1.2588	O43347	O43347	RNA-binding protein Musashi homolog 1	MSI1
3.69081	1.25464	O14981	O14981	TATA-binding protein-associated factor 172	BTAF1
2.83872	1.25262	Q9HCK1	Q9HCK1	DBF4-type zinc finger-containing protein 2	ZDBF2
4.75259	1.24998	Q96L73	Q96L73	Histone-lysine N-methyltransferase, H3 lysine-36 and H4 lysine-20 specific	NSD1
4.52638	1.2471	Q02878	Q02878	60S ribosomal protein L6	RPL6
0	1.24578	Q86X53	Q86X53	Glutamate-rich protein 1	ERICH1
2.20726	1.24252	P62244	P62244	40S ribosomal protein S15a	RPS15A
4.16055	1.24186	Q9NWU5	Q9NWU5	39S ribosomal protein L22, mitochondrial	MRPL22
5.32291	1.24051	P40429;Q6NVV1	P40429;Q6NVV1	60S ribosomal protein L13a;Putative 60S ribosomal protein L13a protein RPL13AP3	RPL13A;RPL13AP3
3.58237	1.23689	O94826	O94826	Mitochondrial import receptor subunit TOM70	TOMM70A
4.42008	1.23471	Q08945	Q08945	FACT complex subunit SSRP1	SSRP1
1.50481	1.231	Q9NUA8	Q9NUA8	Zinc finger and BTB domain-containing protein 40	ZBTB40
2.39608	1.23092	Q3KQU3	Q3KQU3	MAP7 domain-containing protein 1	MAP7D1
5.38305	1.2253	P46781	P46781	40S ribosomal protein S9	RPS9
3.9342	1.21668	O95619	O95619	YEATS domain-containing protein 4	YEATS4
1.39333	1.2161	P25205	P25205	DNA replication licensing factor MCM3	MCM3
3.74137	1.20546	Q14807	Q14807	Kinesin-like protein KIF22	KIF22
2.967	1.2053	P25789	P25789	Proteasome subunit alpha type-4	PSMA4
3.5108	1.20182	P57678	P57678	Gem-associated protein 4	GEMIN4
2.75397	1.19902	P29375	P29375	Lysine-specific demethylase 5A	KDM5A
2.48222	1.19601	P37268	P37268	Squalene synthase	FDFT1
3.5363	1.1954	P18077	P18077	60S ribosomal protein L35a	RPL35A
2.98499	1.1908	O14654	O14654	Insulin receptor substrate 4	IRS4
2.63946	1.18887	Q99543	Q99543	DnaJ homolog subfamily C member 2;DnaJ homolog subfamily C member 2, N-terminally processed	DNAJC2
3.72847	1.18492	Q8WWK9	Q8WWK9	Cytoskeleton-associated protein 2	CKAP2
2.56135	1.1842	Q9BPX6	Q9BPX6	Calcium uptake protein 1, mitochondrial	MICU1
2.90904	1.18162	Q8N163	Q8N163	Cell cycle and apoptosis regulator protein 2	CCAR2
4.04837	1.18132	P51398	P51398	28S ribosomal protein S29, mitochondrial	DAP3
4.03369	1.17908	Q13415	Q13415	Origin recognition complex subunit 1	ORC1
2.35207	1.17779	Q9P2K5	Q9P2K5	Myelin expression factor 2	MYEF2
2.68533	1.17689	P35453	P35453	Homeobox protein Hox-D13	HOXD13
4.82692	1.17567	Q13895	Q13895	Bystin	BYSL
2.14432	1.1756	Q9BSJ2	Q9BSJ2	Gamma-tubulin complex component 2	TUBGCP2
2.80739	1.17026	Q01844	Q01844	RNA-binding protein EWS	EWSR1
2.53633	1.16765	Q6W2J9	Q6W2J9	BCL-6 corepressor	BCOR
2.17687	1.16225	Q6PI47	Q6PI47	BTB/POZ domain-containing protein KCTD18	KCTD18
3.55042	1.1572	Q14207	Q14207	Protein NPAT	NPAT
3.66006	1.15652	Q9UBC3	Q9UBC3	DNA (cytosine-5)-methyltransferase 3B	DNMT3B
4.05748	1.15358	P49207	P49207	60S ribosomal protein L34	RPL34
2.90108	1.15241	P39023;Q92901	P39023;Q92901	60S ribosomal protein L3;60S ribosomal protein L3-like	RPL3;RPL3L
4.18591	1.15013	P49761	P49761	Dual specificity protein kinase CLK3	CLK3
3.83669	1.14745	Q9H6H4	Q9H6H4	Receptor expression-enhancing protein 4	REEP4
4.04172	1.14282	Q8WZ42	Q8WZ42	Titin	TTN
3.81552	1.13941	O14646	O14646	Chromodomain-helicase-DNA-binding protein 1	CHD1
3.59777	1.13802	O60488	O60488	Long-chain-fatty-acid--CoA ligase 4	ACSL4
3.65202	1.1364	Q96CB8	Q96CB8	Integrator complex subunit 12	INTS12
2.28739	1.13588	Q9NX62	Q9NX62	Inositol monophosphatase 3	IMPAD1
3.5315	1.13186	A0A0G2JPF8;A0A0G2JNQ3;P0DMR1;O60812;B7ZW38;B2RXH8;P07910	A0A0G2JPF8;A0A0G2JNQ3;P0DMR1;O60812;B7ZW38;B2RXH8;P07910	Heterogeneous nuclear ribonucleoprotein C-like 4;Heterogeneous nuclear ribonucleoprotein C-like 1;Heterogeneous nuclear ribonucleoprotein C-like 3;Heterogeneous nuclear ribonucleoprotein C-like 2;Heterogeneous nuclear ribonucleoproteins C1/C2	HNRNPCL4;HNRNPCL1;HNRNPCL3;HNRNPCL2;HNRNPC
6.03966	1.13037	Q5TEC6;Q71DI3;Q16695;P68431	Q5TEC6;Q71DI3;Q16695;P68431	Histone H3;Histone H3.2;Histone H3.1t;Histone H3.1	HIST2H3PS2;HIST2H3A;HIST3H3;HIST1H3A
2.84328	1.13023	Q9BU76	Q9BU76	Multiple myeloma tumor-associated protein 2	MMTAG2
1.2736	1.13021	P18848	P18848	Cyclic AMP-dependent transcription factor ATF-4	ATF4
4.3035	1.12606	Q15361	Q15361	Transcription termination factor 1	TTF1
2.09127	1.12205	Q9P031	Q9P031	Thyroid transcription factor 1-associated protein 26	CCDC59
2.15064	1.11751	Q9Y2L1	Q9Y2L1	Exosome complex exonuclease RRP44	DIS3
2.68512	1.1148	P19544	P19544	Wilms tumor protein	WT1
2.00105	1.11357	Q8N5F7	Q8N5F7	NF-kappa-B-activating protein	NKAP
3.55304	1.11284	O15091	O15091	Mitochondrial ribonuclease P protein 3	KIAA0391
2.55404	1.11221	P42772;P42771	P42772;P42771	Cyclin-dependent kinase 4 inhibitor B;Cyclin-dependent kinase inhibitor 2A	CDKN2B;CDKN2A
2.74063	1.11022	Q14166	Q14166	Tubulin--tyrosine ligase-like protein 12	TTLL12
3.73934	1.11014	O00257	O00257	E3 SUMO-protein ligase CBX4	CBX4
3.24908	1.10756	Q9H857	Q9H857	5-nucleotidase domain-containing protein 2	NT5DC2
2.96139	1.10404	Q96PK6	Q96PK6	RNA-binding protein 14	RBM14
2.67471	1.10162	O14965	O14965	Aurora kinase A	AURKA
2.79648	1.10003	Q9UI10	Q9UI10	Translation initiation factor eIF-2B subunit delta	EIF2B4
4.20758	1.09823	Q9NQS7	Q9NQS7	Inner centromere protein	INCENP
4.20877	1.09478	Q13428	Q13428	Treacle protein	TCOF1
2.03214	1.09368	P14635	P14635	G2/mitotic-specific cyclin-B1	CCNB1
4.37748	1.09125	P61019;Q8WUD1	P61019;Q8WUD1	Ras-related protein Rab-2A;Ras-related protein Rab-2B	RAB2A;RAB2B
2.89203	1.08829	Q13576	Q13576	Ras GTPase-activating-like protein IQGAP2	IQGAP2
2.57329	1.08089	Q9ULW0	Q9ULW0	Targeting protein for Xklp2	TPX2
2.94751	1.08013	Q9BUN8	Q9BUN8	Derlin-1	DERL1
2.5717	1.08012	P10398;P04049;P15056	P10398;P04049;P15056	Serine/threonine-protein kinase A-Raf;RAF proto-oncogene serine/threonine-protein kinase;Serine/threonine-protein kinase B-raf	ARAF;RAF1;BRAF
3.25037	1.07949	Q4G0J3	Q4G0J3	La-related protein 7	LARP7
2.74967	1.07566	Q9UL25	Q9UL25	Ras-related protein Rab-21	RAB21
3.91586	1.07266	Q9BZI7	Q9BZI7	Regulator of nonsense transcripts 3B	UPF3B
4.5891	1.07121	Q96T60	Q96T60	Bifunctional polynucleotide phosphatase/kinase;Polynucleotide 3-phosphatase;Polynucleotide 5-hydroxyl-kinase	PNKP
1.82628	1.06916	Q8NB37	Q8NB37	Parkinson disease 7 domain-containing protein 1	PDDC1
4.05589	1.0629	O14966	O14966	Ras-related protein Rab-7L1	RAB29
2.6841	1.05935	Q6PIY7	Q6PIY7	Poly(A) RNA polymerase GLD2	PAPD4
3.14017	1.0575	O75400	O75400	Pre-mRNA-processing factor 40 homolog A	PRPF40A
3.58449	1.05744	P68371;P04350;Q3ZCM7	P68371;P04350;Q3ZCM7	Tubulin beta-4B chain;Tubulin beta-4A chain;Tubulin beta-8 chain	TUBB4B;TUBB4A;TUBB8
4.55861	1.05452	Q00839	Q00839	Heterogeneous nuclear ribonucleoprotein U	HNRNPU
1.94186	1.05272	Q9P289;O00506;Q9Y6E0	Q9P289;O00506;Q9Y6E0	Serine/threonine-protein kinase 26;Serine/threonine-protein kinase 25;Serine/threonine-protein kinase 24;Serine/threonine-protein kinase 24 36 kDa subunit;Serine/threonine-protein kinase 24 12 kDa subunit	STK26;STK25;STK24
3.32681	1.04818	Q8WVX9	Q8WVX9	Fatty acyl-CoA reductase 1	FAR1
2.5006	1.04354	Q9H1A3	Q9H1A3	Methyltransferase-like protein 9	METTL9
2.77617	1.04243	Q96QE3	Q96QE3	ATPase family AAA domain-containing protein 5	ATAD5
3.69456	1.04135	P61221	P61221	ATP-binding cassette sub-family E member 1	ABCE1
2.04618	1.04017	Q9UBC1	Q9UBC1	NF-kappa-B inhibitor-like protein 1	NFKBIL1
4.03191	1.03952	Q8NE71	Q8NE71	ATP-binding cassette sub-family F member 1	ABCF1
3.52086	1.03818	O75534	O75534	Cold shock domain-containing protein E1	CSDE1
4.397	1.03805	Q13823	Q13823	Nucleolar GTP-binding protein 2	GNL2
0.566761	1.03657	Q8WXX5	Q8WXX5	DnaJ homolog subfamily C member 9	DNAJC9
2.40102	1.0344	Q8IXB1	Q8IXB1	DnaJ homolog subfamily C member 10	DNAJC10
3.51408	1.02992	O15075	O15075	Serine/threonine-protein kinase DCLK1	DCLK1
2.22802	1.02859	P49736	P49736	DNA replication licensing factor MCM2	MCM2
0	1.02574	Q9BWD3;Q17RB0	Q9BWD3;Q17RB0	Protein FAM127B;Protein FAM127C	FAM127B;FAM127C
2.79195	1.02522	Q9NX63	Q9NX63	MICOS complex subunit MIC19	CHCHD3
1.55868	1.02497	Q8WVY7	Q8WVY7	Ubiquitin-like domain-containing CTD phosphatase 1	UBLCP1
2.90474	1.01929	Q9Y305	Q9Y305	Acyl-coenzyme A thioesterase 9, mitochondrial	ACOT9
2.5879	1.01785	Q96S06	Q96S06	Lipase maturation factor 1	LMF1
3.99359	1.01562	Q9Y5B9;Q96DZ1	Q9Y5B9	FACT complex subunit SPT16	SUPT16H
5.1889	1.01193	Q5FWF5	Q5FWF5	N-acetyltransferase ESCO1	ESCO1
3.60783	1.01037	Q13144	Q13144	Translation initiation factor eIF-2B subunit epsilon	EIF2B5
0	1.0091	Q7LBC6	Q7LBC6	Lysine-specific demethylase 3B	KDM3B
4.63666	1.00868	Q6P6C2	Q6P6C2	RNA demethylase ALKBH5	ALKBH5
4.3626	1.00793	Q8TDN6	Q8TDN6	Ribosome biogenesis protein BRX1 homolog	BRIX1
1.76807	1.00707	Q9BWN1	Q9BWN1	Proline-rich protein 14	PRR14
2.80054	1.00442	Q2NL82	Q2NL82	Pre-rRNA-processing protein TSR1 homolog	TSR1
2.44857	1.00429	Q96DH6	Q96DH6	RNA-binding protein Musashi homolog 2	MSI2
2.14912	0.997566	Q9H967	Q9H967	WD repeat-containing protein 76	WDR76
2.04035	0.996118	Q96EZ8	Q96EZ8	Microspherule protein 1	MCRS1
3.52011	0.994104	Q92613	Q92613	Protein Jade-3	JADE3
3.94041	0.992632	Q6UB99	Q6UB99	Ankyrin repeat domain-containing protein 11	ANKRD11
3.19318	0.990299	Q9H8M2	Q9H8M2	Bromodomain-containing protein 9	BRD9
1.43791	0.987535	P28066	P28066	Proteasome subunit alpha type-5	PSMA5
4.03239	0.984492	Q6SPF0	Q6SPF0	Atherin	SAMD1
4.1658	0.983652	O60264	O60264	SWI/SNF-related matrix-associated actin-dependent regulator of chromatin subfamily A member 5	SMARCA5
2.14661	0.983281	Q9BWT3	Q9BWT3	Poly(A) polymerase gamma	PAPOLG
2.22386	0.980406	Q13838	Q13838	Spliceosome RNA helicase DDX39B	DDX39B
2.18613	0.976109	Q149N8	Q149N8	E3 ubiquitin-protein ligase SHPRH	SHPRH
4.19424	0.974222	Q14684	Q14684	Ribosomal RNA processing protein 1 homolog B	RRP1B
1.7956	0.971201	Q96RL1	Q96RL1	BRCA1-A complex subunit RAP80	UIMC1
4.69123	0.967072	Q9Y450	Q9Y450	HBS1-like protein	HBS1L
3.45794	0.965861	Q15475	Q15475	Homeobox protein SIX1	SIX1
2.90157	0.965802	O94906	O94906	Pre-mRNA-processing factor 6	PRPF6
5.98754	0.964372	P25705	P25705	ATP synthase subunit alpha, mitochondrial	ATP5A1
1.6382	0.962284	Q9UPT9	Q9UPT9	Ubiquitin carboxyl-terminal hydrolase 22	USP22
4.02738	0.960848	Q9Y285	Q9Y285	Phenylalanine--tRNA ligase alpha subunit	FARSA
4.93617	0.959792	Q9NY61	Q9NY61	Protein AATF	AATF
2.34867	0.95963	O95747;Q9UEW8	O95747;Q9UEW8	Serine/threonine-protein kinase OSR1;STE20/SPS1-related proline-alanine-rich protein kinase	OXSR1;STK39
0.862564	0.955471	Q9UHY8	Q9UHY8	Fasciculation and elongation protein zeta-2	FEZ2
2.01504	0.953938	P40937	P40937	Replication factor C subunit 5	RFC5
4.1568	0.952927	Q9P0M6	Q9P0M6	Core histone macro-H2A.2	H2AFY2
2.91629	0.951128	Q6PI48	Q6PI48	Aspartate--tRNA ligase, mitochondrial	DARS2
2.46425	0.948617	REV__P78559;Q15120	REV__P78559;Q15120	[Pyruvate dehydrogenase (acetyl-transferring)] kinase isozyme 3, mitochondrial	PDK3
3.65418	0.945666	Q08J23	Q08J23	tRNA (cytosine(34)-C(5))-methyltransferase	NSUN2
2.38203	0.934286	P21266	P21266	Glutathione S-transferase Mu 3	GSTM3
1.75536	0.931631	P45974	P45974	Ubiquitin carboxyl-terminal hydrolase 5	USP5
4.34961	0.927007	P62701;P22090;Q8TD47	P62701;P22090	40S ribosomal protein S4, X isoform;40S ribosomal protein S4, Y isoform 1	RPS4X;RPS4Y1
2.65833	0.924706	Q71U36;P68363;P0DPH8;P0DPH7;P68366;Q6PEY2;Q9NY65;A6NHL2	Q71U36;P68363;P0DPH8;P0DPH7;P68366	Tubulin alpha-1A chain;Tubulin alpha-1B chain;Tubulin alpha-4A chain	TUBA1A;TUBA1B;TUBA4A
3.6149	0.922488	P51149	P51149	Ras-related protein Rab-7a	RAB7A
1.65751	0.921372	Q9P2N5	Q9P2N5	RNA-binding protein 27	RBM27
1.22141	0.920885	P20337	P20337	Ras-related protein Rab-3B	RAB3B
3.5153	0.920485	Q8N8A6	Q8N8A6	ATP-dependent RNA helicase DDX51	DDX51
1.3931	0.915817	O14929	O14929	Histone acetyltransferase type B catalytic subunit	HAT1
1.08959	0.915019	Q9HAV4	Q9HAV4	Exportin-5	XPO5
2.34496	0.914693	Q8IZT6	Q8IZT6	Abnormal spindle-like microcephaly-associated protein	ASPM
3.77461	0.91358	Q8N165;Q8TDR2	Q8N165;Q8TDR2	Serine/threonine-protein kinase PDIK1L;Serine/threonine-protein kinase 35	PDIK1L;STK35
1.26041	0.909552	Q8IYU8	Q8IYU8	Calcium uptake protein 2, mitochondrial	MICU2
2.37603	0.905307	Q9ULX6	Q9ULX6	A-kinase anchor protein 8-like	AKAP8L
4.16034	0.903256	P56182	P56182	Ribosomal RNA processing protein 1 homolog A	RRP1
3.67936	0.901677	Q9Y2R4	Q9Y2R4	Probable ATP-dependent RNA helicase DDX52	DDX52
2.41031	0.901488	P27635;Q96L21	P27635;Q96L21	60S ribosomal protein L10;60S ribosomal protein L10-like	RPL10;RPL10L
2.09214	0.899942	Q5JRX3	Q5JRX3	Presequence protease, mitochondrial	PITRM1
3.26293	0.896845	P62491;Q15907	P62491;Q15907	Ras-related protein Rab-11A;Ras-related protein Rab-11B	RAB11A;RAB11B
2.58714	0.894833	Q14241	Q14241	Transcription elongation factor B polypeptide 3	TCEB3
3.7209	0.880958	Q6K0P9	Q6K0P9	Pyrin and HIN domain-containing protein 1	PYHIN1
2.6987	0.877206	P29372	P29372	DNA-3-methyladenine glycosylase	MPG
1.97588	0.877138	Q8IZP2;Q8NFI4;P50502	Q8IZP2;Q8NFI4;P50502	Putative protein FAM10A4;Putative protein FAM10A5;Hsc70-interacting protein	ST13P4;ST13P5;ST13
2.57232	0.876418	Q9UBT2	Q9UBT2	SUMO-activating enzyme subunit 2	UBA2
1.81162	0.876291	Q13148	Q13148	TAR DNA-binding protein 43	TARDBP
2.61143	0.874452	Q6UX01;Q8WVP7	Q6UX01;Q8WVP7	Protein LMBR1L;Limb region 1 protein homolog	LMBR1L;LMBR1
3.9103	0.873367	O95243	O95243	Methyl-CpG-binding domain protein 4	MBD4
3.01408	0.872421	P12956	P12956	X-ray repair cross-complementing protein 6	XRCC6
2.0227	0.87237	O95104;Q9UPN6	O95104;Q9UPN6	Splicing factor, arginine/serine-rich 15;Protein SCAF8	SCAF4;SCAF8
3.62887	0.870018	O76003	O76003	Glutaredoxin-3	GLRX3
2.48108	0.865895	Q86U86	Q86U86	Protein polybromo-1	PBRM1
2.51774	0.863787	O43414	O43414	ERI1 exoribonuclease 3	ERI3
4.08445	0.859013	Q9NQ55	Q9NQ55	Suppressor of SWI4 1 homolog	PPAN
1.77058	0.858679	Q9BRX2	Q9BRX2	Protein pelota homolog	PELO
4.54211	0.857589	Q9Y6K1	Q9Y6K1	DNA (cytosine-5)-methyltransferase 3A	DNMT3A
1.70902	0.856199	P54577	P54577	Tyrosine--tRNA ligase, cytoplasmic;Tyrosine--tRNA ligase, cytoplasmic, N-terminally processed	YARS
4.36037	0.855651	Q8N3U4;Q9UJ98;Q8WVM7	Q8N3U4	Cohesin subunit SA-2	STAG2
1.32375	0.852046	Q9H7Z6	Q9H7Z6	Histone acetyltransferase KAT8	KAT8
1.39671	0.845502	Q68DK7	Q68DK7	Male-specific lethal 1 homolog	MSL1
3.29076	0.845253	P48651	P48651	Phosphatidylserine synthase 1	PTDSS1
7.32894	0.834656	O43663	O43663	Protein regulator of cytokinesis 1	PRC1
2.77572	0.834536	Q7L1Q6;Q9Y6E2	Q7L1Q6	Basic leucine zipper and W2 domain-containing protein 1	BZW1
1.9297	0.833733	O75319	O75319	RNA/RNP complex-1-interacting phosphatase	DUSP11
0	0.833362	P14550	P14550	Alcohol dehydrogenase [NADP(+)]	AKR1A1
1.81566	0.827583	P61586;P08134	P61586;P08134	Transforming protein RhoA;Rho-related GTP-binding protein RhoC	RHOA;RHOC
4.91515	0.826397	O60716	O60716	Catenin delta-1	CTNND1
3.30128	0.822077	P48634	P48634	Protein PRRC2A	PRRC2A
2.29805	0.821836	Q3ZCQ8	Q3ZCQ8	Mitochondrial import inner membrane translocase subunit TIM50	TIMM50
3.72629	0.820789	P11388	P11388	DNA topoisomerase 2-alpha	TOP2A
2.30841	0.819566	Q9Y2X9	Q9Y2X9	Zinc finger protein 281	ZNF281
4.26231	0.818036	P61106	P61106	Ras-related protein Rab-14	RAB14
4.67014	0.817189	Q8IXK0	Q8IXK0	Polyhomeotic-like protein 2	PHC2
0	0.816788	Q92879;O95319	Q92879;O95319	CUGBP Elav-like family member 1;CUGBP Elav-like family member 2	CELF1;CELF2
3.35014	0.816296	Q9UGU0	Q9UGU0	Transcription factor 20	TCF20
5.06156	0.816109	P62753	P62753	40S ribosomal protein S6	RPS6
3.30994	0.815106	P24468	P24468	COUP transcription factor 2	NR2F2
3.75799	0.814666	P23396	P23396	40S ribosomal protein S3	RPS3
1.52595	0.812637	Q01813	Q01813	ATP-dependent 6-phosphofructokinase, platelet type	PFKP
2.34221	0.811758	P08243	P08243	Asparagine synthetase [glutamine-hydrolyzing]	ASNS
3.14382	0.811624	Q9NYP7	Q9NYP7	Elongation of very long chain fatty acids protein 5	ELOVL5
2.00405	0.810349	P22102	P22102	Trifunctional purine biosynthetic protein adenosine-3;Phosphoribosylamine--glycine ligase;Phosphoribosylformylglycinamidine cyclo-ligase;Phosphoribosylglycinamide formyltransferase	GART
2.92729	0.808181	P56545;Q13363	P56545;Q13363	C-terminal-binding protein 2;C-terminal-binding protein 1	CTBP2;CTBP1
1.89403	0.805118	Q8TDW7	Q8TDW7	Protocadherin Fat 3	FAT3
2.88424	0.802359	Q9NRZ9	Q9NRZ9	Lymphoid-specific helicase	HELLS
1.96403	0.80199	Q9BV86	Q9BV86	N-terminal Xaa-Pro-Lys N-methyltransferase 1;N-terminal Xaa-Pro-Lys N-methyltransferase 1, N-terminally processed	NTMT1
3.90883	0.800728	Q99661	Q99661	Kinesin-like protein KIF2C	KIF2C
2.16357	0.797759	Q9HBE1	Q9HBE1	POZ-, AT hook-, and zinc finger-containing protein 1	PATZ1
1.46415	0.796378	P45880	P45880	Voltage-dependent anion-selective channel protein 2	VDAC2
1.87908	0.793227	P09960	P09960	Leukotriene A-4 hydrolase	LTA4H
2.95022	0.791824	P68104;Q5VTE0;Q05639	P68104;Q5VTE0	Elongation factor 1-alpha 1;Putative elongation factor 1-alpha-like 3	EEF1A1;EEF1A1P5
5.16453	0.790324	Q8N9T8	Q8N9T8	Protein KRI1 homolog	KRI1
4.26041	0.789983	P62263	P62263	40S ribosomal protein S14	RPS14
4.13077	0.787827	O96028	O96028	Histone-lysine N-methyltransferase NSD2	WHSC1
2.61774	0.785778	P12236;P12235	P12236;P12235	ADP/ATP translocase 3;ADP/ATP translocase 3, N-terminally processed;ADP/ATP translocase 1	SLC25A6;SLC25A4
3.34355	0.782935	P52564;P46734	P52564;P46734	Dual specificity mitogen-activated protein kinase kinase 6;Dual specificity mitogen-activated protein kinase kinase 3	MAP2K6;MAP2K3
1.21845	0.780371	Q9BRK0	Q9BRK0	Receptor expression-enhancing protein 2	REEP2
3.3106	0.779786	Q13459	Q13459	Unconventional myosin-IXb	MYO9B
1.93343	0.779518	P46100	P46100	Transcriptional regulator ATRX	ATRX
4.83711	0.777351	Q9H0A0	Q9H0A0	N-acetyltransferase 10	NAT10
2.56036	0.773103	Q86U38	Q86U38	Nucleolar protein 9	NOP9
1.71638	0.772	Q69YH5	Q69YH5	Cell division cycle-associated protein 2	CDCA2
0.3941	0.771816	O60673	O60673	DNA polymerase zeta catalytic subunit	REV3L
0	0.771687	Q9NVN8	Q9NVN8	Guanine nucleotide-binding protein-like 3-like protein	GNL3L
1.32456	0.770063	P31271	P31271	Homeobox protein Hox-A13	HOXA13
2.30052	0.768895	Q8TEK3	Q8TEK3	Histone-lysine N-methyltransferase, H3 lysine-79 specific	DOT1L
1.83987	0.768875	Q8TAW3	Q8TAW3	Zinc finger protein 671	ZNF671
1.18143	0.767626	P15880	P15880	40S ribosomal protein S2	RPS2
2.09777	0.766467	P62241	P62241	40S ribosomal protein S8	RPS8
1.24328	0.765931	Q6PJP8	Q6PJP8	DNA cross-link repair 1A protein	DCLRE1A
2.10253	0.763522	Q9NPF5	Q9NPF5	DNA methyltransferase 1-associated protein 1	DMAP1
3.91383	0.762856	Q15365;P57721;P57723	Q15365	Poly(rC)-binding protein 1	PCBP1
2.22691	0.762715	P42025;P61163	P42025;P61163	Beta-centractin;Alpha-centractin	ACTR1B;ACTR1A
3.51662	0.762456	O43242	O43242	26S proteasome non-ATPase regulatory subunit 3	PSMD3
2.05271	0.762291	Q5HYI8	Q5HYI8	Rab-like protein 3	RABL3
3.39693	0.760728	Q8TD26	Q8TD26	Chromodomain-helicase-DNA-binding protein 6	CHD6
4.24848	0.760662	P36578	P36578	60S ribosomal protein L4	RPL4
1.66128	0.758266	P07437;Q9BVA1;Q13885;A6NNZ2;Q13509;CON__ENSEMBL:ENSBTAP00000025008;Q9BUF5;Q9H4B7	P07437;Q9BVA1;Q13885;A6NNZ2	Tubulin beta chain;Tubulin beta-2B chain;Tubulin beta-2A chain;Tubulin beta-8 chain-like protein LOC260334	TUBB;TUBB2B;TUBB2A
1.41261	0.755963	P62899	P62899	60S ribosomal protein L31	RPL31
1.86159	0.755216	Q9H165	Q9H165	B-cell lymphoma/leukemia 11A	BCL11A
3.2627	0.75338	Q9H8H2	Q9H8H2	Probable ATP-dependent RNA helicase DDX31	DDX31
3.80686	0.751259	Q5T8P6	Q5T8P6	RNA-binding protein 26	RBM26
3.41751	0.741333	Q96HV5	Q96HV5	Transmembrane protein 41A	TMEM41A
1.19676	0.740056	P12755	P12755	Ski oncogene	SKI
3.41827	0.739627	Q02543	Q02543	60S ribosomal protein L18a	RPL18A
1.87907	0.735152	Q9UN37;O75351;Q6PIW4	Q9UN37;O75351;Q6PIW4	Vacuolar protein sorting-associated protein 4A;Vacuolar protein sorting-associated protein 4B;Fidgetin-like protein 1	VPS4A;VPS4B;FIGNL1
2.56349	0.732905	Q9NW13	Q9NW13	RNA-binding protein 28	RBM28
2.54106	0.73174	P08237	P08237	ATP-dependent 6-phosphofructokinase, muscle type	PFKM
2.4745	0.728383	Q02241	Q02241	Kinesin-like protein KIF23	KIF23
2.86609	0.726523	Q01831	Q01831	DNA repair protein complementing XP-C cells	XPC
2.60886	0.724514	Q8N9Z2	Q8N9Z2	Coiled-coil domain-containing protein 71L	CCDC71L
1.61	0.723152	Q9BQE3	Q9BQE3	Tubulin alpha-1C chain	TUBA1C
4.64526	0.722186	O43314	O43314	Inositol hexakisphosphate and diphosphoinositol-pentakisphosphate kinase 2	PPIP5K2
2.13127	0.72092	Q9BXW9	Q9BXW9	Fanconi anemia group D2 protein	FANCD2
3.40711	0.720357	P31153	P31153	S-adenosylmethionine synthase isoform type-2	MAT2A
3.15481	0.720096	P21796	P21796	Voltage-dependent anion-selective channel protein 1	VDAC1
2.8247	0.719506	P35250	P35250	Replication factor C subunit 2	RFC2
3.25547	0.717715	P62906	P62906	60S ribosomal protein L10a	RPL10A
1.70094	0.717276	P52434	P52434	DNA-directed RNA polymerases I, II, and III subunit RPABC3	POLR2H
3.65619	0.716908	Q86UP3;Q15911	Q86UP3	Zinc finger homeobox protein 4	ZFHX4
1.86125	0.710756	Q8TEQ6	Q8TEQ6	Gem-associated protein 5	GEMIN5
4.0589	0.709928	Q6P0N0	Q6P0N0	Mis18-binding protein 1	MIS18BP1
2.87359	0.707492	P62854	P62854	40S ribosomal protein S26	RPS26
4.51924	0.706839	Q5H9F3	Q5H9F3	BCL-6 corepressor-like protein 1	BCORL1
3.2604	0.697635	Q2TAK8	Q2TAK8	PWWP domain-containing protein MUM1	MUM1
1.06607	0.697308	P62195	P62195	26S protease regulatory subunit 8	PSMC5
1.93586	0.69702	Q92598	Q92598	Heat shock protein 105 kDa	HSPH1
1.39857	0.695432	P55795	P55795	Heterogeneous nuclear ribonucleoprotein H2	HNRNPH2
2.35485	0.695304	Q86Y56	Q86Y56	Dynein assembly factor 5, axonemal	DNAAF5
2.15577	0.69378	P18621	P18621	60S ribosomal protein L17	RPL17
3.32911	0.693196	Q8WYB5	Q8WYB5	Histone acetyltransferase KAT6B	KAT6B
1.106	0.68993	O75127	O75127	Pentatricopeptide repeat-containing protein 1, mitochondrial	PTCD1
2.13262	0.687267	P27824	P27824	Calnexin	CANX
2.49019	0.686901	P26373	P26373	60S ribosomal protein L13	RPL13
2.72352	0.685107	Q86XI8	Q86XI8	Uncharacterized protein C19orf68	C19orf68
1.92506	0.684686	O75390	O75390	Citrate synthase, mitochondrial	CS
1.10703	0.682459	Q5JPH6	Q5JPH6	Probable glutamate--tRNA ligase, mitochondrial	EARS2
2.65156	0.682132	P07199	P07199	Major centromere autoantigen B	CENPB
2.76784	0.679909	Q56NI9	Q56NI9	N-acetyltransferase ESCO2	ESCO2
2.11957	0.677506	P46459	P46459	Vesicle-fusing ATPase	NSF
2.82907	0.677303	Q14498	Q14498	RNA-binding protein 39	RBM39
2.04372	0.67651	Q9H4L4	Q9H4L4	Sentrin-specific protease 3	SENP3
2.06869	0.675517	Q14680	Q14680	Maternal embryonic leucine zipper kinase	MELK
4.21091	0.674544	P07741	P07741	Adenine phosphoribosyltransferase	APRT
3.16765	0.671121	P51532	P51532	Transcription activator BRG1	SMARCA4
4.70684	0.670612	Q9BVP2	Q9BVP2	Guanine nucleotide-binding protein-like 3	GNL3
2.21646	0.670508	P61353	P61353	60S ribosomal protein L27	RPL27
1.03577	0.669521	Q96K76	Q96K76	Ubiquitin carboxyl-terminal hydrolase 47	USP47
2.7851	0.66919	Q96PU4	Q96PU4	E3 ubiquitin-protein ligase UHRF2	UHRF2
2.10284	0.668346	P49841	P49841	Glycogen synthase kinase-3 beta	GSK3B
1.20938	0.668272	P27348	P27348	14-3-3 protein theta	YWHAQ
1.26083	0.667852	Q7Z6E9	Q7Z6E9	E3 ubiquitin-protein ligase RBBP6	RBBP6
1.99797	0.663637	Q00610;P53675	Q00610;P53675	Clathrin heavy chain 1;Clathrin heavy chain 2	CLTC;CLTCL1
3.62816	0.662873	Q9BX10	Q9BX10	GTP-binding protein 2	GTPBP2
3.62192	0.662783	Q8TF76	Q8TF76	Serine/threonine-protein kinase haspin	GSG2
2.44998	0.662309	Q8NEY8	Q8NEY8	Periphilin-1	PPHLN1
2.40574	0.658581	P17858	P17858	ATP-dependent 6-phosphofructokinase, liver type	PFKL
2.674	0.657906	Q9UIG0	Q9UIG0	Tyrosine-protein kinase BAZ1B	BAZ1B
1.87023	0.657627	Q49A26	Q49A26	Putative oxidoreductase GLYR1	GLYR1
1.73972	0.652928	P05496;Q06055;P48201	P05496;Q06055;P48201	ATP synthase F(0) complex subunit C1, mitochondrial;ATP synthase F(0) complex subunit C2, mitochondrial;ATP synthase F(0) complex subunit C3, mitochondrial	ATP5G1;ATP5G2;ATP5G3
2.02224	0.650985	P35232	P35232	Prohibitin	PHB
4.46353	0.650622	Q8IWI9	Q8IWI9	MAX gene-associated protein	MGA
2.21499	0.649355	Q6IBW4	Q6IBW4	Condensin-2 complex subunit H2	NCAPH2
3.71756	0.648927	Q6PL18	Q6PL18	ATPase family AAA domain-containing protein 2	ATAD2
1.48002	0.647186	Q16891	Q16891	MICOS complex subunit MIC60	IMMT
1.432	0.647003	Q5SW79	Q5SW79	Centrosomal protein of 170 kDa	CEP170
3.61664	0.645415	Q96MU7	Q96MU7	YTH domain-containing protein 1	YTHDC1
3.19586	0.643535	P43246	P43246	DNA mismatch repair protein Msh2	MSH2
3.09006	0.641658	Q5C9Z4	Q5C9Z4	Nucleolar MIF4G domain-containing protein 1	NOM1
3.40118	0.638875	Q92947	Q92947	Glutaryl-CoA dehydrogenase, mitochondrial	GCDH
2.65006	0.631899	Q8N752;P48729	Q8N752;P48729	Casein kinase I isoform alpha-like;Casein kinase I isoform alpha	CSNK1A1L;CSNK1A1
1.06462	0.630591	Q96DV4	Q96DV4	39S ribosomal protein L38, mitochondrial	MRPL38
1.82872	0.628599	P23786	P23786	Carnitine O-palmitoyltransferase 2, mitochondrial	CPT2
2.83002	0.626318	O43395	O43395	U4/U6 small nuclear ribonucleoprotein Prp3	PRPF3
1.13618	0.625229	O15164	O15164	Transcription intermediary factor 1-alpha	TRIM24
4.43102	0.624794	O43660	O43660	Pleiotropic regulator 1	PLRG1
1.90122	0.621218	Q9Y6X3	Q9Y6X3	MAU2 chromatid cohesion factor homolog	MAU2
4.30864	0.620944	Q9BZE4	Q9BZE4	Nucleolar GTP-binding protein 1	GTPBP4
3.59498	0.620517	Q5JWF2;P63096;P19087;P09471;P08754;A8MTJ3;P04899;P38405	Q5JWF2	Guanine nucleotide-binding protein G(s) subunit alpha isoforms XLas	GNAS
3.61883	0.615634	Q9BW19	Q9BW19	Kinesin-like protein KIFC1	KIFC1
0.857692	0.613951	O76062	O76062	Delta(14)-sterol reductase	TM7SF2
2.00685	0.613601	P00167	P00167	Cytochrome b5	CYB5A
3.38449	0.613485	Q9GZR2	Q9GZR2	RNA exonuclease 4	REXO4
0.84824	0.612818	Q5U649	Q5U649	Uncharacterized protein C12orf60	C12orf60
2.48397	0.610616	Q92900	Q92900	Regulator of nonsense transcripts 1	UPF1
2.73373	0.607754	P07900;Q58FG0;Q58FF6	P07900;Q58FG0;Q58FF6	Heat shock protein HSP 90-alpha;Putative heat shock protein HSP 90-alpha A5;Putative heat shock protein HSP 90-beta 4	HSP90AA1;HSP90AA5P;HSP90AB4P
2.72749	0.60521	O14735	O14735	CDP-diacylglycerol--inositol 3-phosphatidyltransferase	CDIPT
3.43072	0.603623	Q86Y97	Q86Y97	Histone-lysine N-methyltransferase SUV420H2	SUV420H2
1.97211	0.60261	Q9UHL9	Q9UHL9	General transcription factor II-I repeat domain-containing protein 1	GTF2IRD1
3.25444	0.60222	Q96T58	Q96T58	Msx2-interacting protein	SPEN
0.875735	0.600357	O43823	O43823	A-kinase anchor protein 8	AKAP8
3.04856	0.600149	P54132	P54132	Bloom syndrome protein	BLM
3.42972	0.598677	P58317	P58317	Zinc finger protein 121	ZNF121
2.12483	0.597675	O95235	O95235	Kinesin-like protein KIF20A	KIF20A
2.2306	0.5967	Q9Y6V7	Q9Y6V7	Probable ATP-dependent RNA helicase DDX49	DDX49
2.86219	0.595479	Q6P4F7;A0A499FJF3;Q3KRB8	Q6P4F7;A0A499FJF3;Q3KRB8	Rho GTPase-activating protein 11A;Rho GTPase-activating protein 11B	ARHGAP11A;ARHGAP11B
2.73757	0.592307	O95251	O95251	Histone acetyltransferase KAT7	KAT7
0.248072	0.59191	Q9UHI6	Q9UHI6	Probable ATP-dependent RNA helicase DDX20	DDX20
2.09489	0.589598	P18583	P18583	Protein SON	SON
2.30407	0.585435	P62913	P62913	60S ribosomal protein L11	RPL11
1.14236	0.584824	Q9UQ84	Q9UQ84	Exonuclease 1	EXO1
2.29716	0.583512	Q9H7B2	Q9H7B2	Ribosome production factor 2 homolog	RPF2
4.56825	0.582471	Q9NR30	Q9NR30	Nucleolar RNA helicase 2	DDX21
1.61027	0.579316	P04181	P04181	Ornithine aminotransferase, mitochondrial;Ornithine aminotransferase, hepatic form;Ornithine aminotransferase, renal form	OAT
3.83744	0.579203	P62829	P62829	60S ribosomal protein L23	RPL23
2.3025	0.57891	Q92576	Q92576	PHD finger protein 3	PHF3
3.20886	0.578883	P49448;P00367	P49448;P00367	Glutamate dehydrogenase 2, mitochondrial;Glutamate dehydrogenase 1, mitochondrial	GLUD2;GLUD1
2.89456	0.57798	P0DMV9;P0DMV8;P48741;P34931;P17066	P0DMV9;P0DMV8	Heat shock 70 kDa protein 1B;Heat shock 70 kDa protein 1A	HSPA1B;HSPA1A
3.788	0.572553	P52701	P52701	DNA mismatch repair protein Msh6	MSH6
1.41582	0.571374	Q8WY36	Q8WY36	HMG box transcription factor BBX	BBX
3.25917	0.56992	P08238;Q58FF7;Q58FF8	P08238;Q58FF7	Heat shock protein HSP 90-beta;Putative heat shock protein HSP 90-beta-3	HSP90AB1;HSP90AB3P
1.8437	0.569213	Q14978	Q14978	Nucleolar and coiled-body phosphoprotein 1	NOLC1
1.10812	0.567164	Q6PKG0	Q6PKG0	La-related protein 1	LARP1
4.08534	0.566885	Q6IQ32	Q6IQ32	ADNP homeobox protein 2	ADNP2
2.59091	0.566377	P55209	P55209	Nucleosome assembly protein 1-like 1	NAP1L1
2.639	0.563523	O43913	O43913	Origin recognition complex subunit 5	ORC5
1.88771	0.562841	Q92766	Q92766	Ras-responsive element-binding protein 1	RREB1
1.48386	0.561954	Q14318	Q14318	Peptidyl-prolyl cis-trans isomerase FKBP8	FKBP8
2.94884	0.561933	Q9UJV9	Q9UJV9	Probable ATP-dependent RNA helicase DDX41	DDX41
1.35136	0.561191	O95427	O95427	GPI ethanolamine phosphate transferase 1	PIGN
2.42527	0.560198	Q9H1Z9	Q9H1Z9	Tetraspanin-10	TSPAN10
2.48534	0.56016	P20585	P20585	DNA mismatch repair protein Msh3	MSH3
3.02626	0.559091	P52597	P52597	Heterogeneous nuclear ribonucleoprotein F;Heterogeneous nuclear ribonucleoprotein F, N-terminally processed	HNRNPF
1.49882	0.557633	Q96RT6;Q96PC5	Q96RT6;Q96PC5	cTAGE family member 2;Melanoma inhibitory activity protein 2	CTAGE1;MIA2
1.82629	0.557524	Q9BSC4	Q9BSC4	Nucleolar protein 10	NOL10
4.01196	0.557192	P10244	P10244	Myb-related protein B	MYBL2
3.23099	0.555116	Q8IX01	Q8IX01	SURP and G-patch domain-containing protein 2	SUGP2
3.51277	0.552063	P22570	P22570	NADPH:adrenodoxin oxidoreductase, mitochondrial	FDXR
1.98803	0.551618	Q9Y3A4;Q9NSQ0	Q9Y3A4	Ribosomal RNA-processing protein 7 homolog A	RRP7A
3.41846	0.550665	Q14669	Q14669	E3 ubiquitin-protein ligase TRIP12	TRIP12
2.34415	0.550451	P53611	P53611	Geranylgeranyl transferase type-2 subunit beta	RABGGTB
0	0.548238	P49321	P49321	Nuclear autoantigenic sperm protein	NASP
1.54185	0.546436	Q9NRH3;P23258	Q9NRH3;P23258	Tubulin gamma-2 chain;Tubulin gamma-1 chain	TUBG2;TUBG1
3.20227	0.544343	Q5SY16	Q5SY16	Polynucleotide 5-hydroxyl-kinase NOL9	NOL9
3.03982	0.542829	P51608	P51608	Methyl-CpG-binding protein 2	MECP2
3.19981	0.542765	P55201	P55201	Peregrin	BRPF1
2.25138	0.541247	Q96PV6	Q96PV6	Leukocyte receptor cluster member 8	LENG8
2.62274	0.534365	P49770	P49770	Translation initiation factor eIF-2B subunit beta	EIF2B2
3.52931	0.531736	Q9ULI0	Q9ULI0	ATPase family AAA domain-containing protein 2B	ATAD2B
2.19596	0.531472	O00567	O00567	Nucleolar protein 56	NOP56
1.19365	0.531417	Q96FF9	Q96FF9	Sororin	CDCA5
2.89431	0.530945	Q8TDD1	Q8TDD1	ATP-dependent RNA helicase DDX54	DDX54
1.04803	0.529891	Q7Z333	Q7Z333	Probable helicase senataxin	SETX
3.25956	0.529232	O15226	O15226	NF-kappa-B-repressing factor	NKRF
3.74345	0.529211	Q03701	Q03701	CCAAT/enhancer-binding protein zeta	CEBPZ
2.86437	0.525613	Q53GQ0	Q53GQ0	Very-long-chain 3-oxoacyl-CoA reductase	HSD17B12
0.949529	0.524189	Q05823	Q05823	2-5A-dependent ribonuclease	RNASEL
1.95083	0.521906	Q9H0S4	Q9H0S4	Probable ATP-dependent RNA helicase DDX47	DDX47
2.29124	0.521852	O75151	O75151	Lysine-specific demethylase PHF2	PHF2
2.01862	0.516667	Q86Y91	Q86Y91	Kinesin-like protein KIF18B	KIF18B
2.3559	0.514204	Q9P035	Q9P035	Very-long-chain (3R)-3-hydroxyacyl-CoA dehydratase 3	HACD3
2.05567	0.510955	P33993	P33993	DNA replication licensing factor MCM7	MCM7
1.14032	0.509648	Q92878	Q92878	DNA repair protein RAD50	RAD50
2.01133	0.508038	P49759;Q9HAZ1	P49759;Q9HAZ1	Dual specificity protein kinase CLK1;Dual specificity protein kinase CLK4	CLK1;CLK4
2.83915	0.507855	Q9H2P0	Q9H2P0	Activity-dependent neuroprotector homeobox protein	ADNP
0.98277	0.503099	O75616	O75616	GTPase Era, mitochondrial	ERAL1
