## Supplementary Table 6 for "Tracking chromatin state changes using *μ*Map photo-proximity labeling"

### Sheet: Sheet1
Supplementary Table 6: List of enriched proteins in H1.1 vs Ir. Cut offs (>0.5 Log2-fold change, <0.05 FDR-corrected p value.)
Significance (-LOG(P-value))	Difference	Protein IDs	Majority protein IDs	Protein names	Gene names
5.74776	7.92924	Q02539	Q02539	Histone H1.1	HIST1H1A
3.04433	5.91803	O60341	O60341	Lysine-specific histone demethylase 1A	KDM1A
2.38713	5.28127	Q5SVQ8	Q5SVQ8	Zinc finger and BTB domain-containing protein 41	ZBTB41
2.26836	4.38212	P16402;P22492;REV__P16402;P16401	P16402	Histone H1.3	HIST1H1D
3.10571	3.85354	Q14008	Q14008	Cytoskeleton-associated protein 5	CKAP5
4.85119	3.58919	Q9UBU8	Q9UBU8	Mortality factor 4-like protein 1	MORF4L1
4.59027	3.33959	Q15014	Q15014	Mortality factor 4-like protein 2	MORF4L2
4.96445	3.00251	Q96GN5	Q96GN5	Cell division cycle-associated 7-like protein	CDCA7L
3.75707	2.91011	Q9Y6K8	Q9Y6K8	Adenylate kinase isoenzyme 5	AK5
4.88927	2.89132	Q9UGN5	Q9UGN5	Poly [ADP-ribose] polymerase 2	PARP2
3.98818	2.84073	Q9BWT1	Q9BWT1	Cell division cycle-associated protein 7	CDCA7
4.60895	2.83561	Q03164	Q03164	Histone-lysine N-methyltransferase 2A;MLL cleavage product N320;MLL cleavage product C180	KMT2A
3.85601	2.8211	P83731	P83731	60S ribosomal protein L24	RPL24
5.08332	2.81633	P42696	P42696	RNA-binding protein 34	RBM34
4.35182	2.72405	Q8TBE0	Q8TBE0	Bromo adjacent homology domain-containing 1 protein	BAHD1
2.90035	2.72108	Q9H5V9	Q9H5V9	UPF0428 protein CXorf56	CXorf56
3.66099	2.63563	Q99878;Q96KK5;Q9BTM1;Q16777;Q93077;Q7L7L0;Q6FI13;P20671;P0C0S8;P04908;REV__Q8NB25	Q99878;Q96KK5;Q9BTM1;Q16777;Q93077;Q7L7L0;Q6FI13;P20671;P0C0S8;P04908	Histone H2A type 1-J;Histone H2A type 1-H;Histone H2A.J;Histone H2A type 2-C;Histone H2A type 1-C;Histone H2A type 3;Histone H2A type 2-A;Histone H2A type 1-D;Histone H2A type 1;Histone H2A type 1-B/E	HIST1H2AJ;HIST1H2AH;H2AFJ;HIST2H2AC;HIST1H2AC;HIST3H2A;HIST2H2AA3;HIST1H2AD;HIST1H2AG;HIST1H2AB
4.64265	2.63185	P09874	P09874	Poly [ADP-ribose] polymerase 1	PARP1
4.38212	2.52891	Q1ED39	Q1ED39	Lysine-rich nucleolar protein 1	KNOP1
4.35234	2.45058	Q8WWK9	Q8WWK9	Cytoskeleton-associated protein 2	CKAP2
4.1577	2.43869	Q99986	Q99986	Serine/threonine-protein kinase VRK1	VRK1
3.41502	2.42183	Q7Z6I8	Q7Z6I8	UPF0461 protein C5orf24	C5orf24
5.28436	2.37393	O95251	O95251	Histone acetyltransferase KAT7	KAT7
5.5956	2.37128	Q53HL2	Q53HL2	Borealin	CDCA8
2.71349	2.36717	Q9Y252	Q9Y252	E3 ubiquitin-protein ligase RNF6	RNF6
4.40688	2.36604	Q8IV32	Q8IV32	Coiled-coil domain-containing protein 71	CCDC71
4.43032	2.33356	Q14781	Q14781	Chromobox protein homolog 2	CBX2
3.08187	2.28439	Q8N988	Q8N988	Zinc finger protein 557	ZNF557
4.40114	2.27362	Q9NQ55	Q9NQ55	Suppressor of SWI4 1 homolog	PPAN
4.95026	2.24728	Q7Z7K6	Q7Z7K6	Centromere protein V	CENPV
3.59302	2.24107	Q71UI9;P0C0S5	Q71UI9;P0C0S5	Histone H2A.V;Histone H2A.Z	H2AFV;H2AFZ
3.59574	2.1932	P62805	P62805	Histone H4	HIST1H4A
4.92805	2.1921	Q5SSJ5	Q5SSJ5	Heterochromatin protein 1-binding protein 3	HP1BP3
5.3287	2.17338	O75475;P51858;Q7Z4V5	O75475	PC4 and SFRS1-interacting protein	PSIP1
5.01231	2.17168	O43463	O43463	Histone-lysine N-methyltransferase SUV39H1	SUV39H1
4.21794	2.15561	Q9NQR1	Q9NQR1	N-lysine methyltransferase SETD8	SETD8
4.58524	2.12952	Q49A26	Q49A26	Putative oxidoreductase GLYR1	GLYR1
4.14614	2.11277	P62263	P62263	40S ribosomal protein S14	RPS14
2.6615	2.11168	Q96N64	Q96N64	PWWP domain-containing protein 2A	PWWP2A
2.69915	2.09354	Q8IXB1	Q8IXB1	DnaJ homolog subfamily C member 10	DNAJC10
3.38399	2.09259	Q9H6F5	Q9H6F5	Coiled-coil domain-containing protein 86	CCDC86
4.09189	2.08992	Q99626	Q99626	Homeobox protein CDX-2	CDX2
4.18561	2.08321	O60264	O60264	SWI/SNF-related matrix-associated actin-dependent regulator of chromatin subfamily A member 5	SMARCA5
4.07049	2.07323	Q8IYS0	Q8IYS0	GRAM domain-containing protein 1C	GRAMD1C
4.89913	2.0568	Q6RI45	Q6RI45	Bromodomain and WD repeat-containing protein 3	BRWD3
4.06424	2.05276	P50914	P50914	60S ribosomal protein L14	RPL14
5.32962	2.04332	Q92826	Q92826	Homeobox protein Hox-B13	HOXB13
3.71462	2.0391	Q9Y6I4	Q9Y6I4	Ubiquitin carboxyl-terminal hydrolase 3	USP3
4.45006	2.03834	P35453	P35453	Homeobox protein Hox-D13	HOXD13
4.18697	2.02701	Q9H7B2	Q9H7B2	Ribosome production factor 2 homolog	RPF2
2.40962	2.0148	Q9Y4A0	Q9Y4A0	Jerky protein homolog-like	JRKL
5.1393	2.01291	P28347;Q99594;Q15562	P28347;Q99594	Transcriptional enhancer factor TEF-1;Transcriptional enhancer factor TEF-5	TEAD1;TEAD3
4.87361	1.99905	Q15022	Q15022	Polycomb protein SUZ12	SUZ12
4.507	1.99166	Q8ND82	Q8ND82	Zinc finger protein 280C	ZNF280C
3.61577	1.98351	Q99741	Q99741	Cell division control protein 6 homolog	CDC6
4.79698	1.98351	Q8N9Z2	Q8N9Z2	Coiled-coil domain-containing protein 71L	CCDC71L
5.36061	1.97065	Q9UIS9	Q9UIS9	Methyl-CpG-binding domain protein 1	MBD1
3.75692	1.96408	Q96BK5	Q96BK5	PIN2/TERF1-interacting telomerase inhibitor 1	PINX1
4.88553	1.96322	Q96EY4	Q96EY4	Translation machinery-associated protein 16	TMA16
4.42022	1.96223	Q8TF76	Q8TF76	Serine/threonine-protein kinase haspin	GSG2
3.58263	1.95272	Q9UIG0	Q9UIG0	Tyrosine-protein kinase BAZ1B	BAZ1B
3.15358	1.95254	Q7Z2Z1	Q7Z2Z1	Treslin	TICRR
4.22079	1.93213	Q8WZ42	Q8WZ42	Titin	TTN
3.95444	1.92631	P31271	P31271	Homeobox protein Hox-A13	HOXA13
4.5213	1.9251	Q9NRL2;Q9C0D6	Q9NRL2	Bromodomain adjacent to zinc finger domain protein 1A	BAZ1A
3.97568	1.92435	P62314	P62314	Small nuclear ribonucleoprotein Sm D1	SNRPD1
3.84321	1.92088	Q96T88	Q96T88	E3 ubiquitin-protein ligase UHRF1	UHRF1
5.89335	1.90165	Q8TDR2;Q8N165	Q8TDR2	Serine/threonine-protein kinase 35	STK35
4.22278	1.89789	Q86Y97	Q86Y97	Histone-lysine N-methyltransferase SUV420H2	SUV420H2
5.32593	1.88833	P56182	P56182	Ribosomal RNA processing protein 1 homolog A	RRP1
3.9158	1.88814	Q13185	Q13185	Chromobox protein homolog 3	CBX3
3.6719	1.88578	Q96T25	Q96T25	Zinc finger protein ZIC 5	ZIC5
3.45986	1.88521	Q96PU4	Q96PU4	E3 ubiquitin-protein ligase UHRF2	UHRF2
3.65102	1.88154	Q99880;Q96A08	Q99880;Q96A08	Histone H2B type 1-L;Histone H2B type 1-A	HIST1H2BL;HIST1H2BA
4.6473	1.87568	P31276	P31276	Homeobox protein Hox-C13	HOXC13
3.71727	1.87278	P31689	P31689	DnaJ homolog subfamily A member 1	DNAJA1
4.07538	1.86685	O60884	O60884	DnaJ homolog subfamily A member 2	DNAJA2
3.93641	1.86455	P45973	P45973	Chromobox protein homolog 5	CBX5
4.86347	1.85481	Q9UBC3	Q9UBC3	DNA (cytosine-5)-methyltransferase 3B	DNMT3B
3.88567	1.8422	P62847	P62847	40S ribosomal protein S24	RPS24
4.03643	1.84214	Q15397	Q15397	Pumilio domain-containing protein KIAA0020	KIAA0020
4.95746	1.83777	O96028	O96028	Histone-lysine N-methyltransferase NSD2	WHSC1
4.42257	1.83486	Q9Y6K1	Q9Y6K1	DNA (cytosine-5)-methyltransferase 3A	DNMT3A
5.23767	1.8335	Q13601	Q13601	KRR1 small subunit processome component homolog	KRR1
3.5786	1.82934	Q7LFL8	Q7LFL8	CXXC-type zinc finger protein 5	CXXC5
3.01106	1.82012	O43390	O43390	Heterogeneous nuclear ribonucleoprotein R	HNRNPR
4.4633	1.80371	O75190;Q8NHS0;P25686	O75190	DnaJ homolog subfamily B member 6	DNAJB6
4.83003	1.7988	Q96GD4	Q96GD4	Aurora kinase B	AURKB
3.361	1.78908	Q99848	Q99848	Probable rRNA-processing protein EBP2	EBNA1BP2
3.73197	1.78845	P11388	P11388	DNA topoisomerase 2-alpha	TOP2A
5.26567	1.78569	Q8WUU5	Q8WUU5	GATA zinc finger domain-containing protein 1	GATAD1
2.60667	1.78189	P05549;Q6VUC0;Q92481	P05549;Q6VUC0;Q92481	Transcription factor AP-2-alpha;Transcription factor AP-2-epsilon;Transcription factor AP-2-beta	TFAP2A;TFAP2E;TFAP2B
5.77319	1.76931	P62753	P62753	40S ribosomal protein S6	RPS6
5.36386	1.76488	Q9NQS7	Q9NQS7	Inner centromere protein	INCENP
5.39353	1.75704	Q8IYA6	Q8IYA6	Cytoskeleton-associated protein 2-like	CKAP2L
5.72986	1.75346	Q9Y388	Q9Y388	RNA-binding motif protein, X-linked 2	RBMX2
5.0163	1.74509	Q9GZR2	Q9GZR2	RNA exonuclease 4	REXO4
4.06409	1.74033	Q9NP50	Q9NP50	Protein FAM60A	FAM60A
4.67786	1.73488	Q9P0M6	Q9P0M6	Core histone macro-H2A.2	H2AFY2
3.54422	1.73031	P37108	P37108	Signal recognition particle 14 kDa protein	SRP14
3.21418	1.71876	P62269	P62269	40S ribosomal protein S18	RPS18
4.68934	1.7173	Q9Y483	Q9Y483	Metal-response element-binding transcription factor 2	MTF2
4.02329	1.71399	P19622;Q05925	P19622	Homeobox protein engrailed-2	EN2
3.33153	1.71247	Q9H7Z6	Q9H7Z6	Histone acetyltransferase KAT8	KAT8
3.69932	1.70528	P62277	P62277	40S ribosomal protein S13	RPS13
3.63637	1.70426	P29372	P29372	DNA-3-methyladenine glycosylase	MPG
4.21836	1.70237	P56177;P56178;Q07687	P56177;P56178;Q07687	Homeobox protein DLX-1;Homeobox protein DLX-5;Homeobox protein DLX-2	DLX1;DLX5;DLX2
3.47802	1.70222	Q9H9L3	Q9H9L3	Interferon-stimulated 20 kDa exonuclease-like 2	ISG20L2
4.50025	1.69755	Q5T3J3	Q5T3J3	Ligand-dependent nuclear receptor-interacting factor 1	LRIF1
3.71109	1.69639	P17480	P17480	Nucleolar transcription factor 1	UBTF
3.86859	1.69361	Q16778;P33778;P23527;P06899;Q6DRA6;Q6DN03	Q16778;P33778;P23527;P06899	Histone H2B type 2-E;Histone H2B type 1-B;Histone H2B type 1-O;Histone H2B type 1-J	HIST2H2BE;HIST1H2BB;HIST1H2BO;HIST1H2BJ
3.59067	1.69337	P62318	P62318	Small nuclear ribonucleoprotein Sm D3	SNRPD3
4.95817	1.68197	Q05D32	Q05D32	CTD small phosphatase-like protein 2	CTDSPL2
3.66632	1.67653	Q9P031	Q9P031	Thyroid transcription factor 1-associated protein 26	CCDC59
3.86858	1.67619	P25490;O15391;Q96MM3	P25490;O15391	Transcriptional repressor protein YY1;Transcription factor YY2	YY1;YY2
3.62565	1.66862	Q01831	Q01831	DNA repair protein complementing XP-C cells	XPC
4.29965	1.66693	P14635	P14635	G2/mitotic-specific cyclin-B1	CCNB1
4.81272	1.66155	P51608	P51608	Methyl-CpG-binding protein 2	MECP2
3.66205	1.65737	Q86U86	Q86U86	Protein polybromo-1	PBRM1
4.51479	1.65558	Q8N531	Q8N531	F-box/LRR-repeat protein 6	FBXL6
4.15814	1.65436	Q86VM9	Q86VM9	Zinc finger CCCH domain-containing protein 18	ZC3H18
4.83055	1.65375	Q9BZ95	Q9BZ95	Histone-lysine N-methyltransferase NSD3	WHSC1L1
3.20865	1.64645	O60506	O60506	Heterogeneous nuclear ribonucleoprotein Q	SYNCRIP
4.27927	1.64118	Q14938;Q12857	Q14938	Nuclear factor 1 X-type	NFIX
3.68406	1.63874	Q13415	Q13415	Origin recognition complex subunit 1	ORC1
4.68618	1.63731	Q86Y91	Q86Y91	Kinesin-like protein KIF18B	KIF18B
2.83684	1.63277	Q92833	Q92833	Protein Jumonji	JARID2
3.98964	1.62978	Q14527	Q14527	Helicase-like transcription factor	HLTF
3.25653	1.62455	O00311	O00311	Cell division cycle 7-related protein kinase	CDC7
2.36154	1.61959	Q9Y4G6	Q9Y4G6	Talin-2	TLN2
4.13605	1.61339	Q9NR30	Q9NR30	Nucleolar RNA helicase 2	DDX21
3.5276	1.61193	Q9UGP8	Q9UGP8	Translocation protein SEC63 homolog	SEC63
4.61228	1.60762	Q99697	Q99697	Pituitary homeobox 2	PITX2
3.58649	1.60574	Q13144	Q13144	Translation initiation factor eIF-2B subunit epsilon	EIF2B5
3.11187	1.60295	P46783;Q9NQ39	P46783;Q9NQ39	40S ribosomal protein S10;Putative 40S ribosomal protein S10-like	RPS10;RPS10P5
3.718	1.58582	P62906	P62906	60S ribosomal protein L10a	RPL10A
3.54511	1.58009	Q6PK04	Q6PK04	Coiled-coil domain-containing protein 137	CCDC137
3.3929	1.57818	Q9UIU6	Q9UIU6	Homeobox protein SIX4	SIX4
3.04255	1.57307	Q9Y3Y2	Q9Y3Y2	Chromatin target of PRMT1 protein	CHTOP
3.21664	1.57171	Q12947;P58012;Q12946	Q12947;P58012;Q12946	Forkhead box protein F2;Forkhead box protein L2;Forkhead box protein F1	FOXF2;FOXL2;FOXF1
4.70537	1.56759	Q5FWF5	Q5FWF5	N-acetyltransferase ESCO1	ESCO1
5.71298	1.55162	Q96ME7	Q96ME7	Zinc finger protein 512	ZNF512
4.13273	1.55142	P62851	P62851	40S ribosomal protein S25	RPS25
3.76562	1.54744	Q8TAD8	Q8TAD8	Smad nuclear-interacting protein 1	SNIP1
3.58615	1.54423	P18077	P18077	60S ribosomal protein L35a	RPL35A
2.386	1.54405	A0A0A6YYL3;B2RU33;H3BUK9;A0JP26;Q86YR6	A0A0A6YYL3;B2RU33;H3BUK9;A0JP26;Q86YR6	POTE ankyrin domain family member C;POTE ankyrin domain family member B2;POTE ankyrin domain family member B3;POTE ankyrin domain family member D	POTEB;POTEC;POTEB2;POTEB3;POTED
3.02915	1.53936	P61247	P61247	40S ribosomal protein S3a	RPS3A
3.95315	1.5372	Q92522	Q92522	Histone H1x	H1FX
3.35837	1.53397	P62979;A0A2R8Y422;P62987;P0CG47;P0CG48	P62979;A0A2R8Y422;P62987;P0CG47;P0CG48	Ubiquitin-40S ribosomal protein S27a;Ubiquitin;40S ribosomal protein S27a;Ubiquitin-60S ribosomal protein L40;Ubiquitin;60S ribosomal protein L40;Polyubiquitin-B;Ubiquitin;Polyubiquitin-C;Ubiquitin	RPS27A;UBA52;UBB;UBC
3.08812	1.5279	Q8IXZ2	Q8IXZ2	Zinc finger CCCH domain-containing protein 3	ZC3H3
3.64335	1.52629	Q15475;Q9NPC8	Q15475	Homeobox protein SIX1	SIX1
3.11128	1.51949	O14647	O14647	Chromodomain-helicase-DNA-binding protein 2	CHD2
4.55354	1.51285	Q8NDX6	Q8NDX6	Zinc finger protein 740	ZNF740
3.8096	1.51214	P31277	P31277	Homeobox protein Hox-D11	HOXD11
3.44644	1.51207	O14965;Q9UQB9	O14965	Aurora kinase A	AURKA
4.55865	1.50977	Q9BXS6	Q9BXS6	Nucleolar and spindle-associated protein 1	NUSAP1
3.17589	1.50518	P15880	P15880	40S ribosomal protein S2	RPS2
4.2157	1.50431	Q96FF9	Q96FF9	Sororin	CDCA5
4.43685	1.49695	Q2TAK8	Q2TAK8	PWWP domain-containing protein MUM1	MUM1
4.40675	1.49575	Q9Y5Q3;Q8NHW3;O75444	Q9Y5Q3;Q8NHW3;O75444	Transcription factor MafB;Transcription factor MafA;Transcription factor Maf	MAFB;MAFA;MAF
4.96483	1.49283	P37268	P37268	Squalene synthase	FDFT1
3.38937	1.48945	P36578	P36578	60S ribosomal protein L4	RPL4
3.3687	1.48099	P62249	P62249	40S ribosomal protein S16	RPS16
3.25458	1.48062	P83881	P83881	60S ribosomal protein L36a	RPL36A
4.67647	1.47927	Q49AG3	Q49AG3	Zinc finger BED domain-containing protein 5	ZBED5
3.38944	1.47919	Q9NRZ9	Q9NRZ9	Lymphoid-specific helicase	HELLS
3.79592	1.47832	O76021	O76021	Ribosomal L1 domain-containing protein 1	RSL1D1
4.2695	1.47629	Q9ULW0	Q9ULW0	Targeting protein for Xklp2	TPX2
3.03732	1.46865	Q8N5C6	Q8N5C6	S1 RNA-binding domain-containing protein 1	SRBD1
2.64432	1.46177	Q9BRJ6	Q9BRJ6	Uncharacterized protein C7orf50	C7orf50
3.93191	1.4575	Q9ULD4	Q9ULD4	Bromodomain and PHD finger-containing protein 3	BRPF3
4.43419	1.45386	Q00059	Q00059	Transcription factor A, mitochondrial	TFAM
3.99237	1.45318	P22087	P22087	rRNA 2-O-methyltransferase fibrillarin	FBL
3.02024	1.44367	P17041	P17041	Zinc finger protein 32	ZNF32
3.40501	1.44287	Q92613	Q92613	Protein Jade-3	JADE3
3.37185	1.43855	P60468	P60468	Protein transport protein Sec61 subunit beta	SEC61B
3.22962	1.43524	P62266	P62266	40S ribosomal protein S23	RPS23
3.66299	1.434	Q6IE81;Q9NQC1	Q6IE81	Protein Jade-1	JADE1
2.97318	1.43253	Q12948;O43638;Q99958	Q12948	Forkhead box protein C1	FOXC1
3.71106	1.43095	Q96MW7	Q96MW7	Tigger transposable element-derived protein 1	TIGD1
2.91277	1.41749	Q8NE71	Q8NE71	ATP-binding cassette sub-family F member 1	ABCF1
4.75385	1.411	Q9NPF5	Q9NPF5	DNA methyltransferase 1-associated protein 1	DMAP1
4.39735	1.41009	Q5T3I0	Q5T3I0	G patch domain-containing protein 4	GPATCH4
3.81647	1.39952	Q9NPI1	Q9NPI1	Bromodomain-containing protein 7	BRD7
3.25616	1.39579	Q9UQR0	Q9UQR0	Sex comb on midleg-like protein 2	SCML2
4.75156	1.39324	Q69YH5	Q69YH5	Cell division cycle-associated protein 2	CDCA2
3.18071	1.37629	Q4FZB7	Q4FZB7	Histone-lysine N-methyltransferase SUV420H1	SUV420H1
3.76969	1.37599	P25440	P25440	Bromodomain-containing protein 2	BRD2
3.05445	1.37436	O95503	O95503	Chromobox protein homolog 6	CBX6
2.76353	1.37316	Q5FBB7	Q5FBB7	Shugoshin-like 1	SGOL1
3.73871	1.3675	Q9Y3A2	Q9Y3A2	Probable U3 small nucleolar RNA-associated protein 11	UTP11L
3.53422	1.36688	P78345	P78345	Ribonuclease P protein subunit p38	RPP38
2.4506	1.36558	P55201	P55201	Peregrin	BRPF1
3.45166	1.36503	Q13428	Q13428	Treacle protein	TCOF1
3.6838	1.36278	Q99549	Q99549	M-phase phosphoprotein 8	MPHOSPH8
3.91634	1.36221	Q16531	Q16531	DNA damage-binding protein 1	DDB1
4.04179	1.36198	Q9NWT1	Q9NWT1	p21-activated protein kinase-interacting protein 1	PAK1IP1
2.89672	1.35448	Q96GM8	Q96GM8	Target of EGR1 protein 1	TOE1
3.80806	1.35389	Q14676	Q14676	Mediator of DNA damage checkpoint protein 1	MDC1
4.12261	1.35215	Q06330	Q06330	Recombining binding protein suppressor of hairless	RBPJ
2.85232	1.34772	P46100	P46100	Transcriptional regulator ATRX	ATRX
4.82085	1.34343	A6NHQ2	A6NHQ2	rRNA/tRNA 2-O-methyltransferase fibrillarin-like protein 1	FBLL1
3.81446	1.34094	Q6P4F7;A0A499FJF3;Q3KRB8	Q6P4F7	Rho GTPase-activating protein 11A	ARHGAP11A
4.17879	1.33666	Q5T2T1	Q5T2T1	MAGUK p55 subfamily member 7	MPP7
4.12719	1.33582	Q9H7E9	Q9H7E9	UPF0488 protein C8orf33	C8orf33
5.6121	1.33103	P31270	P31270	Homeobox protein Hox-A11	HOXA11
1.24379	1.32087	P30414	P30414	NK-tumor recognition protein;Putative peptidyl-prolyl cis-trans isomerase	NKTR
1.84962	1.31672	P33991	P33991	DNA replication licensing factor MCM4	MCM4
3.5322	1.31467	O15446	O15446	DNA-directed RNA polymerase I subunit RPA34	CD3EAP
3.31951	1.31063	Q9UHB7	Q9UHB7	AF4/FMR2 family member 4	AFF4
1.55223	1.30395	Q14978	Q14978	Nucleolar and coiled-body phosphoprotein 1	NOLC1
3.82697	1.30225	Q8IXK0;Q8NDX5	Q8IXK0	Polyhomeotic-like protein 2	PHC2
4.86244	1.30144	Q9BTC8	Q9BTC8	Metastasis-associated protein MTA3	MTA3
3.91292	1.29233	Q9HC52	Q9HC52	Chromobox protein homolog 8	CBX8
5.26294	1.28973	Q8TDN6	Q8TDN6	Ribosome biogenesis protein BRX1 homolog	BRIX1
3.77431	1.28803	Q99575	Q99575	Ribonucleases P/MRP protein subunit POP1	POP1
2.41005	1.28434	P68104;Q5VTE0;Q05639	P68104;Q5VTE0;Q05639	Elongation factor 1-alpha 1;Putative elongation factor 1-alpha-like 3;Elongation factor 1-alpha 2	EEF1A1;EEF1A1P5;EEF1A2
3.75933	1.27891	Q9H967	Q9H967	WD repeat-containing protein 76	WDR76
3.75694	1.27747	Q02880	Q02880	DNA topoisomerase 2-beta	TOP2B
3.48735	1.27633	Q8NEP9	Q8NEP9	Zinc finger protein 555	ZNF555
3.68191	1.27228	O75367	O75367	Core histone macro-H2A.1	H2AFY
2.27109	1.26812	Q8IZC7	Q8IZC7	Zinc finger protein 101	ZNF101
3.2918	1.26468	Q92794	Q92794	Histone acetyltransferase KAT6A	KAT6A
3.17333	1.26053	O75530	O75530	Polycomb protein EED	EED
3.92194	1.25811	P49207	P49207	60S ribosomal protein L34	RPL34
4.65034	1.25778	Q9BQ39	Q9BQ39	ATP-dependent RNA helicase DDX50	DDX50
2.9534	1.25142	Q13416	Q13416	Origin recognition complex subunit 2	ORC2
4.24436	1.24875	Q15906	Q15906	Vacuolar protein sorting-associated protein 72 homolog	VPS72
3.16681	1.24794	P08048;P17010	P08048;P17010	Zinc finger Y-chromosomal protein;Zinc finger X-chromosomal protein	ZFY;ZFX
3.74697	1.24688	Q9UG63	Q9UG63	ATP-binding cassette sub-family F member 2	ABCF2
2.98356	1.24567	Q92908	Q92908	Transcription factor GATA-6	GATA6
3.52828	1.24142	P49916	P49916	DNA ligase 3	LIG3
3.21347	1.24003	Q14807	Q14807	Kinesin-like protein KIF22	KIF22
2.82466	1.23372	P62910	P62910	60S ribosomal protein L32	RPL32
3.954	1.23241	P08621	P08621	U1 small nuclear ribonucleoprotein 70 kDa	SNRNP70
3.17098	1.23162	P78549	P78549	Endonuclease III-like protein 1	NTHL1
2.56353	1.23097	A6NHR9	A6NHR9	Structural maintenance of chromosomes flexible hinge domain-containing protein 1	SMCHD1
4.03059	1.22435	Q8TF68	Q8TF68	Zinc finger protein 384	ZNF384
3.32615	1.22361	P35226;P35227	P35226;P35227	Polycomb complex protein BMI-1;Polycomb group RING finger protein 2	BMI1;PCGF2
3.25797	1.21949	Q71UM5;P42677	Q71UM5;P42677	40S ribosomal protein S27-like;40S ribosomal protein S27	RPS27L;RPS27
1.32733	1.21837	Q9NWT8	Q9NWT8	Aurora kinase A-interacting protein	AURKAIP1
3.38279	1.21338	P31274	P31274	Homeobox protein Hox-C9	HOXC9
2.06914	1.21201	Q9Y5B9	Q9Y5B9	FACT complex subunit SPT16	SUPT16H
2.80669	1.2087	Q96EU6	Q96EU6	Ribosomal RNA processing protein 36 homolog	RRP36
2.85398	1.2073	O43913	O43913	Origin recognition complex subunit 5	ORC5
2.94843	1.20594	O00257	O00257	E3 SUMO-protein ligase CBX4	CBX4
3.53117	1.20568	P46013	P46013	Antigen KI-67	MKI67
3.32906	1.20332	Q15910;Q92800	Q15910	Histone-lysine N-methyltransferase EZH2	EZH2
3.68002	1.20291	Q9GZS1	Q9GZS1	DNA-directed RNA polymerase I subunit RPA49	POLR1E
3.40975	1.2026	Q8WY36	Q8WY36	HMG box transcription factor BBX	BBX
2.35603	1.20227	Q13886	Q13886	Krueppel-like factor 9	KLF9
3.19211	1.20081	P17676	P17676	CCAAT/enhancer-binding protein beta	CEBPB
2.60799	1.19639	Q86UY6	Q86UY6	N-alpha-acetyltransferase 40	NAA40
2.37864	1.1943	P18621	P18621	60S ribosomal protein L17	RPL17
3.90581	1.1939	P62829	P62829	60S ribosomal protein L23	RPL23
2.98649	1.19037	Q8NFW8	Q8NFW8	N-acylneuraminate cytidylyltransferase	CMAS
2.63103	1.19035	P20585	P20585	DNA mismatch repair protein Msh3	MSH3
4.74812	1.18658	Q9H0H5	Q9H0H5	Rac GTPase-activating protein 1	RACGAP1
4.06564	1.18647	P24468	P24468	COUP transcription factor 2	NR2F2
2.16156	1.18237	O14646	O14646	Chromodomain-helicase-DNA-binding protein 1	CHD1
2.66947	1.1821	Q9NRG0	Q9NRG0	Chromatin accessibility complex protein 1	CHRAC1
1.92853	1.18048	Q9P258	Q9P258	Protein RCC2	RCC2
3.69817	1.17911	P48651	P48651	Phosphatidylserine synthase 1	PTDSS1
2.45318	1.17511	P61353	P61353	60S ribosomal protein L27	RPL27
2.55959	1.17335	Q9C0D4	Q9C0D4	Zinc finger protein 518B	ZNF518B
4.90746	1.17158	O95243	O95243	Methyl-CpG-binding domain protein 4	MBD4
3.8327	1.17148	Q9Y5T5	Q9Y5T5	Ubiquitin carboxyl-terminal hydrolase 16	USP16
1.38991	1.16733	Q13309	Q13309	S-phase kinase-associated protein 2	SKP2
3.76761	1.16347	Q8WY91	Q8WY91	THAP domain-containing protein 4	THAP4
3.84394	1.15937	O60281	O60281	Zinc finger protein 292	ZNF292
3.37357	1.15877	Q8IWS0;REV__Q9NYV4	Q8IWS0	PHD finger protein 6	PHF6
2.67866	1.15415	Q9NY12	Q9NY12	H/ACA ribonucleoprotein complex subunit 1	GAR1
3.20197	1.14727	Q9Y2K7;REV__Q9UDT6;REV__Q96SN8;REV__Q5VU43	Q9Y2K7	Lysine-specific demethylase 2A	KDM2A
2.57632	1.14484	P62244	P62244	40S ribosomal protein S15a	RPS15A
3.24749	1.14293	Q9UGL1	Q9UGL1	Lysine-specific demethylase 5B	KDM5B
2.89487	1.14078	Q9BYG3	Q9BYG3	MKI67 FHA domain-interacting nucleolar phosphoprotein	NIFK
1.80762	1.13295	Q08170	Q08170	Serine/arginine-rich splicing factor 4	SRSF4
2.52924	1.13275	O95409	O95409	Zinc finger protein ZIC 2	ZIC2
4.0349	1.13193	P01106	P01106	Myc proto-oncogene protein	MYC
2.07791	1.13084	Q03111	Q03111	Protein ENL	MLLT1
1.13098	1.12462	P05109	P05109	Protein S100-A8;Protein S100-A8, N-terminally processed	S100A8
3.24161	1.12132	Q8NCN4	Q8NCN4	E3 ubiquitin-protein ligase RNF169	RNF169
4.81955	1.12059	O95478	O95478	Ribosome biogenesis protein NSA2 homolog	NSA2
2.75796	1.11781	P39748	P39748	Flap endonuclease 1	FEN1
3.62692	1.11591	Q9H0S4	Q9H0S4	Probable ATP-dependent RNA helicase DDX47	DDX47
2.15429	1.11571	Q86WX3	Q86WX3	Active regulator of SIRT1	RPS19BP1
1.95143	1.11391	Q15345	Q15345	Leucine-rich repeat-containing protein 41	LRRC41
2.44931	1.11191	O43663	O43663	Protein regulator of cytokinesis 1	PRC1
2.64921	1.11031	Q9Y4D1	Q9Y4D1	Disheveled-associated activator of morphogenesis 1	DAAM1
4.98898	1.1103	Q9Y2X9	Q9Y2X9	Zinc finger protein 281	ZNF281
3.32066	1.10967	Q96T23	Q96T23	Remodeling and spacing factor 1	RSF1
2.84153	1.10697	Q14241	Q14241	Transcription elongation factor B polypeptide 3	TCEB3
2.61834	1.10671	Q15050	Q15050	Ribosome biogenesis regulatory protein homolog	RRS1
0.539358	1.10655	P06702	P06702	Protein S100-A9	S100A9
3.26889	1.10424	O95696	O95696	Bromodomain-containing protein 1	BRD1
3.23994	1.09945	Q9BTC0	Q9BTC0	Death-inducer obliterator 1	DIDO1
2.99878	1.09911	Q96EZ8	Q96EZ8	Microspherule protein 1	MCRS1
3.18768	1.09897	Q8IUF8	Q8IUF8	Bifunctional lysine-specific demethylase and histidyl-hydroxylase MINA	MINA
2.26937	1.09865	Q9NRW3	Q9NRW3	DNA dC->dU-editing enzyme APOBEC-3C	APOBEC3C
3.0278	1.09734	Q12824	Q12824	SWI/SNF-related matrix-associated actin-dependent regulator of chromatin subfamily B member 1	SMARCB1
3.0273	1.09691	P61313	P61313	60S ribosomal protein L15	RPL15
2.74916	1.09384	P26358	P26358	DNA (cytosine-5)-methyltransferase 1	DNMT1
2.20378	1.09024	Q96JP5	Q96JP5	E3 ubiquitin-protein ligase ZFP91	ZFP91
3.39103	1.08492	O75151	O75151	Lysine-specific demethylase PHF2	PHF2
3.13434	1.07812	Q9Y3B4	Q9Y3B4	Splicing factor 3B subunit 6	SF3B6
3.69307	1.07742	P43699;Q9H2Z4;P52952	P43699;Q9H2Z4	Homeobox protein Nkx-2.1;Homeobox protein Nkx-2.4	NKX2-1;NKX2-4
4.28296	1.07719	Q8NAV1	Q8NAV1	Pre-mRNA-splicing factor 38A	PRPF38A
3.54695	1.07039	P17482	P17482	Homeobox protein Hox-B9	HOXB9
3.5229	1.06925	Q5T0B9	Q5T0B9	Zinc finger protein 362	ZNF362
4.75894	1.05943	Q09028;Q16576	Q09028;Q16576	Histone-binding protein RBBP4;Histone-binding protein RBBP7	RBBP4;RBBP7
2.80542	1.05918	Q9UJX3	Q9UJX3	Anaphase-promoting complex subunit 7	ANAPC7
3.89577	1.05848	Q02878	Q02878	60S ribosomal protein L6	RPL6
1.6553	1.05457	P62995	P62995	Transformer-2 protein homolog beta	TRA2B
0	1.05421	Q9NV56	Q9NV56	MRG/MORF4L-binding protein	MRGBP
2.84152	1.04316	Q9UNX3;P61254	Q9UNX3;P61254	60S ribosomal protein L26-like 1;60S ribosomal protein L26	RPL26L1;RPL26
2.72089	1.0431	O95644;Q14934;Q12968	O95644;Q14934;Q12968	Nuclear factor of activated T-cells, cytoplasmic 1;Nuclear factor of activated T-cells, cytoplasmic 4;Nuclear factor of activated T-cells, cytoplasmic 3	NFATC1;NFATC4;NFATC3
4.1398	1.03808	Q86U38	Q86U38	Nucleolar protein 9	NOP9
2.86138	1.03508	O43709	O43709	Probable 18S rRNA (guanine-N(7))-methyltransferase	WBSCR22
2.23207	1.03042	P62854;Q5JNZ5	P62854;Q5JNZ5	40S ribosomal protein S26;Putative 40S ribosomal protein S26-like 1	RPS26;RPS26P11
4.34689	1.02797	O00567	O00567	Nucleolar protein 56	NOP56
3.79372	1.02626	Q9UIF9	Q9UIF9	Bromodomain adjacent to zinc finger domain protein 2A	BAZ2A
1.89325	1.02601	P10589	P10589	COUP transcription factor 1	NR2F1
1.69055	1.02548	Q9HBT8;P0CG31	Q9HBT8;P0CG31	Zinc finger protein 286A;Putative zinc finger protein 286B	ZNF286A;ZNF286B
2.5501	1.02303	Q86WJ1	Q86WJ1	Chromodomain-helicase-DNA-binding protein 1-like	CHD1L
1.95233	1.02288	Q9NSI6	Q9NSI6	Bromodomain and WD repeat-containing protein 1	BRWD1
2.51575	1.01088	P43694	P43694	Transcription factor GATA-4	GATA4
2.98267	1.00859	P55316	P55316	Forkhead box protein G1	FOXG1
2.98207	0.999605	Q7Z3K3	Q7Z3K3	Pogo transposable element with ZNF domain	POGZ
2.48604	0.998272	Q8IWA0	Q8IWA0	WD repeat-containing protein 75	WDR75
4.17181	0.996531	Q9Y232;Q9Y6F8;Q9Y6F7	Q9Y232	Chromodomain Y-like protein	CDYL
2.57622	0.994157	Q08945	Q08945	FACT complex subunit SSRP1	SSRP1
3.1005	0.992322	Q5H9F3	Q5H9F3	BCL-6 corepressor-like protein 1	BCORL1
3.4653	0.991881	O95819;Q8N4C8;Q9UKE5	O95819;Q8N4C8;Q9UKE5	Mitogen-activated protein kinase kinase kinase kinase 4;Misshapen-like kinase 1;TRAF2 and NCK-interacting protein kinase	MAP4K4;MINK1;TNIK
3.53572	0.991425	Q9Y6V7	Q9Y6V7	Probable ATP-dependent RNA helicase DDX49	DDX49
3.75612	0.990402	P11387	P11387	DNA topoisomerase 1	TOP1
5.36858	0.988335	Q13151	Q13151	Heterogeneous nuclear ribonucleoprotein A0	HNRNPA0
1.48298	0.985247	P47914	P47914	60S ribosomal protein L29	RPL29
2.92183	0.985185	Q99496	Q99496	E3 ubiquitin-protein ligase RING2	RNF2
3.8145	0.983405	P49711;Q8NI51	P49711	Transcriptional repressor CTCF	CTCF
1.68623	0.981103	Q13247	Q13247	Serine/arginine-rich splicing factor 6	SRSF6
2.89242	0.980924	Q68E01	Q68E01	Integrator complex subunit 3	INTS3
2.44797	0.979642	P07199	P07199	Major centromere autoantigen B	CENPB
3.28686	0.978193	Q9NYC9	Q9NYC9	Dynein heavy chain 9, axonemal	DNAH9
3.8642	0.975545	Q9Y2R4	Q9Y2R4	Probable ATP-dependent RNA helicase DDX52	DDX52
2.6692	0.974429	P56270;Q9HBE1	P56270	Myc-associated zinc finger protein	MAZ
3.5163	0.973683	O14733	O14733	Dual specificity mitogen-activated protein kinase kinase 7	MAP2K7
1.61476	0.973634	Q9Y2H1	Q9Y2H1	Serine/threonine-protein kinase 38-like	STK38L
2.34706	0.968863	Q6KC79	Q6KC79	Nipped-B-like protein	NIPBL
3.42894	0.968038	P10588	P10588	Nuclear receptor subfamily 2 group F member 6	NR2F6
1.59121	0.966529	Q15287	Q15287	RNA-binding protein with serine-rich domain 1	RNPS1
4.37925	0.96485	Q07020	Q07020	60S ribosomal protein L18	RPL18
3.84017	0.963702	Q56NI9	Q56NI9	N-acetyltransferase ESCO2	ESCO2
3.77123	0.963379	Q9BQ75	Q9BQ75	Protein CMSS1	CMSS1
3.13665	0.960765	Q9P2E9	Q9P2E9	Ribosome-binding protein 1	RRBP1
5.39662	0.957726	Q9Y3A4;Q9NSQ0	Q9Y3A4;Q9NSQ0	Ribosomal RNA-processing protein 7 homolog A;Putative ribosomal RNA-processing protein 7 homolog B	RRP7A;RRP7BP
3.2614	0.948843	P18754	P18754	Regulator of chromosome condensation	RCC1
4.04258	0.948197	P17028	P17028	Zinc finger protein 24	ZNF24
2.19675	0.946839	Q15388	Q15388	Mitochondrial import receptor subunit TOM20 homolog	TOMM20
2.56877	0.945603	Q9NX61	Q9NX61	Transmembrane protein 161A	TMEM161A
4.2671	0.941832	O95067	O95067	G2/mitotic-specific cyclin-B2	CCNB2
2.24979	0.941688	Q9H307	Q9H307	Pinin	PNN
2.80891	0.930393	Q96QE3	Q96QE3	ATPase family AAA domain-containing protein 5	ATAD5
1.99476	0.925024	Q66PJ3	Q66PJ3	ADP-ribosylation factor-like protein 6-interacting protein 4	ARL6IP4
1.6884	0.924447	Q13595	Q13595	Transformer-2 protein homolog alpha	TRA2A
2.66298	0.923898	Q15059	Q15059	Bromodomain-containing protein 3	BRD3
2.99933	0.919137	Q12816	Q12816	Trophinin	TRO
1.7749	0.919121	Q9UBD5	Q9UBD5	Origin recognition complex subunit 3	ORC3
2.3264	0.909824	Q9UFC0	Q9UFC0	Leucine-rich repeat and WD repeat-containing protein 1	LRWD1
2.64098	0.909454	Q9UNQ2	Q9UNQ2	Probable dimethyladenosine transferase	DIMT1
3.31681	0.90419	P40937	P40937	Replication factor C subunit 5	RFC5
3.17833	0.903928	Q9NR48	Q9NR48	Histone-lysine N-methyltransferase ASH1L	ASH1L
4.42613	0.902027	Q96JN0	Q96JN0	Ligand-dependent corepressor	LCOR
2.75171	0.898574	P30260	P30260	Cell division cycle protein 27 homolog	CDC27
2.16098	0.898066	P07910	P07910	Heterogeneous nuclear ribonucleoproteins C1/C2	HNRNPC
2.71802	0.896494	Q9UBM7	Q9UBM7	7-dehydrocholesterol reductase	DHCR7
2.40829	0.896071	O94880	O94880	PHD finger protein 14	PHF14
2.15218	0.893904	Q06587	Q06587	E3 ubiquitin-protein ligase RING1	RING1
3.45519	0.893355	O15146	O15146	Muscle, skeletal receptor tyrosine-protein kinase	MUSK
2.67116	0.891282	Q8N9T8	Q8N9T8	Protein KRI1 homolog	KRI1
4.63966	0.889531	O15213	O15213	WD repeat-containing protein 46	WDR46
2.31369	0.882906	Q96GD3	Q96GD3	Polycomb protein SCMH1	SCMH1
2.6127	0.882327	Q96KQ7	Q96KQ7	Histone-lysine N-methyltransferase EHMT2	EHMT2
2.63873	0.881479	P46779	P46779	60S ribosomal protein L28	RPL28
2.89562	0.879575	Q13469	Q13469	Nuclear factor of activated T-cells, cytoplasmic 2	NFATC2
0	0.879157	P32243	P32243	Homeobox protein OTX2	OTX2
4.03248	0.876426	O95785	O95785	Protein Wiz	WIZ
1.55916	0.867338	Q9UBS0;P23443	Q9UBS0	Ribosomal protein S6 kinase beta-2	RPS6KB2
3.12598	0.866985	Q14980;O00471	Q14980	Nuclear mitotic apparatus protein 1	NUMA1
5.57995	0.863733	Q00839	Q00839	Heterogeneous nuclear ribonucleoprotein U	HNRNPU
2.61254	0.863365	Q9ULW3	Q9ULW3	Activator of basal transcription 1	ABT1
1.73499	0.86116	Q16629	Q16629	Serine/arginine-rich splicing factor 7	SRSF7
3.35497	0.859404	Q71F23	Q71F23	Centromere protein U	CENPU
3.31175	0.856934	Q14669	Q14669	E3 ubiquitin-protein ligase TRIP12	TRIP12
1.83453	0.85644	Q9Y3U8	Q9Y3U8	60S ribosomal protein L36	RPL36
2.30708	0.854372	Q9UFW8	Q9UFW8	CGG triplet repeat-binding protein 1	CGGBP1
1.94555	0.849546	P52701	P52701	DNA mismatch repair protein Msh6	MSH6
2.56192	0.84855	Q96T60	Q96T60	Bifunctional polynucleotide phosphatase/kinase;Polynucleotide 3-phosphatase;Polynucleotide 5-hydroxyl-kinase	PNKP
3.22597	0.848546	Q8TED0	Q8TED0	U3 small nucleolar RNA-associated protein 15 homolog	UTP15
2.43216	0.846296	Q9HCI7	Q9HCI7	E3 ubiquitin-protein ligase MSL2	MSL2
3.25465	0.842108	P62424	P62424	60S ribosomal protein L7a	RPL7A
2.22712	0.838704	P18847	P18847	Cyclic AMP-dependent transcription factor ATF-3	ATF3
2.14222	0.838233	Q9UKM9	Q9UKM9	RNA-binding protein Raly	RALY
3.03894	0.835985	Q8IV48	Q8IV48	3-5 exoribonuclease 1	ERI1
1.8711	0.834046	Q8WXA9	Q8WXA9	Splicing regulatory glutamine/lysine-rich protein 1	SREK1
3.39691	0.831022	P28370	P28370	Probable global transcription activator SNF2L1	SMARCA1
2.63162	0.830858	P46776	P46776	60S ribosomal protein L27a	RPL27A
3.51693	0.830139	P50750	P50750	Cyclin-dependent kinase 9	CDK9
3.27414	0.828614	Q9BZI7	Q9BZI7	Regulator of nonsense transcripts 3B	UPF3B
1.94185	0.824319	Q9UQ35	Q9UQ35	Serine/arginine repetitive matrix protein 2	SRRM2
1.189	0.819077	Q9Y5V3;Q96JG8	Q9Y5V3;Q96JG8	Melanoma-associated antigen D1;Melanoma-associated antigen D4	MAGED1;MAGED4
3.29914	0.816127	Q9UHA3	Q9UHA3	Probable ribosome biogenesis protein RLP24	RSL24D1
2.20222	0.816037	P43250	P43250	G protein-coupled receptor kinase 6	GRK6
2.36033	0.80856	Q5VTL8	Q5VTL8	Pre-mRNA-splicing factor 38B	PRPF38B
1.2636	0.806728	Q92698	Q92698	DNA repair and recombination protein RAD54-like	RAD54L
4.08471	0.80543	P62241	P62241	40S ribosomal protein S8	RPS8
1.92924	0.805416	Q99543	Q99543	DnaJ homolog subfamily C member 2;DnaJ homolog subfamily C member 2, N-terminally processed	DNAJC2
3.24216	0.804303	P49458	P49458	Signal recognition particle 9 kDa protein	SRP9
3.47079	0.803306	P85037;Q01167	P85037	Forkhead box protein K1	FOXK1
4.48846	0.796161	P56179	P56179	Homeobox protein DLX-6	DLX6
1.07988	0.789767	P10412	P10412	Histone H1.4	HIST1H1E
2.30862	0.789502	P46777	P46777	60S ribosomal protein L5	RPL5
2.32249	0.788151	Q9UNL2	Q9UNL2	Translocon-associated protein subunit gamma	SSR3
2.73603	0.784784	Q9H3N1	Q9H3N1	Thioredoxin-related transmembrane protein 1	TMX1
3.72694	0.78389	Q9UPP1	Q9UPP1	Histone lysine demethylase PHF8	PHF8
2.2231	0.782056	Q6ZRS2	Q6ZRS2	Helicase SRCAP	SRCAP
3.27398	0.781806	Q9BPX6	Q9BPX6	Calcium uptake protein 1, mitochondrial	MICU1
3.65943	0.781148	P36873	P36873	Serine/threonine-protein phosphatase PP1-gamma catalytic subunit	PPP1CC
2.6406	0.776546	Q3KQU3	Q3KQU3	MAP7 domain-containing protein 1	MAP7D1
3.18563	0.773651	Q8NHM5	Q8NHM5	Lysine-specific demethylase 2B	KDM2B
2.95828	0.770812	P62316	P62316	Small nuclear ribonucleoprotein Sm D2	SNRPD2
2.90518	0.769439	P35250	P35250	Replication factor C subunit 2	RFC2
5.14581	0.765133	P40429;Q6NVV1	P40429	60S ribosomal protein L13a	RPL13A
1.31248	0.76149	Q01130;Q9BRL6	Q01130	Serine/arginine-rich splicing factor 2	SRSF2
4.34961	0.758541	P18124	P18124	60S ribosomal protein L7	RPL7
0	0.758448	Q9UMN6	Q9UMN6	Histone-lysine N-methyltransferase 2B	KMT2B
4.13731	0.757783	Q8N895	Q8N895	Zinc finger protein 366	ZNF366
3.22247	0.754089	Q5QJE6	Q5QJE6	Deoxynucleotidyltransferase terminal-interacting protein 2	DNTTIP2
1.86914	0.754028	Q15006	Q15006	ER membrane protein complex subunit 2	EMC2
2.64766	0.752373	P35251	P35251	Replication factor C subunit 1	RFC1
3.62448	0.750344	P08579;P09012	P08579	U2 small nuclear ribonucleoprotein B	SNRPB2
2.14179	0.749168	Q9Y3B9	Q9Y3B9	RRP15-like protein	RRP15
1.95993	0.746995	Q9BQG0	Q9BQG0	Myb-binding protein 1A	MYBBP1A
2.78054	0.740283	Q9H582	Q9H582	Zinc finger protein 644	ZNF644
2.85927	0.737291	Q8WWQ0	Q8WWQ0	PH-interacting protein	PHIP
2.28833	0.73488	Q12800	Q12800	Alpha-globin transcription factor CP2	TFCP2
2.0981	0.729067	Q9UMY1	Q9UMY1	Nucleolar protein 7	NOL7
1.7809	0.725531	Q9BXF3	Q9BXF3	Cat eye syndrome critical region protein 2	CECR2
4.07857	0.719482	P62280	P62280	40S ribosomal protein S11	RPS11
1.89085	0.719337	Q86V81	Q86V81	THO complex subunit 4	ALYREF
1.81451	0.717143	Q9Y6A4	Q9Y6A4	Cilia- and flagella-associated protein 20	CFAP20
2.57068	0.713205	P51532;P51531	P51532	Transcription activator BRG1	SMARCA4
1.63222	0.711359	Q9NTW7	Q9NTW7	Zinc finger protein 64 homolog, isoforms 3 and 4	ZFP64
2.17241	0.71036	Q4VC44	Q4VC44	FLYWCH-type zinc finger-containing protein 1	FLYWCH1
1.99597	0.704881	Q9Y450	Q9Y450	HBS1-like protein	HBS1L
1.70438	0.704306	O14654	O14654	Insulin receptor substrate 4	IRS4
2.04862	0.70418	P26373	P26373	60S ribosomal protein L13	RPL13
1.77723	0.701822	Q6NS38	Q6NS38	Alpha-ketoglutarate-dependent dioxygenase alkB homolog 2	ALKBH2
1.67499	0.697951	Q9P2X0	Q9P2X0	Dolichol-phosphate mannosyltransferase subunit 3	DPM3
1.43774	0.697559	P26367	P26367	Paired box protein Pax-6	PAX6
1.55048	0.694931	P63173	P63173	60S ribosomal protein L38	RPL38
2.11903	0.692867	Q9BW19	Q9BW19	Kinesin-like protein KIFC1	KIFC1
3.04257	0.689236	Q9HAZ1	Q9HAZ1	Dual specificity protein kinase CLK4	CLK4
0.868187	0.684977	Q5T750	Q5T750	Skin-specific protein 32	XP32
2.60059	0.684807	Q2TAY7	Q2TAY7	WD40 repeat-containing protein SMU1;WD40 repeat-containing protein SMU1, N-terminally processed	SMU1
2.48241	0.683824	P62750;REV__Q969S3	P62750	60S ribosomal protein L23a	RPL23A
2.06422	0.683065	O94925	O94925	Glutaminase kidney isoform, mitochondrial	GLS
2.92038	0.682517	P57772	P57772	Selenocysteine-specific elongation factor	EEFSEC
2.39849	0.679036	Q96JM7	Q96JM7	Lethal(3)malignant brain tumor-like protein 3	L3MBTL3
3.02183	0.678704	Q13459	Q13459	Unconventional myosin-IXb	MYO9B
1.04172	0.6719	Q6PL18	Q6PL18	ATPase family AAA domain-containing protein 2	ATAD2
2.20993	0.6708	Q6B0I6;A0A1W2PPD8;B2RXH2	Q6B0I6	Lysine-specific demethylase 4D	KDM4D
2.87648	0.66931	P06493;Q00535;P24941;P11802;Q00526;Q00534;Q96Q40;O94921;Q07002;Q00536;Q00537	P06493	Cyclin-dependent kinase 1	CDK1
1.70782	0.666814	O95235	O95235	Kinesin-like protein KIF20A	KIF20A
3.35839	0.656291	P49759	P49759	Dual specificity protein kinase CLK1	CLK1
1.7242	0.651569	P43246	P43246	DNA mismatch repair protein Msh2	MSH2
2.61456	0.650391	Q6PCB5	Q6PCB5	Round spermatid basic protein 1-like protein	RSBN1L
1.46586	0.649522	Q6IQ21	Q6IQ21	Zinc finger protein 770	ZNF770
3.03057	0.647467	Q9GZR7	Q9GZR7	ATP-dependent RNA helicase DDX24	DDX24
2.73735	0.646761	P35249	P35249	Replication factor C subunit 4	RFC4
0.889172	0.642281	O00712	O00712	Nuclear factor 1 B-type	NFIB
3.05028	0.640994	Q99728	Q99728	BRCA1-associated RING domain protein 1	BARD1
2.15723	0.639357	P62136	P62136	Serine/threonine-protein phosphatase PP1-alpha catalytic subunit	PPP1CA
3.81594	0.637196	Q6IQ32	Q6IQ32	ADNP homeobox protein 2	ADNP2
1.46994	0.636454	Q99661	Q99661	Kinesin-like protein KIF2C	KIF2C
3.44456	0.632302	Q14684	Q14684	Ribosomal RNA processing protein 1 homolog B	RRP1B
2.02501	0.625233	Q15723	Q15723	ETS-related transcription factor Elf-2	ELF2
2.12884	0.62346	Q96KM6	Q96KM6	Zinc finger protein 512B	ZNF512B
3.04929	0.622429	O60673	O60673	DNA polymerase zeta catalytic subunit	REV3L
4.9164	0.620829	O00767	O00767	Acyl-CoA desaturase	SCD
2.4771	0.618989	Q5VZL5	Q5VZL5	Zinc finger MYM-type protein 4	ZMYM4
2.16092	0.618939	Q9UKY1	Q9UKY1	Zinc fingers and homeoboxes protein 1	ZHX1
2.5544	0.618199	Q8NDD1	Q8NDD1	Uncharacterized protein C1orf131	C1orf131
2.51538	0.616561	O60725	O60725	Protein-S-isoprenylcysteine O-methyltransferase	ICMT
1.33288	0.615112	Q8N9R8	Q8N9R8	Protein SCAI	SCAI
1.21431	0.611327	Q8IYB3	Q8IYB3	Serine/arginine repetitive matrix protein 1	SRRM1
0.730284	0.608825	Q9NTJ3	Q9NTJ3	Structural maintenance of chromosomes protein 4	SMC4
1.58161	0.607338	Q9BRU9	Q9BRU9	rRNA-processing protein UTP23 homolog	UTP23
0.982326	0.60519	Q06787	Q06787	Fragile X mental retardation protein 1	FMR1
3.38861	0.600182	Q15361	Q15361	Transcription termination factor 1	TTF1
2.94088	0.595746	O60216;Q9H4I0	O60216	Double-strand-break repair protein rad21 homolog	RAD21
3.15918	0.591396	Q96QD9	Q96QD9	UAP56-interacting factor	FYTTD1
2.57281	0.585206	Q02543	Q02543	60S ribosomal protein L18a	RPL18A
0.746981	0.584756	Q9Y5J6	Q9Y5J6	Mitochondrial import inner membrane translocase subunit Tim10 B	TIMM10B
1.77678	0.582997	P62913	P62913	60S ribosomal protein L11	RPL11
2.2019	0.581369	Q12830	Q12830	Nucleosome-remodeling factor subunit BPTF	BPTF
0.862701	0.576827	P18848	P18848	Cyclic AMP-dependent transcription factor ATF-4	ATF4
2.31376	0.572723	P23458	P23458	Tyrosine-protein kinase JAK1	JAK1
2.15371	0.568716	P62701;Q8TD47;P22090	P62701	40S ribosomal protein S4, X isoform	RPS4X
1.52851	0.567296	Q9ULM3	Q9ULM3	YEATS domain-containing protein 2	YEATS2
1.84295	0.566636	Q5T280	Q5T280	Putative methyltransferase C9orf114	C9orf114
1.46433	0.562592	O95239;Q2VIQ3;Q9Y496;Q6ZMV9	O95239	Chromosome-associated kinesin KIF4A	KIF4A
2.22165	0.561309	P49674;P48730	P49674;P48730	Casein kinase I isoform epsilon;Casein kinase I isoform delta	CSNK1E;CSNK1D
2.15397	0.557629	Q96L73	Q96L73	Histone-lysine N-methyltransferase, H3 lysine-36 and H4 lysine-20 specific	NSD1
1.21727	0.555578	Q13523	Q13523	Serine/threonine-protein kinase PRP4 homolog	PRPF4B
2.00998	0.552327	Q68D91	Q68D91	Metallo-beta-lactamase domain-containing protein 2	MBLAC2
3.03615	0.550289	Q68DK7	Q68DK7	Male-specific lethal 1 homolog	MSL1
2.03772	0.550153	Q8N9M1	Q8N9M1	Uncharacterized protein C19orf47	C19orf47
2.30022	0.54679	O75844	O75844	CAAX prenyl protease 1 homolog	ZMPSTE24
1.65688	0.546227	Q6PJG2	Q6PJG2	ELM2 and SANT domain-containing protein 1	ELMSAN1
3.30834	0.540952	Q13427	Q13427	Peptidyl-prolyl cis-trans isomerase G	PPIG
1.97527	0.540247	Q8NFD5	Q8NFD5	AT-rich interactive domain-containing protein 1B	ARID1B
3.44842	0.538561	Q99551	Q99551	Transcription termination factor 1, mitochondrial	MTERF1
2.12384	0.533264	Q149N8	Q149N8	E3 ubiquitin-protein ligase SHPRH	SHPRH
1.14286	0.532673	Q6P5R6	Q6P5R6	60S ribosomal protein L22-like 1	RPL22L1
2.06464	0.531607	Q9UI10	Q9UI10	Translation initiation factor eIF-2B subunit delta	EIF2B4
2.04251	0.528139	P17987	P17987	T-complex protein 1 subunit alpha	TCP1
2.46567	0.527548	Q6DKI1	Q6DKI1	60S ribosomal protein L7-like 1	RPL7L1
2.73523	0.525447	Q9Y5J1	Q9Y5J1	U3 small nucleolar RNA-associated protein 18 homolog	UTP18
2.71895	0.524387	Q9BU76	Q9BU76	Multiple myeloma tumor-associated protein 2	MMTAG2
2.18597	0.524086	P29375	P29375	Lysine-specific demethylase 5A	KDM5A
2.94532	0.522977	Q9H490	Q9H490	Phosphatidylinositol glycan anchor biosynthesis class U protein	PIGU
1.30227	0.519621	Q92576	Q92576	PHD finger protein 3	PHF3
2.45297	0.518357	Q9NVV0	Q9NVV0	Trimeric intracellular cation channel type B	TMEM38B
2.11586	0.514784	Q9P2D1	Q9P2D1	Chromodomain-helicase-DNA-binding protein 7	CHD7
0.893399	0.51445	P61927	P61927	60S ribosomal protein L37	RPL37
2.4227	0.510536	P46778	P46778	60S ribosomal protein L21	RPL21
1.55446	0.506414	Q5T749	Q5T749	Keratinocyte proline-rich protein	KPRP
1.95183	0.504428	Q6AHZ1	Q6AHZ1	Zinc finger protein 518A	ZNF518A
2.1337	0.500769	Q96GC5	Q96GC5	39S ribosomal protein L48, mitochondrial	MRPL48
