## Supplementary Table 7 for "Tracking chromatin state changes using *μ*Map photo-proximity labeling"

### Sheet: Sheet1
Supplementary Table 7: List of enriched proteins in H1.3 vs Ir. Cut offs (>0.5 Log2-fold change, <0.05 FDR-corrected p value.)
Significance(-LOG(P-value))	Difference	Protein IDs	Majority protein IDs	Protein names	Gene names
2.78169	5.91321	P16402;P22492;REV__P16402;P16401	P16402	Histone H1.3	HIST1H1D
3.10362	5.88871	O60341	O60341	Lysine-specific histone demethylase 1A	KDM1A
2.38628	5.15763	Q5SVQ8	Q5SVQ8	Zinc finger and BTB domain-containing protein 41	ZBTB41
3.14288	3.88859	Q14008	Q14008	Cytoskeleton-associated protein 5	CKAP5
4.85999	3.60434	Q9UBU8	Q9UBU8	Mortality factor 4-like protein 1	MORF4L1
4.5087	3.29415	Q15014	Q15014	Mortality factor 4-like protein 2	MORF4L2
5.19104	3.22477	Q9H5V9	Q9H5V9	UPF0428 protein CXorf56	CXorf56
4.00624	3.18942	Q9Y6K8	Q9Y6K8	Adenylate kinase isoenzyme 5	AK5
4.98065	3.05826	Q96GN5	Q96GN5	Cell division cycle-associated 7-like protein	CDCA7L
5.47837	2.88838	P42696	P42696	RNA-binding protein 34	RBM34
4.76855	2.8257	Q03164	Q03164	Histone-lysine N-methyltransferase 2A;MLL cleavage product N320;MLL cleavage product C180	KMT2A
5.2792	2.80368	P83731	P83731	60S ribosomal protein L24	RPL24
4.74043	2.79858	Q9UGN5	Q9UGN5	Poly [ADP-ribose] polymerase 2	PARP2
4.30592	2.75162	Q9BWT1	Q9BWT1	Cell division cycle-associated protein 7	CDCA7
0.858512	2.7469	Q02539	Q02539	Histone H1.1	HIST1H1A
5.14817	2.59244	Q1ED39	Q1ED39	Lysine-rich nucleolar protein 1	KNOP1
4.56304	2.52221	P09874	P09874	Poly [ADP-ribose] polymerase 1	PARP1
4.48538	2.51394	Q8IXB1	Q8IXB1	DnaJ homolog subfamily C member 10	DNAJC10
5.9755	2.45056	O95251	O95251	Histone acetyltransferase KAT7	KAT7
4.20636	2.44883	Q99878;Q96KK5;Q9BTM1;Q16777;Q93077;Q7L7L0;Q6FI13;P20671;P0C0S8;P04908;REV__Q8NB25	Q99878;Q96KK5;Q9BTM1;Q16777;Q93077;Q7L7L0;Q6FI13;P20671;P0C0S8;P04908	Histone H2A type 1-J;Histone H2A type 1-H;Histone H2A.J;Histone H2A type 2-C;Histone H2A type 1-C;Histone H2A type 3;Histone H2A type 2-A;Histone H2A type 1-D;Histone H2A type 1;Histone H2A type 1-B/E	HIST1H2AJ;HIST1H2AH;H2AFJ;HIST2H2AC;HIST1H2AC;HIST3H2A;HIST2H2AA3;HIST1H2AD;HIST1H2AG;HIST1H2AB
4.4766	2.42089	Q99986	Q99986	Serine/threonine-protein kinase VRK1	VRK1
3.46195	2.41411	Q7Z6I8	Q7Z6I8	UPF0461 protein C5orf24	C5orf24
4.77174	2.38875	Q8TBE0	Q8TBE0	Bromo adjacent homology domain-containing 1 protein	BAHD1
2.70803	2.37809	Q9Y252	Q9Y252	E3 ubiquitin-protein ligase RNF6	RNF6
4.31832	2.37212	Q8IV32	Q8IV32	Coiled-coil domain-containing protein 71	CCDC71
4.8376	2.33548	Q14781	Q14781	Chromobox protein homolog 2	CBX2
4.26712	2.33117	Q8WWK9	Q8WWK9	Cytoskeleton-associated protein 2	CKAP2
5.13058	2.2846	Q9NQ55	Q9NQ55	Suppressor of SWI4 1 homolog	PPAN
2.72918	2.26988	O00712	O00712	Nuclear factor 1 B-type	NFIB
4.21148	2.25536	P30414	P30414	NK-tumor recognition protein;Putative peptidyl-prolyl cis-trans isomerase	NKTR
2.17781	2.23404	Q8N988	Q8N988	Zinc finger protein 557	ZNF557
4.47843	2.23224	Q71UI9;P0C0S5	Q71UI9;P0C0S5	Histone H2A.V;Histone H2A.Z	H2AFV;H2AFZ
4.81849	2.22941	Q5SSJ5	Q5SSJ5	Heterochromatin protein 1-binding protein 3	HP1BP3
4.88415	2.19206	O43463	O43463	Histone-lysine N-methyltransferase SUV39H1	SUV39H1
5.30597	2.18155	Q53HL2	Q53HL2	Borealin	CDCA8
5.09529	2.14663	P62269	P62269	40S ribosomal protein S18	RPS18
5.29235	2.14605	Q49A26	Q49A26	Putative oxidoreductase GLYR1	GLYR1
3.23784	2.14339	Q7Z2Z1	Q7Z2Z1	Treslin	TICRR
5.34559	2.12891	Q7Z7K6	Q7Z7K6	Centromere protein V	CENPV
3.93332	2.11758	Q9NQR1	Q9NQR1	N-lysine methyltransferase SETD8	SETD8
4.30348	2.09288	Q9H7B2	Q9H7B2	Ribosome production factor 2 homolog	RPF2
2.52676	2.08066	Q9Y4A0	Q9Y4A0	Jerky protein homolog-like	JRKL
3.92521	2.0616	Q6RI45	Q6RI45	Bromodomain and WD repeat-containing protein 3	BRWD3
4.81617	2.05971	Q8IYS0	Q8IYS0	GRAM domain-containing protein 1C	GRAMD1C
5.06407	2.04893	P50914	P50914	60S ribosomal protein L14	RPL14
3.86257	2.04864	Q99741	Q99741	Cell division control protein 6 homolog	CDC6
4.60298	2.04341	P35453	P35453	Homeobox protein Hox-D13	HOXD13
4.91066	2.03878	P62263	P62263	40S ribosomal protein S14	RPS14
5.48146	2.03808	O60264	O60264	SWI/SNF-related matrix-associated actin-dependent regulator of chromatin subfamily A member 5	SMARCA5
4.58135	2.02866	P31271	P31271	Homeobox protein Hox-A13	HOXA13
5.31107	2.0266	Q99626	Q99626	Homeobox protein CDX-2	CDX2
4.55422	2.01376	Q8TF76	Q8TF76	Serine/threonine-protein kinase haspin	GSG2
5.56411	2.01061	Q92826	Q92826	Homeobox protein Hox-B13	HOXB13
6.57668	2.0069	P28347;Q99594;Q15562	P28347;Q99594	Transcriptional enhancer factor TEF-1;Transcriptional enhancer factor TEF-5	TEAD1;TEAD3
3.79657	2.00513	P62805	P62805	Histone H4	HIST1H4A
5.16775	2.00451	O75475;P51858;Q7Z4V5	O75475	PC4 and SFRS1-interacting protein	PSIP1
3.54946	1.99888	Q96T25	Q96T25	Zinc finger protein ZIC 5	ZIC5
7.31016	1.99002	Q8WZ42	Q8WZ42	Titin	TTN
4.9914	1.98644	Q9UBC3	Q9UBC3	DNA (cytosine-5)-methyltransferase 3B	DNMT3B
6.62728	1.96209	Q15022	Q15022	Polycomb protein SUZ12	SUZ12
4.44171	1.95668	Q96BK5	Q96BK5	PIN2/TERF1-interacting telomerase inhibitor 1	PINX1
5.02402	1.95486	Q9NRL2;Q9C0D6	Q9NRL2	Bromodomain adjacent to zinc finger domain protein 1A	BAZ1A
4.98424	1.95346	Q8ND82	Q8ND82	Zinc finger protein 280C	ZNF280C
4.7905	1.9524	P17480	P17480	Nucleolar transcription factor 1	UBTF
5.28295	1.94316	Q8N9Z2	Q8N9Z2	Coiled-coil domain-containing protein 71L	CCDC71L
5.08597	1.94065	P19622;Q05925	P19622	Homeobox protein engrailed-2	EN2
5.21118	1.93946	Q9H6F5	Q9H6F5	Coiled-coil domain-containing protein 86	CCDC86
4.59612	1.93308	Q96PU4	Q96PU4	E3 ubiquitin-protein ligase UHRF2	UHRF2
6.14039	1.93067	P56182	P56182	Ribosomal RNA processing protein 1 homolog A	RRP1
5.62347	1.9255	Q9Y6K1	Q9Y6K1	DNA (cytosine-5)-methyltransferase 3A	DNMT3A
4.95054	1.92433	Q9Y6I4	Q9Y6I4	Ubiquitin carboxyl-terminal hydrolase 3	USP3
4.02184	1.92152	P62277	P62277	40S ribosomal protein S13	RPS13
5.43209	1.9193	Q8TDR2;Q8N165	Q8TDR2	Serine/threonine-protein kinase 35	STK35
4.97556	1.91195	Q9UIG0	Q9UIG0	Tyrosine-protein kinase BAZ1B	BAZ1B
3.49063	1.89405	P31689	P31689	DnaJ homolog subfamily A member 1	DNAJA1
4.36573	1.88026	Q7LFL8	Q7LFL8	CXXC-type zinc finger protein 5	CXXC5
4.08592	1.87308	Q9NP50	Q9NP50	Protein FAM60A	FAM60A
5.98643	1.87105	Q9UIS9	Q9UIS9	Methyl-CpG-binding domain protein 1	MBD1
4.70405	1.86921	Q14978	Q14978	Nucleolar and coiled-body phosphoprotein 1	NOLC1
4.89598	1.86748	Q96T88	Q96T88	E3 ubiquitin-protein ligase UHRF1	UHRF1
4.98472	1.86207	P31276	P31276	Homeobox protein Hox-C13	HOXC13
4.79182	1.85253	Q86Y97	Q86Y97	Histone-lysine N-methyltransferase SUV420H2	SUV420H2
3.9832	1.85249	O60884	O60884	DnaJ homolog subfamily A member 2	DNAJA2
4.01535	1.83566	P62314	P62314	Small nuclear ribonucleoprotein Sm D1	SNRPD1
5.31065	1.83348	Q13601	Q13601	KRR1 small subunit processome component homolog	KRR1
5.73974	1.82919	Q9Y388	Q9Y388	RNA-binding motif protein, X-linked 2	RBMX2
2.3908	1.81061	Q96N64	Q96N64	PWWP domain-containing protein 2A	PWWP2A
4.71908	1.80786	P36578	P36578	60S ribosomal protein L4	RPL4
4.90429	1.80001	P62847	P62847	40S ribosomal protein S24	RPS24
5.92729	1.78648	Q9GZR2	Q9GZR2	RNA exonuclease 4	REXO4
3.9271	1.77681	P45973	P45973	Chromobox protein homolog 5	CBX5
4.5826	1.76719	Q8N531	Q8N531	F-box/LRR-repeat protein 6	FBXL6
4.98381	1.76618	P62753	P62753	40S ribosomal protein S6	RPS6
4.1531	1.76288	Q5T3J3	Q5T3J3	Ligand-dependent nuclear receptor-interacting factor 1	LRIF1
4.41565	1.76284	Q15397	Q15397	Pumilio domain-containing protein KIAA0020	KIAA0020
6.11176	1.76184	P56177;P56178;Q07687	P56177;P56178;Q07687	Homeobox protein DLX-1;Homeobox protein DLX-5;Homeobox protein DLX-2	DLX1;DLX5;DLX2
4.2563	1.76065	Q13185	Q13185	Chromobox protein homolog 3	CBX3
3.68931	1.75637	O95503	O95503	Chromobox protein homolog 6	CBX6
3.83214	1.75247	O75190;Q8NHS0;P25686	O75190	DnaJ homolog subfamily B member 6	DNAJB6
6.33531	1.74934	O96028	O96028	Histone-lysine N-methyltransferase NSD2	WHSC1
5.48703	1.73947	P11388	P11388	DNA topoisomerase 2-alpha	TOP2A
4.84467	1.73872	Q14938;Q12857	Q14938	Nuclear factor 1 X-type	NFIX
5.11364	1.73682	Q8WUU5	Q8WUU5	GATA zinc finger domain-containing protein 1	GATAD1
4.34819	1.73075	Q99880;Q96A08	Q99880;Q96A08	Histone H2B type 1-L;Histone H2B type 1-A	HIST1H2BL;HIST1H2BA
5.50751	1.72242	Q96GD4	Q96GD4	Aurora kinase B	AURKB
3.83719	1.72042	P37108	P37108	Signal recognition particle 14 kDa protein	SRP14
4.6926	1.72002	Q96EY4	Q96EY4	Translation machinery-associated protein 16	TMA16
4.42268	1.71325	Q13415	Q13415	Origin recognition complex subunit 1	ORC1
3.74553	1.71263	P29372	P29372	DNA-3-methyladenine glycosylase	MPG
5.88914	1.70483	Q9Y483	Q9Y483	Metal-response element-binding transcription factor 2	MTF2
4.72333	1.70031	Q9H7Z6	Q9H7Z6	Histone acetyltransferase KAT8	KAT8
6.07476	1.69977	P62906	P62906	60S ribosomal protein L10a	RPL10A
2.73581	1.69669	P05549;Q6VUC0;Q92481	P05549;Q6VUC0;Q92481	Transcription factor AP-2-alpha;Transcription factor AP-2-epsilon;Transcription factor AP-2-beta	TFAP2A;TFAP2E;TFAP2B
5.95671	1.68081	Q8NDX6	Q8NDX6	Zinc finger protein 740	ZNF740
4.50568	1.67706	Q99697	Q99697	Pituitary homeobox 2	PITX2
4.22377	1.67592	Q8IXZ2	Q8IXZ2	Zinc finger CCCH domain-containing protein 3	ZC3H3
2.90881	1.67573	Q92833	Q92833	Protein Jumonji	JARID2
5.20496	1.67527	Q01831	Q01831	DNA repair protein complementing XP-C cells	XPC
3.75221	1.67443	P18077	P18077	60S ribosomal protein L35a	RPL35A
5.73019	1.66886	Q8IYA6	Q8IYA6	Cytoskeleton-associated protein 2-like	CKAP2L
3.91516	1.66674	Q9UIU6	Q9UIU6	Homeobox protein SIX4	SIX4
3.1145	1.64406	A0A0A6YYL3;B2RU33;H3BUK9;A0JP26;Q86YR6	A0A0A6YYL3;B2RU33;H3BUK9;A0JP26;Q86YR6	POTE ankyrin domain family member C;POTE ankyrin domain family member B2;POTE ankyrin domain family member B3;POTE ankyrin domain family member D	POTEB;POTEC;POTEB2;POTEB3;POTED
5.43379	1.63762	P25440	P25440	Bromodomain-containing protein 2	BRD2
3.43232	1.63653	Q12947;P58012;Q12946	Q12947;P58012;Q12946	Forkhead box protein F2;Forkhead box protein L2;Forkhead box protein F1	FOXF2;FOXL2;FOXF1
5.15439	1.62983	Q99848	Q99848	Probable rRNA-processing protein EBP2	EBNA1BP2
5.20656	1.62783	Q86U86	Q86U86	Protein polybromo-1	PBRM1
4.91426	1.62389	Q05D32	Q05D32	CTD small phosphatase-like protein 2	CTDSPL2
3.74657	1.62113	O43390	O43390	Heterogeneous nuclear ribonucleoprotein R	HNRNPR
4.83682	1.61805	Q8TAD8	Q8TAD8	Smad nuclear-interacting protein 1	SNIP1
5.35944	1.61647	Q9NQS7	Q9NQS7	Inner centromere protein	INCENP
3.14596	1.61391	P62318	P62318	Small nuclear ribonucleoprotein Sm D3	SNRPD3
4.6928	1.60942	P55201	P55201	Peregrin	BRPF1
3.52976	1.60397	P83881	P83881	60S ribosomal protein L36a	RPL36A
5.17831	1.6014	Q9H9L3	Q9H9L3	Interferon-stimulated 20 kDa exonuclease-like 2	ISG20L2
2.26543	1.59239	Q13309	Q13309	S-phase kinase-associated protein 2	SKP2
4.48411	1.58384	Q16778;P33778;P23527;P06899;Q6DRA6;Q6DN03	Q16778;P33778;P23527;P06899	Histone H2B type 2-E;Histone H2B type 1-B;Histone H2B type 1-O;Histone H2B type 1-J	HIST2H2BE;HIST1H2BB;HIST1H2BO;HIST1H2BJ
2.5359	1.58291	Q13886	Q13886	Krueppel-like factor 9	KLF9
4.02487	1.57202	Q9Y4G6	Q9Y4G6	Talin-2	TLN2
3.77114	1.57096	Q9Y3Y2	Q9Y3Y2	Chromatin target of PRMT1 protein	CHTOP
3.2802	1.5674	P62979;A0A2R8Y422;P62987;P0CG47;P0CG48	P62979;A0A2R8Y422;P62987;P0CG47;P0CG48	Ubiquitin-40S ribosomal protein S27a;Ubiquitin;40S ribosomal protein S27a;Ubiquitin-60S ribosomal protein L40;Ubiquitin;60S ribosomal protein L40;Polyubiquitin-B;Ubiquitin;Polyubiquitin-C;Ubiquitin	RPS27A;UBA52;UBB;UBC
4.46587	1.56623	P51608	P51608	Methyl-CpG-binding protein 2	MECP2
3.18475	1.55924	P14635	P14635	G2/mitotic-specific cyclin-B1	CCNB1
3.51114	1.55715	Q9BXS6	Q9BXS6	Nucleolar and spindle-associated protein 1	NUSAP1
4.07594	1.55311	P37268	P37268	Squalene synthase	FDFT1
4.2584	1.54963	Q14527	Q14527	Helicase-like transcription factor	HLTF
5.7415	1.54956	Q9BZ95	Q9BZ95	Histone-lysine N-methyltransferase NSD3	WHSC1L1
5.87139	1.54757	O14647	O14647	Chromodomain-helicase-DNA-binding protein 2	CHD2
5.27816	1.53933	P46783;Q9NQ39	P46783;Q9NQ39	40S ribosomal protein S10;Putative 40S ribosomal protein S10-like	RPS10;RPS10P5
4.16849	1.53106	Q92613	Q92613	Protein Jade-3	JADE3
3.78853	1.52698	Q6PK04	Q6PK04	Coiled-coil domain-containing protein 137	CCDC137
4.14429	1.52437	O14965;Q9UQB9	O14965	Aurora kinase A	AURKA
3.21477	1.52313	Q12948;O43638;Q99958	Q12948	Forkhead box protein C1	FOXC1
4.64422	1.52085	Q9NR30	Q9NR30	Nucleolar RNA helicase 2	DDX21
5.88461	1.51768	Q9P031	Q9P031	Thyroid transcription factor 1-associated protein 26	CCDC59
2.57245	1.51623	Q13416	Q13416	Origin recognition complex subunit 2	ORC2
3.34001	1.51571	Q4FZB7	Q4FZB7	Histone-lysine N-methyltransferase SUV420H1	SUV420H1
3.92825	1.51384	P25490;O15391;Q96MM3	P25490;O15391	Transcriptional repressor protein YY1;Transcription factor YY2	YY1;YY2
5.86655	1.51196	P62851	P62851	40S ribosomal protein S25	RPS25
7.77722	1.51117	Q2TAK8	Q2TAK8	PWWP domain-containing protein MUM1	MUM1
2.86129	1.51064	Q49AG3	Q49AG3	Zinc finger BED domain-containing protein 5	ZBED5
4.06834	1.50008	Q15475;Q9NPC8	Q15475	Homeobox protein SIX1	SIX1
4.66764	1.49676	Q9NPF5	Q9NPF5	DNA methyltransferase 1-associated protein 1	DMAP1
3.95858	1.49363	Q9UGP8	Q9UGP8	Translocation protein SEC63 homolog	SEC63
3.04874	1.49166	Q8NE71	Q8NE71	ATP-binding cassette sub-family F member 1	ABCF1
4.80689	1.48619	Q92522	Q92522	Histone H1x	H1FX
4.32041	1.48259	P22087	P22087	rRNA 2-O-methyltransferase fibrillarin	FBL
4.62588	1.48177	P46100	P46100	Transcriptional regulator ATRX	ATRX
4.78741	1.48138	P15880	P15880	40S ribosomal protein S2	RPS2
3.84928	1.47735	P61247	P61247	40S ribosomal protein S3a	RPS3A
4.30139	1.47566	Q13428	Q13428	Treacle protein	TCOF1
4.98456	1.47531	Q86Y91	Q86Y91	Kinesin-like protein KIF18B	KIF18B
4.55085	1.47252	P31277	P31277	Homeobox protein Hox-D11	HOXD11
4.72104	1.47037	P62249	P62249	40S ribosomal protein S16	RPS16
3.14802	1.46239	Q9NRZ9	Q9NRZ9	Lymphoid-specific helicase	HELLS
3.52962	1.45685	P78345	P78345	Ribonuclease P protein subunit p38	RPP38
3.81197	1.45522	Q9ULD4	Q9ULD4	Bromodomain and PHD finger-containing protein 3	BRPF3
4.37073	1.45451	P62829	P62829	60S ribosomal protein L23	RPL23
3.61197	1.44437	O60506	O60506	Heterogeneous nuclear ribonucleoprotein Q	SYNCRIP
4.71077	1.44361	Q9Y5Q3;Q8NHW3;O75444	Q9Y5Q3;Q8NHW3;O75444	Transcription factor MafB;Transcription factor MafA;Transcription factor Maf	MAFB;MAFA;MAF
3.34455	1.44255	Q13144	Q13144	Translation initiation factor eIF-2B subunit epsilon	EIF2B5
3.9213	1.43488	A6NHQ2	A6NHQ2	rRNA/tRNA 2-O-methyltransferase fibrillarin-like protein 1	FBLL1
5.85632	1.4323	Q5T3I0	Q5T3I0	G patch domain-containing protein 4	GPATCH4
3.80331	1.42853	Q9UHB7	Q9UHB7	AF4/FMR2 family member 4	AFF4
7.38392	1.42792	Q5FWF5	Q5FWF5	N-acetyltransferase ESCO1	ESCO1
6.13141	1.42432	Q96ME7	Q96ME7	Zinc finger protein 512	ZNF512
2.77611	1.41829	O00311	O00311	Cell division cycle 7-related protein kinase	CDC7
4.01458	1.41445	Q96MW7	Q96MW7	Tigger transposable element-derived protein 1	TIGD1
3.43411	1.41135	Q86VM9	Q86VM9	Zinc finger CCCH domain-containing protein 18	ZC3H18
5.11919	1.4065	Q8N5C6	Q8N5C6	S1 RNA-binding domain-containing protein 1	SRBD1
4.81963	1.40102	Q6IE81;Q9NQC1	Q6IE81	Protein Jade-1	JADE1
5.37366	1.39973	O76021	O76021	Ribosomal L1 domain-containing protein 1	RSL1D1
5.12706	1.39092	Q6P4F7;A0A499FJF3;Q3KRB8	Q6P4F7	Rho GTPase-activating protein 11A	ARHGAP11A
4.42993	1.39018	Q69YH5	Q69YH5	Cell division cycle-associated protein 2	CDCA2
7.03002	1.38861	Q9UQR0	Q9UQR0	Sex comb on midleg-like protein 2	SCML2
3.8318	1.37568	Q16531	Q16531	DNA damage-binding protein 1	DDB1
4.59488	1.37557	O14646	O14646	Chromodomain-helicase-DNA-binding protein 1	CHD1
4.70125	1.37289	P31270	P31270	Homeobox protein Hox-A11	HOXA11
0.689116	1.37087	Q8WUY1	Q8WUY1	Protein THEM6	THEM6
4.87107	1.37073	Q9UNX3;P61254	Q9UNX3;P61254	60S ribosomal protein L26-like 1;60S ribosomal protein L26	RPL26L1;RPL26
4.33698	1.36934	Q96FF9	Q96FF9	Sororin	CDCA5
1.98126	1.35897	Q9HCI7	Q9HCI7	E3 ubiquitin-protein ligase MSL2	MSL2
4.47699	1.35683	Q99549	Q99549	M-phase phosphoprotein 8	MPHOSPH8
3.24751	1.35416	Q9Y5B9	Q9Y5B9	FACT complex subunit SPT16	SUPT16H
3.59997	1.3535	Q9H7E9	Q9H7E9	UPF0488 protein C8orf33	C8orf33
3.07584	1.34273	Q5FBB7	Q5FBB7	Shugoshin-like 1	SGOL1
5.98558	1.33281	Q9Y3A2	Q9Y3A2	Probable U3 small nucleolar RNA-associated protein 11	UTP11L
3.47724	1.32056	O15446	O15446	DNA-directed RNA polymerase I subunit RPA34	CD3EAP
3.0549	1.32012	Q15287	Q15287	RNA-binding protein with serine-rich domain 1	RNPS1
6.51234	1.31727	P24468	P24468	COUP transcription factor 2	NR2F2
3.00052	1.30795	P17041	P17041	Zinc finger protein 32	ZNF32
2.28032	1.30633	Q8IZC7	Q8IZC7	Zinc finger protein 101	ZNF101
5.61882	1.30354	Q9ULW0	Q9ULW0	Targeting protein for Xklp2	TPX2
4.23861	1.29973	Q9H967	Q9H967	WD repeat-containing protein 76	WDR76
3.85294	1.2977	Q9NWT1	Q9NWT1	p21-activated protein kinase-interacting protein 1	PAK1IP1
3.92429	1.28809	Q9P0M6	Q9P0M6	Core histone macro-H2A.2	H2AFY2
3.57132	1.2784	Q8NEP9	Q8NEP9	Zinc finger protein 555	ZNF555
3.55044	1.27605	Q9UG63	Q9UG63	ATP-binding cassette sub-family F member 2	ABCF2
2.88622	1.27402	Q9NY12	Q9NY12	H/ACA ribonucleoprotein complex subunit 1	GAR1
4.39035	1.27384	Q14676	Q14676	Mediator of DNA damage checkpoint protein 1	MDC1
5.35565	1.27165	Q92794	Q92794	Histone acetyltransferase KAT6A	KAT6A
3.77167	1.27094	Q9C0D4	Q9C0D4	Zinc finger protein 518B	ZNF518B
3.46757	1.26586	Q00059	Q00059	Transcription factor A, mitochondrial	TFAM
4.7566	1.26526	Q9NPI1	Q9NPI1	Bromodomain-containing protein 7	BRD7
4.77302	1.26402	Q8TDN6	Q8TDN6	Ribosome biogenesis protein BRX1 homolog	BRIX1
3.51944	1.2632	Q96GM8	Q96GM8	Target of EGR1 protein 1	TOE1
3.94122	1.25975	Q9BQ39	Q9BQ39	ATP-dependent RNA helicase DDX50	DDX50
4.80066	1.25861	P18621	P18621	60S ribosomal protein L17	RPL17
3.24592	1.25186	P78549	P78549	Endonuclease III-like protein 1	NTHL1
2.62398	1.25107	Q86UY6	Q86UY6	N-alpha-acetyltransferase 40	NAA40
3.89848	1.24838	Q9BTC8	Q9BTC8	Metastasis-associated protein MTA3	MTA3
4.7387	1.2443	Q96T23	Q96T23	Remodeling and spacing factor 1	RSF1
4.71983	1.24141	Q02880	Q02880	DNA topoisomerase 2-beta	TOP2B
3.08229	1.23319	P68104;Q5VTE0;Q05639	P68104;Q5VTE0;Q05639	Elongation factor 1-alpha 1;Putative elongation factor 1-alpha-like 3;Elongation factor 1-alpha 2	EEF1A1;EEF1A1P5;EEF1A2
5.12204	1.22824	Q9Y2K7;REV__Q9UDT6;REV__Q96SN8;REV__Q5VU43	Q9Y2K7	Lysine-specific demethylase 2A	KDM2A
2.31128	1.22724	Q9BRJ6	Q9BRJ6	Uncharacterized protein C7orf50	C7orf50
3.83455	1.22695	P08621	P08621	U1 small nuclear ribonucleoprotein 70 kDa	SNRNP70
5.83002	1.22368	Q9UGL1	Q9UGL1	Lysine-specific demethylase 5B	KDM5B
3.8381	1.22088	P62910	P62910	60S ribosomal protein L32	RPL32
2.03271	1.21799	P10589	P10589	COUP transcription factor 1	NR2F1
3.84484	1.2136	Q14807	Q14807	Kinesin-like protein KIF22	KIF22
2.95697	1.21262	P17676	P17676	CCAAT/enhancer-binding protein beta	CEBPB
3.79822	1.20789	P49207	P49207	60S ribosomal protein L34	RPL34
3.58391	1.19837	Q15906	Q15906	Vacuolar protein sorting-associated protein 72 homolog	VPS72
4.57076	1.1953	Q9HC52	Q9HC52	Chromobox protein homolog 8	CBX8
4.5246	1.19437	P48651	P48651	Phosphatidylserine synthase 1	PTDSS1
3.93256	1.19248	P49916	P49916	DNA ligase 3	LIG3
4.54256	1.18621	O75530	O75530	Polycomb protein EED	EED
3.55581	1.18068	P01106	P01106	Myc proto-oncogene protein	MYC
3.2547	1.17985	Q14241	Q14241	Transcription elongation factor B polypeptide 3	TCEB3
4.32345	1.17983	Q86U38	Q86U38	Nucleolar protein 9	NOP9
3.18114	1.17819	P31274	P31274	Homeobox protein Hox-C9	HOXC9
3.54051	1.17648	O00257	O00257	E3 SUMO-protein ligase CBX4	CBX4
3.26117	1.1755	P60468	P60468	Protein transport protein Sec61 subunit beta	SEC61B
4.20911	1.17539	Q9GZS1	Q9GZS1	DNA-directed RNA polymerase I subunit RPA49	POLR1E
3.71033	1.17311	O75367	O75367	Core histone macro-H2A.1	H2AFY
3.24221	1.17271	Q96EZ8	Q96EZ8	Microspherule protein 1	MCRS1
3.97942	1.17139	Q8WY91	Q8WY91	THAP domain-containing protein 4	THAP4
2.36548	1.17081	Q9Y4D1	Q9Y4D1	Disheveled-associated activator of morphogenesis 1	DAAM1
4.94025	1.16742	Q8IXK0;Q8NDX5	Q8IXK0	Polyhomeotic-like protein 2	PHC2
4.47453	1.1673	Q06330	Q06330	Recombining binding protein suppressor of hairless	RBPJ
2.96869	1.16643	O95409	O95409	Zinc finger protein ZIC 2	ZIC2
1.77158	1.16616	P33991	P33991	DNA replication licensing factor MCM4	MCM4
3.38711	1.16457	P07199	P07199	Major centromere autoantigen B	CENPB
4.42839	1.16421	O95478	O95478	Ribosome biogenesis protein NSA2 homolog	NSA2
0	1.15981	Q9NV56	Q9NV56	MRG/MORF4L-binding protein	MRGBP
3.73238	1.15891	O43913	O43913	Origin recognition complex subunit 5	ORC5
6.80535	1.15463	Q8NAV1	Q8NAV1	Pre-mRNA-splicing factor 38A	PRPF38A
4.21027	1.15429	O95819;Q8N4C8;Q9UKE5	O95819;Q8N4C8;Q9UKE5	Mitogen-activated protein kinase kinase kinase kinase 4;Misshapen-like kinase 1;TRAF2 and NCK-interacting protein kinase	MAP4K4;MINK1;TNIK
2.29997	1.14891	Q9NRW3	Q9NRW3	DNA dC->dU-editing enzyme APOBEC-3C	APOBEC3C
2.75297	1.14603	Q71UM5;P42677	Q71UM5;P42677	40S ribosomal protein S27-like;40S ribosomal protein S27	RPS27L;RPS27
3.35619	1.14207	P62266	P62266	40S ribosomal protein S23	RPS23
2.49404	1.13946	Q03111	Q03111	Protein ENL	MLLT1
4.74557	1.13742	Q8TF68	Q8TF68	Zinc finger protein 384	ZNF384
4.2074	1.13664	Q9H0S4	Q9H0S4	Probable ATP-dependent RNA helicase DDX47	DDX47
2.54424	1.1293	Q66PJ3	Q66PJ3	ADP-ribosylation factor-like protein 6-interacting protein 4	ARL6IP4
3.53691	1.12408	Q9NYC9	Q9NYC9	Dynein heavy chain 9, axonemal	DNAH9
2.38328	1.12247	O95644;Q14934;Q12968	O95644;Q14934;Q12968	Nuclear factor of activated T-cells, cytoplasmic 1;Nuclear factor of activated T-cells, cytoplasmic 4;Nuclear factor of activated T-cells, cytoplasmic 3	NFATC1;NFATC4;NFATC3
4.83377	1.11933	Q15910;Q92800	Q15910	Histone-lysine N-methyltransferase EZH2	EZH2
3.26931	1.1156	Q9Y3B4	Q9Y3B4	Splicing factor 3B subunit 6	SF3B6
4.38479	1.11443	O95243	O95243	Methyl-CpG-binding domain protein 4	MBD4
2.56101	1.11147	Q92908	Q92908	Transcription factor GATA-6	GATA6
3.65336	1.11075	P55316	P55316	Forkhead box protein G1	FOXG1
4.12961	1.10576	Q8IWA0	Q8IWA0	WD repeat-containing protein 75	WDR75
2.73003	1.1053	O43709	O43709	Probable 18S rRNA (guanine-N(7))-methyltransferase	WBSCR22
2.74938	1.10412	P08048;P17010	P08048;P17010	Zinc finger Y-chromosomal protein;Zinc finger X-chromosomal protein	ZFY;ZFX
3.25275	1.10092	Q8WY36	Q8WY36	HMG box transcription factor BBX	BBX
4.54188	1.10031	O60281	O60281	Zinc finger protein 292	ZNF292
4.28816	1.09945	Q68E01	Q68E01	Integrator complex subunit 3	INTS3
3.95352	1.09409	O00567	O00567	Nucleolar protein 56	NOP56
2.62576	1.09341	P39748	P39748	Flap endonuclease 1	FEN1
1.95834	1.09304	Q9NSI6	Q9NSI6	Bromodomain and WD repeat-containing protein 1	BRWD1
3.51865	1.09253	Q9Y2X9	Q9Y2X9	Zinc finger protein 281	ZNF281
2.77961	1.09241	Q9NR48	Q9NR48	Histone-lysine N-methyltransferase ASH1L	ASH1L
3.76072	1.09168	Q9H307	Q9H307	Pinin	PNN
3.96932	1.08542	Q9Y5T5	Q9Y5T5	Ubiquitin carboxyl-terminal hydrolase 16	USP16
3.55519	1.07778	Q96EU6	Q96EU6	Ribosomal RNA processing protein 36 homolog	RRP36
5.27091	1.0742	Q9H0H5	Q9H0H5	Rac GTPase-activating protein 1	RACGAP1
4.2375	1.07276	P62244	P62244	40S ribosomal protein S15a	RPS15A
5.35206	1.0726	Q8N9T8	Q8N9T8	Protein KRI1 homolog	KRI1
3.86624	1.06983	Q9Y6V7	Q9Y6V7	Probable ATP-dependent RNA helicase DDX49	DDX49
3.90058	1.06617	Q8IUF8	Q8IUF8	Bifunctional lysine-specific demethylase and histidyl-hydroxylase MINA	MINA
5.20201	1.06155	P35226;P35227	P35226;P35227	Polycomb complex protein BMI-1;Polycomb group RING finger protein 2	BMI1;PCGF2
4.38548	1.0599	Q8NFW8	Q8NFW8	N-acylneuraminate cytidylyltransferase	CMAS
4.77167	1.05975	Q9BYG3	Q9BYG3	MKI67 FHA domain-interacting nucleolar phosphoprotein	NIFK
3.51569	1.05774	A6NHR9	A6NHR9	Structural maintenance of chromosomes flexible hinge domain-containing protein 1	SMCHD1
4.48103	1.05428	P50750	P50750	Cyclin-dependent kinase 9	CDK9
3.68602	1.04463	Q5T2T1	Q5T2T1	MAGUK p55 subfamily member 7	MPP7
6.19803	1.04226	P46013	P46013	Antigen KI-67	MKI67
3.72766	1.04101	Q02878	Q02878	60S ribosomal protein L6	RPL6
3.16623	1.03666	Q9Y2R4	Q9Y2R4	Probable ATP-dependent RNA helicase DDX52	DDX52
3.86219	1.03487	P43699;Q9H2Z4;P52952	P43699;Q9H2Z4	Homeobox protein Nkx-2.1;Homeobox protein Nkx-2.4	NKX2-1;NKX2-4
3.7179	1.03014	P10588	P10588	Nuclear receptor subfamily 2 group F member 6	NR2F6
3.75359	1.02958	Q15050	Q15050	Ribosome biogenesis regulatory protein homolog	RRS1
3.63642	1.02867	Q86WJ1	Q86WJ1	Chromodomain-helicase-DNA-binding protein 1-like	CHD1L
3.41548	1.0268	Q5T0B9	Q5T0B9	Zinc finger protein 362	ZNF362
4.04743	1.02122	O95067	O95067	G2/mitotic-specific cyclin-B2	CCNB2
3.7306	1.01952	P46779	P46779	60S ribosomal protein L28	RPL28
4.59157	1.01944	O95696	O95696	Bromodomain-containing protein 1	BRD1
2.31095	1.01935	Q6NS38	Q6NS38	Alpha-ketoglutarate-dependent dioxygenase alkB homolog 2	ALKBH2
3.34094	1.01256	O14733	O14733	Dual specificity mitogen-activated protein kinase kinase 7	MAP2K7
4.31019	1.01252	P40937	P40937	Replication factor C subunit 5	RFC5
2.72293	1.01082	Q6PL18	Q6PL18	ATPase family AAA domain-containing protein 2	ATAD2
4.52689	1.01043	Q9P2E9	Q9P2E9	Ribosome-binding protein 1	RRBP1
3.38444	1.00865	Q15059	Q15059	Bromodomain-containing protein 3	BRD3
2.76636	1.00476	P26358	P26358	DNA (cytosine-5)-methyltransferase 1	DNMT1
2.72096	1.00274	P43694	P43694	Transcription factor GATA-4	GATA4
2.93835	1.00133	P62854;Q5JNZ5	P62854;Q5JNZ5	40S ribosomal protein S26;Putative 40S ribosomal protein S26-like 1	RPS26;RPS26P11
2.81767	1.00104	Q9UJX3	Q9UJX3	Anaphase-promoting complex subunit 7	ANAPC7
4.56894	1.00063	O75151	O75151	Lysine-specific demethylase PHF2	PHF2
2.6085	0.998728	Q12824	Q12824	SWI/SNF-related matrix-associated actin-dependent regulator of chromatin subfamily B member 1	SMARCB1
1.87337	0.992771	Q9UBS0;P23443	Q9UBS0	Ribosomal protein S6 kinase beta-2	RPS6KB2
2.9041	0.990174	Q8IWS0;REV__Q9NYV4	Q8IWS0	PHD finger protein 6	PHF6
3.98287	0.989682	Q96QE3	Q96QE3	ATPase family AAA domain-containing protein 5	ATAD5
3.5058	0.989202	Q9HAZ1	Q9HAZ1	Dual specificity protein kinase CLK4	CLK4
2.24704	0.985817	P20585	P20585	DNA mismatch repair protein Msh3	MSH3
3.94166	0.982537	Q08945	Q08945	FACT complex subunit SSRP1	SSRP1
4.95386	0.980886	Q7Z3K3	Q7Z3K3	Pogo transposable element with ZNF domain	POGZ
2.90553	0.979731	Q9HBT8;P0CG31	Q9HBT8;P0CG31	Zinc finger protein 286A;Putative zinc finger protein 286B	ZNF286A;ZNF286B
4.38333	0.979696	Q6KC79	Q6KC79	Nipped-B-like protein	NIPBL
4.29722	0.978688	Q9Y232;Q9Y6F8;Q9Y6F7	Q9Y232	Chromodomain Y-like protein	CDYL
1.15029	0.975406	Q5T750	Q5T750	Skin-specific protein 32	XP32
2.29663	0.975389	Q9NRG0	Q9NRG0	Chromatin accessibility complex protein 1	CHRAC1
2.47893	0.973633	P43250	P43250	G protein-coupled receptor kinase 6	GRK6
4.67247	0.9729	Q8NCN4	Q8NCN4	E3 ubiquitin-protein ligase RNF169	RNF169
4.79708	0.971929	P62424	P62424	60S ribosomal protein L7a	RPL7A
4.40467	0.965588	Q09028;Q16576	Q09028;Q16576	Histone-binding protein RBBP4;Histone-binding protein RBBP7	RBBP4;RBBP7
4.48868	0.96505	Q5H9F3	Q5H9F3	BCL-6 corepressor-like protein 1	BCORL1
2.74428	0.960305	Q96GD3	Q96GD3	Polycomb protein SCMH1	SCMH1
4.17542	0.956287	P11387	P11387	DNA topoisomerase 1	TOP1
4.00803	0.953904	Q07020	Q07020	60S ribosomal protein L18	RPL18
3.16881	0.947863	Q9BTC0	Q9BTC0	Death-inducer obliterator 1	DIDO1
2.37397	0.938386	P52701	P52701	DNA mismatch repair protein Msh6	MSH6
3.70577	0.936094	Q9UIF9	Q9UIF9	Bromodomain adjacent to zinc finger domain protein 2A	BAZ2A
3.00174	0.932429	P17482	P17482	Homeobox protein Hox-B9	HOXB9
2.92763	0.928629	Q9ULW3	Q9ULW3	Activator of basal transcription 1	ABT1
2.06752	0.927044	Q9UQ35	Q9UQ35	Serine/arginine repetitive matrix protein 2	SRRM2
1.9017	0.925265	Q96JP5	Q96JP5	E3 ubiquitin-protein ligase ZFP91	ZFP91
1.90568	0.907855	Q9P258	Q9P258	Protein RCC2	RCC2
2.64269	0.903374	O43663	O43663	Protein regulator of cytokinesis 1	PRC1
4.99994	0.894681	Q9Y3A4;Q9NSQ0	Q9Y3A4;Q9NSQ0	Ribosomal RNA-processing protein 7 homolog A;Putative ribosomal RNA-processing protein 7 homolog B	RRP7A;RRP7BP
2.73444	0.888861	P56179	P56179	Homeobox protein DLX-6	DLX6
6.28197	0.886986	Q13151	Q13151	Heterogeneous nuclear ribonucleoprotein A0	HNRNPA0
2.39864	0.87332	Q12816	Q12816	Trophinin	TRO
3.4283	0.872985	Q9BQ75	Q9BQ75	Protein CMSS1	CMSS1
3.21641	0.86905	P26367	P26367	Paired box protein Pax-6	PAX6
4.98173	0.857063	Q14669	Q14669	E3 ubiquitin-protein ligase TRIP12	TRIP12
2.70866	0.856601	Q9UNQ2	Q9UNQ2	Probable dimethyladenosine transferase	DIMT1
3.34171	0.85394	Q9Y450	Q9Y450	HBS1-like protein	HBS1L
3.89451	0.851272	P62241	P62241	40S ribosomal protein S8	RPS8
3.99923	0.849754	P18124	P18124	60S ribosomal protein L7	RPL7
3.01553	0.849353	P62316	P62316	Small nuclear ribonucleoprotein Sm D2	SNRPD2
2.35127	0.84855	O14654	O14654	Insulin receptor substrate 4	IRS4
2.74445	0.848189	P30260	P30260	Cell division cycle protein 27 homolog	CDC27
3.82049	0.845371	O15213	O15213	WD repeat-containing protein 46	WDR46
2.65404	0.844971	Q9BPX6	Q9BPX6	Calcium uptake protein 1, mitochondrial	MICU1
3.24101	0.844108	P17028	P17028	Zinc finger protein 24	ZNF24
2.45602	0.84373	Q9NX61	Q9NX61	Transmembrane protein 161A	TMEM161A
3.44933	0.842506	Q9UBD5	Q9UBD5	Origin recognition complex subunit 3	ORC3
3.24365	0.842356	Q96T60	Q96T60	Bifunctional polynucleotide phosphatase/kinase;Polynucleotide 3-phosphatase;Polynucleotide 5-hydroxyl-kinase	PNKP
4.03808	0.840218	P26373	P26373	60S ribosomal protein L13	RPL13
1.25799	0.839421	Q9Y5V3;Q96JG8	Q9Y5V3;Q96JG8	Melanoma-associated antigen D1;Melanoma-associated antigen D4	MAGED1;MAGED4
0	0.834596	P32243	P32243	Homeobox protein OTX2	OTX2
4.16933	0.832235	O60673	O60673	DNA polymerase zeta catalytic subunit	REV3L
3.73885	0.832022	Q2TAY7	Q2TAY7	WD40 repeat-containing protein SMU1;WD40 repeat-containing protein SMU1, N-terminally processed	SMU1
1.18573	0.822337	Q9Y314	Q9Y314	Nitric oxide synthase-interacting protein	NOSIP
4.40299	0.822007	P49711;Q8NI51	P49711	Transcriptional repressor CTCF	CTCF
3.11247	0.81804	Q71F23	Q71F23	Centromere protein U	CENPU
2.61595	0.81506	Q5VTL8	Q5VTL8	Pre-mRNA-splicing factor 38B	PRPF38B
1.45012	0.814101	Q9Y2H1	Q9Y2H1	Serine/threonine-protein kinase 38-like	STK38L
2.95748	0.814065	P56270;Q9HBE1	P56270	Myc-associated zinc finger protein	MAZ
6.04404	0.81388	P35250	P35250	Replication factor C subunit 2	RFC2
4.92655	0.812049	Q06587	Q06587	E3 ubiquitin-protein ligase RING1	RING1
1.5811	0.811956	P62995	P62995	Transformer-2 protein homolog beta	TRA2B
3.27111	0.809078	Q8TED0	Q8TED0	U3 small nucleolar RNA-associated protein 15 homolog	UTP15
3.04434	0.809047	P18754	P18754	Regulator of chromosome condensation	RCC1
3.25792	0.808919	Q6ZRS2	Q6ZRS2	Helicase SRCAP	SRCAP
5.25163	0.807207	Q56NI9	Q56NI9	N-acetyltransferase ESCO2	ESCO2
4.87096	0.805038	Q8N895	Q8N895	Zinc finger protein 366	ZNF366
3.22091	0.804452	Q9BZI7	Q9BZI7	Regulator of nonsense transcripts 3B	UPF3B
4.0993	0.802835	Q00839	Q00839	Heterogeneous nuclear ribonucleoprotein U	HNRNPU
3.31154	0.79991	P35251	P35251	Replication factor C subunit 1	RFC1
3.26763	0.798935	P57772	P57772	Selenocysteine-specific elongation factor	EEFSEC
2.09922	0.797793	Q9P2X0	Q9P2X0	Dolichol-phosphate mannosyltransferase subunit 3	DPM3
2.69292	0.792008	Q9Y3B9	Q9Y3B9	RRP15-like protein	RRP15
3.69115	0.791979	P62280	P62280	40S ribosomal protein S11	RPS11
3.76909	0.791661	Q9UHA3	Q9UHA3	Probable ribosome biogenesis protein RLP24	RSL24D1
4.48038	0.790754	Q9H582	Q9H582	Zinc finger protein 644	ZNF644
2.84155	0.787179	Q99575	Q99575	Ribonucleases P/MRP protein subunit POP1	POP1
3.58708	0.787118	Q9UFC0	Q9UFC0	Leucine-rich repeat and WD repeat-containing protein 1	LRWD1
1.85558	0.784975	Q9BQG0	Q9BQG0	Myb-binding protein 1A	MYBBP1A
2.72375	0.784769	P85037;Q01167	P85037	Forkhead box protein K1	FOXK1
2.35726	0.781253	O94880	O94880	PHD finger protein 14	PHF14
3.64983	0.780557	P36873	P36873	Serine/threonine-protein phosphatase PP1-gamma catalytic subunit	PPP1CC
1.90275	0.779795	Q9BRU9	Q9BRU9	rRNA-processing protein UTP23 homolog	UTP23
2.09141	0.778288	P18847	P18847	Cyclic AMP-dependent transcription factor ATF-3	ATF3
1.99125	0.775105	Q9UFW8	Q9UFW8	CGG triplet repeat-binding protein 1	CGGBP1
3.2415	0.771902	Q99496	Q99496	E3 ubiquitin-protein ligase RING2	RNF2
2.45324	0.768934	Q8IV48	Q8IV48	3-5 exoribonuclease 1	ERI1
3.46841	0.768623	P28370	P28370	Probable global transcription activator SNF2L1	SMARCA1
2.34872	0.767774	Q9BXF3	Q9BXF3	Cat eye syndrome critical region protein 2	CECR2
2.81071	0.763018	P23458	P23458	Tyrosine-protein kinase JAK1	JAK1
2.54842	0.761602	Q9UKM9	Q9UKM9	RNA-binding protein Raly	RALY
3.4911	0.75641	Q96JM7	Q96JM7	Lethal(3)malignant brain tumor-like protein 3	L3MBTL3
3.95514	0.752215	Q9GZR7	Q9GZR7	ATP-dependent RNA helicase DDX24	DDX24
3.72465	0.750971	O15146	O15146	Muscle, skeletal receptor tyrosine-protein kinase	MUSK
3.85303	0.746766	O95785	O95785	Protein Wiz	WIZ
2.92408	0.746355	P07910	P07910	Heterogeneous nuclear ribonucleoproteins C1/C2	HNRNPC
2.00774	0.745888	Q9HCG8	Q9HCG8	Pre-mRNA-splicing factor CWC22 homolog	CWC22
2.6901	0.745039	Q96KQ7	Q96KQ7	Histone-lysine N-methyltransferase EHMT2	EHMT2
2.04416	0.744518	Q9H490	Q9H490	Phosphatidylinositol glycan anchor biosynthesis class U protein	PIGU
2.57389	0.74283	Q9UBM7	Q9UBM7	7-dehydrocholesterol reductase	DHCR7
3.1834	0.737719	O00767	O00767	Acyl-CoA desaturase	SCD
2.95668	0.737622	Q96JN0	Q96JN0	Ligand-dependent corepressor	LCOR
1.37582	0.734059	Q15345	Q15345	Leucine-rich repeat-containing protein 41	LRRC41
4.38912	0.725684	Q9UPP1	Q9UPP1	Histone lysine demethylase PHF8	PHF8
3.81327	0.724504	Q8WWQ0	Q8WWQ0	PH-interacting protein	PHIP
2.33123	0.724356	Q86WX3	Q86WX3	Active regulator of SIRT1	RPS19BP1
2.41851	0.718247	P46777	P46777	60S ribosomal protein L5	RPL5
2.7347	0.717249	Q9Y6A4	Q9Y6A4	Cilia- and flagella-associated protein 20	CFAP20
2.44712	0.713568	Q9ULM3	Q9ULM3	YEATS domain-containing protein 2	YEATS2
2.435	0.712001	P61313	P61313	60S ribosomal protein L15	RPL15
3.92941	0.711032	P46776	P46776	60S ribosomal protein L27a	RPL27A
3.4095	0.705768	P49759	P49759	Dual specificity protein kinase CLK1	CLK1
3.92435	0.704914	Q8NHM5	Q8NHM5	Lysine-specific demethylase 2B	KDM2B
0	0.70268	Q9UMN6	Q9UMN6	Histone-lysine N-methyltransferase 2B	KMT2B
3.05073	0.694443	Q92698	Q92698	DNA repair and recombination protein RAD54-like	RAD54L
4.36988	0.690801	P51532;P51531	P51532	Transcription activator BRG1	SMARCA4
0.909893	0.684436	Q08188	Q08188	Protein-glutamine gamma-glutamyltransferase E;Protein-glutamine gamma-glutamyltransferase E 50 kDa catalytic chain;Protein-glutamine gamma-glutamyltransferase E 27 kDa non-catalytic chain	TGM3
1.03093	0.680292	Q8N752;P48729	Q8N752;P48729	Casein kinase I isoform alpha-like;Casein kinase I isoform alpha	CSNK1A1L;CSNK1A1
4.07214	0.679977	Q6DKI1	Q6DKI1	60S ribosomal protein L7-like 1	RPL7L1
2.65985	0.675514	P62750;REV__Q969S3	P62750	60S ribosomal protein L23a	RPL23A
1.47299	0.672697	Q13595	Q13595	Transformer-2 protein homolog alpha	TRA2A
1.47606	0.672646	Q6IQ21	Q6IQ21	Zinc finger protein 770	ZNF770
3.34778	0.672173	Q5QJE6	Q5QJE6	Deoxynucleotidyltransferase terminal-interacting protein 2	DNTTIP2
2.78523	0.670335	Q02543	Q02543	60S ribosomal protein L18a	RPL18A
2.34255	0.669389	Q9NWU5	Q9NWU5	39S ribosomal protein L22, mitochondrial	MRPL22
2.10527	0.66935	Q3KQU3	Q3KQU3	MAP7 domain-containing protein 1	MAP7D1
0.569677	0.662566	Q5VUG0	Q5VUG0	Scm-like with four MBT domains protein 2	SFMBT2
1.18726	0.662302	Q08170	Q08170	Serine/arginine-rich splicing factor 4	SRSF4
2.7065	0.661398	P06493;Q00535;P24941;P11802;Q00526;Q00534;Q96Q40;O94921;Q07002;Q00536;Q00537	P06493	Cyclin-dependent kinase 1	CDK1
3.6516	0.66114	Q13459	Q13459	Unconventional myosin-IXb	MYO9B
3.96819	0.661096	Q15361	Q15361	Transcription termination factor 1	TTF1
4.5372	0.658964	P40429;Q6NVV1	P40429	60S ribosomal protein L13a	RPL13A
0.35079	0.655447	P81605	P81605	Dermcidin;Survival-promoting peptide;DCD-1	DCD
2.7409	0.655347	Q15006	Q15006	ER membrane protein complex subunit 2	EMC2
2.45935	0.653241	Q12800	Q12800	Alpha-globin transcription factor CP2	TFCP2
5.5339	0.652095	P49761	P49761	Dual specificity protein kinase CLK3	CLK3
2.02128	0.651321	P62136	P62136	Serine/threonine-protein phosphatase PP1-alpha catalytic subunit	PPP1CA
2.68962	0.65033	Q14980;O00471	Q14980	Nuclear mitotic apparatus protein 1	NUMA1
1.70605	0.649227	Q8WXA9	Q8WXA9	Splicing regulatory glutamine/lysine-rich protein 1	SREK1
2.14487	0.638758	Q6B0I6;A0A1W2PPD8;B2RXH2	Q6B0I6	Lysine-specific demethylase 4D	KDM4D
3.39485	0.638287	Q14684	Q14684	Ribosomal RNA processing protein 1 homolog B	RRP1B
2.94579	0.637907	Q13469	Q13469	Nuclear factor of activated T-cells, cytoplasmic 2	NFATC2
3.39358	0.636758	Q9Y2X3	Q9Y2X3	Nucleolar protein 58	NOP58
1.73469	0.631419	Q5T749	Q5T749	Keratinocyte proline-rich protein	KPRP
3.49898	0.630316	P63173	P63173	60S ribosomal protein L38	RPL38
2.20278	0.630225	Q8N3U4;Q9UJ98;Q8WVM7	Q8N3U4	Cohesin subunit SA-2	STAG2
1.99324	0.625456	Q5T280	Q5T280	Putative methyltransferase C9orf114	C9orf114
2.28532	0.62443	Q99661	Q99661	Kinesin-like protein KIF2C	KIF2C
1.73194	0.622267	O94925	O94925	Glutaminase kidney isoform, mitochondrial	GLS
2.0201	0.622003	Q15388	Q15388	Mitochondrial import receptor subunit TOM20 homolog	TOMM20
2.76019	0.618455	P62701;Q8TD47;P22090	P62701	40S ribosomal protein S4, X isoform	RPS4X
2.77447	0.618102	Q6IQ32	Q6IQ32	ADNP homeobox protein 2	ADNP2
1.86876	0.61805	P43246	P43246	DNA mismatch repair protein Msh2	MSH2
3.31339	0.613694	Q96QD9	Q96QD9	UAP56-interacting factor	FYTTD1
1.87248	0.607639	Q9BW19	Q9BW19	Kinesin-like protein KIFC1	KIFC1
1.59333	0.604083	Q99543	Q99543	DnaJ homolog subfamily C member 2;DnaJ homolog subfamily C member 2, N-terminally processed	DNAJC2
4.0145	0.602324	Q13427	Q13427	Peptidyl-prolyl cis-trans isomerase G	PPIG
1.50743	0.599824	O75844	O75844	CAAX prenyl protease 1 homolog	ZMPSTE24
3.47423	0.598194	Q9H3N1	Q9H3N1	Thioredoxin-related transmembrane protein 1	TMX1
2.7261	0.595107	Q96KM6	Q96KM6	Zinc finger protein 512B	ZNF512B
2.21103	0.592333	Q92674	Q92674	Centromere protein I	CENPI
1.57338	0.591602	Q6PJG2	Q6PJG2	ELM2 and SANT domain-containing protein 1	ELMSAN1
3.9417	0.585927	Q9Y5J1	Q9Y5J1	U3 small nucleolar RNA-associated protein 18 homolog	UTP18
1.20381	0.585398	P05204	P05204	Non-histone chromosomal protein HMG-17	HMGN2
1.86704	0.581717	Q68D10	Q68D10	Protein SPT2 homolog	SPTY2D1
3.5488	0.580999	Q6AHZ1	Q6AHZ1	Zinc finger protein 518A	ZNF518A
1.86332	0.577217	Q86V81	Q86V81	THO complex subunit 4	ALYREF
2.5365	0.576967	P62913	P62913	60S ribosomal protein L11	RPL11
3.87567	0.576233	P39023;Q92901	P39023	60S ribosomal protein L3	RPL3
1.19077	0.574627	Q13247	Q13247	Serine/arginine-rich splicing factor 6	SRSF6
1.4652	0.57302	Q02413;P32926;Q86SJ6	Q02413	Desmoglein-1	DSG1
2.53356	0.571913	Q99728	Q99728	BRCA1-associated RING domain protein 1	BARD1
2.42215	0.569824	P62917	P62917	60S ribosomal protein L8	RPL8
1.06286	0.569604	Q01130;Q9BRL6	Q01130	Serine/arginine-rich splicing factor 2	SRSF2
2.29296	0.568492	P49674;P48730	P49674;P48730	Casein kinase I isoform epsilon;Casein kinase I isoform delta	CSNK1E;CSNK1D
3.49259	0.567888	Q149N8	Q149N8	E3 ubiquitin-protein ligase SHPRH	SHPRH
3.21149	0.565799	Q9UMY1	Q9UMY1	Nucleolar protein 7	NOL7
2.11473	0.56561	P49458	P49458	Signal recognition particle 9 kDa protein	SRP9
2.9678	0.556693	Q12830	Q12830	Nucleosome-remodeling factor subunit BPTF	BPTF
1.52904	0.553009	O95239;Q2VIQ3;Q9Y496;Q6ZMV9	O95239	Chromosome-associated kinesin KIF4A	KIF4A
1.30251	0.54674	Q9Y3U8	Q9Y3U8	60S ribosomal protein L36	RPL36
1.03983	0.536435	Q8IYB3	Q8IYB3	Serine/arginine repetitive matrix protein 1	SRRM1
2.84542	0.535814	Q96L73	Q96L73	Histone-lysine N-methyltransferase, H3 lysine-36 and H4 lysine-20 specific	NSD1
4.21695	0.534284	O60216;Q9H4I0	O60216	Double-strand-break repair protein rad21 homolog	RAD21
3.21477	0.530301	P46778	P46778	60S ribosomal protein L21	RPL21
1.38149	0.529959	P38432	P38432	Coilin	COIL
1.57638	0.528979	O60508	O60508	Pre-mRNA-processing factor 17	CDC40
0	0.527772	Q969G3	Q969G3	SWI/SNF-related matrix-associated actin-dependent regulator of chromatin subfamily E member 1	SMARCE1
1.939	0.526459	Q9UNL2	Q9UNL2	Translocon-associated protein subunit gamma	SSR3
2.47313	0.525796	Q13620;Q13619	Q13620;Q13619	Cullin-4B;Cullin-4A	CUL4B;CUL4A
2.30869	0.521757	O95235	O95235	Kinesin-like protein KIF20A	KIF20A
2.4719	0.521646	P35249	P35249	Replication factor C subunit 4	RFC4
1.34333	0.519649	P61353	P61353	60S ribosomal protein L27	RPL27
1.18626	0.518488	Q9HCK1	Q9HCK1	DBF4-type zinc finger-containing protein 2	ZDBF2
4.78734	0.518188	Q9H6H4	Q9H6H4	Receptor expression-enhancing protein 4	REEP4
0.541591	0.515449	Q6NSI4	Q6NSI4	Uncharacterized protein CXorf57	CXorf57
3.01198	0.512671	Q96GC5	Q96GC5	39S ribosomal protein L48, mitochondrial	MRPL48
1.93974	0.50832	Q8N9M1	Q8N9M1	Uncharacterized protein C19orf47	C19orf47
3.37931	0.507126	P46781	P46781	40S ribosomal protein S9	RPS9
1.50276	0.504989	Q8IWC1	Q8IWC1	MAP7 domain-containing protein 3	MAP7D3
4.51173	0.502761	Q5VZL5	Q5VZL5	Zinc finger MYM-type protein 4	ZMYM4
1.55778	0.501786	Q9BXK1	Q9BXK1	Krueppel-like factor 16	KLF16
