## Supplementary Table 8 for "Tracking chromatin state changes using *μ*Map photo-proximity labeling"

### Sheet: Sheet1
Supplementary Table 8: List of enriched proteins in CTCF vs Ir. Cut offs (>0.5 Log2-fold change, <0.05 FDR-corrected p value.)
	Significance (-LOG(P-value))	Difference	Protein IDs	Majority protein IDs	Protein names	Gene names
	4.25275	3.40754	P49711	P49711	Transcriptional repressor CTCF	CTCF
	3.47443	1.52651	O14503;Q9C0J9	O14503;Q9C0J9	Class E basic helix-loop-helix protein 40;Class E basic helix-loop-helix protein 41	BHLHE40;BHLHE41
	4.07279	1.51475	Q14680	Q14680	Maternal embryonic leucine zipper kinase	MELK
	2.43365	0.990012	Q15773	Q15773	Myeloid leukemia factor 2	MLF2
	1.57426	0.983681	Q9UKG9	Q9UKG9	Peroxisomal carnitine O-octanoyltransferase	CROT
	2.64182	0.974212	Q9Y5V3	Q9Y5V3	Melanoma-associated antigen D1	MAGED1
	3.14837	0.918996	Q9HAH7	Q9HAH7	Probable fibrosin-1	FBRS
	2.5463	0.899747	O75817	O75817	Ribonuclease P protein subunit p20	POP7
	1.32574	0.899113	Q9GZZ1	Q9GZZ1	N-alpha-acetyltransferase 50	NAA50
	3.04508	0.884553	Q5T3J3	Q5T3J3	Ligand-dependent nuclear receptor-interacting factor 1	LRIF1
	1.68463	0.853988	Q14493	Q14493	Histone RNA hairpin-binding protein	SLBP
	3.42827	0.826989	Q5SVZ6	Q5SVZ6	Zinc finger MYM-type protein 1	ZMYM1
	4.58915	0.785828	Q9BWD1	Q9BWD1	Acetyl-CoA acetyltransferase, cytosolic	ACAT2
	4.82651	0.75536	Q9UHI6	Q9UHI6	Probable ATP-dependent RNA helicase DDX20	DDX20
	2.91824	0.754967	P57678	P57678	Gem-associated protein 4	GEMIN4
	1.43313	0.747253	Q96H35	Q96H35	Probable RNA-binding protein 18	RBM18
	2.43131	0.727139	O95073	O95073	Fibrinogen silencer-binding protein	FSBP
	1.87794	0.706769	O75190;Q8NHS0;P25686	O75190;Q8NHS0;P25686	DnaJ homolog subfamily B member 6;DnaJ homolog subfamily B member 8;DnaJ homolog subfamily B member 2	DNAJB6;DNAJB8;DNAJB2
	1.76796	0.700885	P37268	P37268	Squalene synthase	FDFT1
	2.38311	0.699486	P33993	P33993	DNA replication licensing factor MCM7	MCM7
	2.09465	0.693328	O96004;P61296	O96004	Heart- and neural crest derivatives-expressed protein 1	HAND1
	1.77555	0.670959	Q15012	Q15012	Lysosomal-associated transmembrane protein 4A	LAPTM4A
	2.42018	0.66864	P33992	P33992	DNA replication licensing factor MCM5	MCM5
	1.99711	0.666227	P17275	P17275	Transcription factor jun-B	JUNB
	2.24074	0.652236	P33991	P33991	DNA replication licensing factor MCM4	MCM4
	1.87111	0.646137	Q9BTE7;Q92564	Q9BTE7	DCN1-like protein 5	DCUN1D5
	2.38653	0.645721	P31271	P31271	Homeobox protein Hox-A13	HOXA13
	2.05996	0.641892	Q96EK5	Q96EK5	KIF1-binding protein	KIAA1279
	2.4069	0.631372	Q99741	Q99741	Cell division control protein 6 homolog	CDC6
	2.86498	0.630084	Q9UBU8	Q9UBU8	Mortality factor 4-like protein 1	MORF4L1
	1.59538	0.62863	Q14582;REV__O95628	Q14582	Max dimerization protein 4	MXD4
	2.37058	0.626016	Q5VTB9	Q5VTB9	E3 ubiquitin-protein ligase RNF220	RNF220
	3.00362	0.621516	O43709	O43709	Probable 18S rRNA (guanine-N(7))-methyltransferase	WBSCR22
	2.26276	0.619556	Q15041	Q15041	ADP-ribosylation factor-like protein 6-interacting protein 1	ARL6IP1
	3.56157	0.618254	Q9H8S9;Q7L9L4	Q9H8S9;Q7L9L4	MOB kinase activator 1A;MOB kinase activator 1B	MOB1A;MOB1B
	1.49978	0.611451	Q14534	Q14534	Squalene monooxygenase	SQLE
	2.33045	0.609228	Q16763	Q16763	Ubiquitin-conjugating enzyme E2 S	UBE2S
	2.56824	0.591921	Q8TE76	Q8TE76	MORC family CW-type zinc finger protein 4	MORC4
	2.80494	0.58868	P16989	P16989	Y-box-binding protein 3	YBX3
	2.937	0.585406	P13378	P13378	Homeobox protein Hox-D8	HOXD8
	1.72455	0.585391	Q6NS38	Q6NS38	Alpha-ketoglutarate-dependent dioxygenase alkB homolog 2	ALKBH2
	2.04411	0.58015	P11802	P11802	Cyclin-dependent kinase 4	CDK4
	1.84809	0.57546	Q96T88	Q96T88	E3 ubiquitin-protein ligase UHRF1	UHRF1
	1.80634	0.572998	Q14566	Q14566	DNA replication licensing factor MCM6	MCM6
	2.4374	0.570323	Q9GZN2;Q15583	Q9GZN2;Q15583	Homeobox protein TGIF2;Homeobox protein TGIF1	TGIF2;TGIF1
	2.98759	0.566626	P31276	P31276	Homeobox protein Hox-C13	HOXC13
	2.4939	0.565386	Q9UJK0	Q9UJK0	Ribosome biogenesis protein TSR3 homolog	TSR3
	3.78451	0.56142	Q9ULX3	Q9ULX3	RNA-binding protein NOB1	NOB1
	1.99957	0.56119	P49736	P49736	DNA replication licensing factor MCM2	MCM2
	3.60702	0.5539	P31689	P31689	DnaJ homolog subfamily A member 1	DNAJA1
	2.6428	0.544546	A6NHQ4	A6NHQ4	Uncharacterized protein C17orf96	C17orf96
	1.86682	0.540105	Q9H0U9	Q9H0U9	Testis-specific Y-encoded-like protein 1	TSPYL1
	1.59923	0.536739	Q15800	Q15800	Methylsterol monooxygenase 1	MSMO1
	2.91278	0.535676	P04114	P04114	Apolipoprotein B-100;Apolipoprotein B-48	APOB
	2.77271	0.531647	Q6PEW1	Q6PEW1	Zinc finger CCHC domain-containing protein 12	ZCCHC12
	1.70539	0.531063	P00338;Q6ZMR3;P07864	P00338	L-lactate dehydrogenase A chain	LDHA
	3.38374	0.53017	P36969	P36969	Phospholipid hydroperoxide glutathione peroxidase, mitochondrial	GPX4
	1.7081	0.529982	P43362	P43362	Melanoma-associated antigen 9	MAGEA9
	4.13803	0.526863	Q9Y5N6	Q9Y5N6	Origin recognition complex subunit 6	ORC6
	1.32473	0.524956	Q14938	Q14938	Nuclear factor 1 X-type	NFIX
	1.49055	0.522466	O75444;Q8NHW3	O75444	Transcription factor Maf	MAF
	1.97417	0.508148	Q7L5D6	Q7L5D6	Golgi to ER traffic protein 4 homolog	GET4
	2.43934	0.507958	Q14CB8	Q14CB8	Rho GTPase-activating protein 19	ARHGAP19
	3.92999	0.50381	Q9UMX0	Q9UMX0	Ubiquilin-1	UBQLN1
	1.79168	0.503701	P25205	P25205	DNA replication licensing factor MCM3	MCM3
	1.73286	0.501163	Q02127	Q02127	Dihydroorotate dehydrogenase (quinone), mitochondrial	DHODH
	2.89834	0.501013	Q9BSJ6	Q9BSJ6	Protein FAM64A	FAM64A
	3.47482	0.500175	Q15054	Q15054	DNA polymerase delta subunit 3	POLD3
