## Supplementary Table 9 for "Tracking chromatin state changes using *μ*Map photo-proximity labeling"

### Sheet: Sheet1
Supplementary Table 9: List of enriched proteins in SMC1A vs Ir. Cut offs (>0.5 Log2-fold change, <0.05 FDR-corrected p value.)
Significance (-LOG(P-value))	Difference (Log2FC)	Protein IDs	Majority protein IDs	Protein names	Gene names
0.803858	2.47298	P02461	P02461	Collagen alpha-1(III) chain	COL3A1
0.9296	1.13053	P04259	P04259	Keratin, type II cytoskeletal 6B	KRT6B
3.38303	1.09095	O14503;Q9C0J9	O14503;Q9C0J9	Class E basic helix-loop-helix protein 40;Class E basic helix-loop-helix protein 41	BHLHE40;BHLHE41
2.48205	0.895019	Q9BTE7;Q92564	Q9BTE7	DCN1-like protein 5	DCUN1D5
2.27489	0.860241	Q14995;P20393	Q14995;P20393	Nuclear receptor subfamily 1 group D member 2;Nuclear receptor subfamily 1 group D member 1	NR1D2;NR1D1
1.54188	0.859485	Q14493	Q14493	Histone RNA hairpin-binding protein	SLBP
0.951569	0.810293	P56730	P56730	Neurotrypsin	PRSS12
0.878633	0.792709	O00716	O00716	Transcription factor E2F3	E2F3
2.24684	0.790087	O95073	O95073	Fibrinogen silencer-binding protein	FSBP
3.63921	0.780665	Q9HAH7	Q9HAH7	Probable fibrosin-1	FBRS
2.69038	0.771971	Q16763	Q16763	Ubiquitin-conjugating enzyme E2 S	UBE2S
3.24946	0.764665	Q92698	Q92698	DNA repair and recombination protein RAD54-like	RAD54L
2.4773	0.762565	P33992	P33992	DNA replication licensing factor MCM5	MCM5
2.52542	0.758187	P33993	P33993	DNA replication licensing factor MCM7	MCM7
3.05068	0.748297	Q14CB8	Q14CB8	Rho GTPase-activating protein 19	ARHGAP19
1.6043	0.746131	Q9NVW2	Q9NVW2	E3 ubiquitin-protein ligase RLIM	RLIM
3.02465	0.742407	Q99741	Q99741	Cell division control protein 6 homolog	CDC6
2.27083	0.739793	O75817	O75817	Ribonuclease P protein subunit p20	POP7
2.43101	0.734809	Q96EK5	Q96EK5	KIF1-binding protein	KIAA1279
3.07284	0.73172	P39019	P39019	40S ribosomal protein S19	RPS19
1.44474	0.728066	Q7L622	Q7L622	G2/M phase-specific E3 ubiquitin-protein ligase	G2E3
3.0777	0.727022	Q5VTB9	Q5VTB9	E3 ubiquitin-protein ligase RNF220	RNF220
1.50512	0.722536	Q9HCI6	Q9HCI6	Uncharacterized protein KIAA1586	KIAA1586
2.36313	0.703992	Q8WVB6	Q8WVB6	Chromosome transmission fidelity protein 18 homolog	CHTF18
3.15479	0.695755	Q9BSJ6	Q9BSJ6	Protein FAM64A	FAM64A
1.95281	0.689344	Q15773	Q15773	Myeloid leukemia factor 2	MLF2
3.7441	0.686053	O43709	O43709	Probable 18S rRNA (guanine-N(7))-methyltransferase	WBSCR22
2.58965	0.679516	Q9H0U9	Q9H0U9	Testis-specific Y-encoded-like protein 1	TSPYL1
2.93731	0.670513	Q6NS38	Q6NS38	Alpha-ketoglutarate-dependent dioxygenase alkB homolog 2	ALKBH2
2.21403	0.637285	Q15012	Q15012	Lysosomal-associated transmembrane protein 4A	LAPTM4A
1.54841	0.635645	Q9NWK9	Q9NWK9	Box C/D snoRNA protein 1	ZNHIT6
2.14903	0.633847	O96004;P61296	O96004	Heart- and neural crest derivatives-expressed protein 1	HAND1
0.963422	0.627282	Q9Y5Q3	Q9Y5Q3	Transcription factor MafB	MAFB
1.9413	0.62395	Q9Y5V3	Q9Y5V3	Melanoma-associated antigen D1	MAGED1
3.57973	0.621605	Q96GA3	Q96GA3	Protein LTV1 homolog	LTV1
2.97416	0.61762	Q9UBU8	Q9UBU8	Mortality factor 4-like protein 1	MORF4L1
2.66135	0.614635	Q9P0W2	Q9P0W2	SWI/SNF-related matrix-associated actin-dependent regulator of chromatin subfamily E member 1-related	HMG20B
3.0427	0.605442	P85037	P85037	Forkhead box protein K1	FOXK1
2.13866	0.594448	P33991	P33991	DNA replication licensing factor MCM4	MCM4
2.00419	0.594232	Q8WUY9	Q8WUY9	DEP domain-containing protein 1B	DEPDC1B
1.14021	0.584392	O94782	O94782	Ubiquitin carboxyl-terminal hydrolase 1	USP1
2.55661	0.578493	Q9GZN2;Q15583	Q9GZN2;Q15583	Homeobox protein TGIF2;Homeobox protein TGIF1	TGIF2;TGIF1
1.9446	0.578216	P49736	P49736	DNA replication licensing factor MCM2	MCM2
1.43564	0.574147	Q9UNZ5;REV__Q9Y5Y9	Q9UNZ5	Leydig cell tumor 10 kDa protein homolog	C19orf53
1.88712	0.573174	Q14566	Q14566	DNA replication licensing factor MCM6	MCM6
2.35514	0.571957	Q9UM13	Q9UM13	Anaphase-promoting complex subunit 10	ANAPC10
4.46182	0.568483	Q9Y5N6	Q9Y5N6	Origin recognition complex subunit 6	ORC6
1.33721	0.565658	Q13042	Q13042	Cell division cycle protein 16 homolog	CDC16
1.51623	0.565631	Q14582;REV__O95628	Q14582	Max dimerization protein 4	MXD4
3.38207	0.564356	Q14683	Q14683	Structural maintenance of chromosomes protein 1A	SMC1A
2.0172	0.55956	Q2NL82	Q2NL82	Pre-rRNA-processing protein TSR1 homolog	TSR1
2.84518	0.556322	Q9UJA3	Q9UJA3	DNA helicase MCM8	MCM8
2.5312	0.55602	Q15398	Q15398	Disks large-associated protein 5	DLGAP5
2.53772	0.555424	Q8TE76	Q8TE76	MORC family CW-type zinc finger protein 4	MORC4
2.43911	0.552823	Q86SE9	Q86SE9	Polycomb group RING finger protein 5	PCGF5
1.82401	0.545241	Q9BWD1	Q9BWD1	Acetyl-CoA acetyltransferase, cytosolic	ACAT2
3.11889	0.540865	Q9ULX3	Q9ULX3	RNA-binding protein NOB1	NOB1
1.27931	0.539518	Q8TAP8	Q8TAP8	Protein phosphatase 1 regulatory subunit 35	PPP1R35
0.658469	0.53683	P49754	P49754	Vacuolar protein sorting-associated protein 41 homolog	VPS41
2.16269	0.536397	Q15056	Q15056	Eukaryotic translation initiation factor 4H	EIF4H
1.92436	0.532603	P25205	P25205	DNA replication licensing factor MCM3	MCM3
2.33845	0.530302	Q6PEW1	Q6PEW1	Zinc finger CCHC domain-containing protein 12	ZCCHC12
3.16469	0.528107	Q9BXS6	Q9BXS6	Nucleolar and spindle-associated protein 1	NUSAP1
2.25884	0.52706	Q8NDV3	Q8NDV3	Structural maintenance of chromosomes protein 1B	SMC1B
2.77299	0.522983	Q14469	Q14469	Transcription factor HES-1	HES1
1.49762	0.520672	Q12772	Q12772	Sterol regulatory element-binding protein 2;Processed sterol regulatory element-binding protein 2	SREBF2
0.496479	0.520073	Q9UKG9	Q9UKG9	Peroxisomal carnitine O-octanoyltransferase	CROT
0.635442	0.518303	P47929	P47929	Galectin-7	LGALS7
2.1741	0.51741	Q9H8S9;Q7L9L4	Q9H8S9;Q7L9L4	MOB kinase activator 1A;MOB kinase activator 1B	MOB1A;MOB1B
3.645	0.513398	Q15014	Q15014	Mortality factor 4-like protein 2	MORF4L2
3.49623	0.512089	Q8WVK2	Q8WVK2	U4/U6.U5 small nuclear ribonucleoprotein 27 kDa protein	SNRNP27
2.17071	0.51206	Q96H35	Q96H35	Probable RNA-binding protein 18	RBM18
1.99876	0.511747	Q96T88	Q96T88	E3 ubiquitin-protein ligase UHRF1	UHRF1
2.73843	0.503823	P46783;Q9NQ39	P46783;Q9NQ39	40S ribosomal protein S10;Putative 40S ribosomal protein S10-like	RPS10;RPS10P5
2.21445	0.502973	Q9UJK0	Q9UJK0	Ribosome biogenesis protein TSR3 homolog	TSR3
3.50225	0.500717	Q8N531	Q8N531	F-box/LRR-repeat protein 6	FBXL6
1.76497	0.500702	Q9NX58	Q9NX58	Cell growth-regulating nucleolar protein	LYAR
