## Supplementary Table 10 for "Tracking chromatin state changes using *μ*Map photo-proximity labeling"

### Sheet: E92K Hits
Supplementary Table 10: List of enriched proteins in H2A vs H2A E92K. Cut offs (>0.5 Log2-fold change, <0.05 FDR-corrected p value.)
E92K hits
Significance (-LOG(P-value))	Difference (Log2FC)	Protein IDs	Majority protein IDs	Protein names	Gene names
3.46002	1.53781	Q5JRX3	Q5JRX3	Presequence protease, mitochondrial	PITRM1
0.632612	1.27792	Q99943	Q99943	1-acyl-sn-glycerol-3-phosphate acyltransferase alpha	AGPAT1
3.01556	1.11863	O60885	O60885	Bromodomain-containing protein 4	BRD4
2.10513	1.0424	Q16630	Q16630	Cleavage and polyadenylation specificity factor subunit 6	CPSF6
3.45305	0.995066	P67809;Q9Y2T7;P16989	P67809	Nuclease-sensitive element-binding protein 1	YBX1
3.2664	0.972063	P09234	P09234	U1 small nuclear ribonucleoprotein C	SNRPC
3.31676	0.947964	Q15059	Q15059	Bromodomain-containing protein 3	BRD3
3.57035	0.922192	Q7Z4V5	Q7Z4V5	Hepatoma-derived growth factor-related protein 2	HDGFRP2
0.420704	0.917847	Q8WUY1	Q8WUY1	Protein THEM6	THEM6
0.455848	0.911678	A2RRD8;Q96IR2	A2RRD8;Q96IR2	Zinc finger protein 320;Zinc finger protein 845	ZNF320;ZNF845
0.555627	0.902437	P05388;Q8NHW5	P05388;Q8NHW5	60S acidic ribosomal protein P0;60S acidic ribosomal protein P0-like	RPLP0;RPLP0P6
3.2275	0.892279	P19338	P19338	Nucleolin	NCL
3.47545	0.887203	Q99729	Q99729	Heterogeneous nuclear ribonucleoprotein A/B	HNRNPAB
3.33272	0.880602	Q96EP5	Q96EP5	DAZ-associated protein 1	DAZAP1
2.65438	0.876925	Q01130	Q01130	Serine/arginine-rich splicing factor 2	SRSF2
3.39033	0.838339	Q8TF01	Q8TF01	Arginine/serine-rich protein PNISR	PNISR
1.59277	0.833853	P49354	P49354	Protein farnesyltransferase/geranylgeranyltransferase type-1 subunit alpha	FNTA
1.4404	0.764471	P55081	P55081	Microfibrillar-associated protein 1	MFAP1
3.14969	0.754813	Q14978	Q14978	Nucleolar and coiled-body phosphoprotein 1	NOLC1
2.96316	0.741327	P25440	P25440	Bromodomain-containing protein 2	BRD2
2.99453	0.725277	Q9Y2W2	Q9Y2W2	WW domain-binding protein 11	WBP11
0.737542	0.715791	O75487;Q9Y625	O75487;Q9Y625	Glypican-4;Secreted glypican-4;Glypican-6;Secreted glypican-6	GPC4;GPC6
3.46688	0.700983	Q8NEV1;P68400	Q8NEV1;P68400	Casein kinase II subunit alpha 3;Casein kinase II subunit alpha	CSNK2A3;CSNK2A1
3.3949	0.696528	Q9BUJ2	Q9BUJ2	Heterogeneous nuclear ribonucleoprotein U-like protein 1	HNRNPUL1
0.671402	0.693087	P47974	P47974	Zinc finger protein 36, C3H1 type-like 2	ZFP36L2
2.82288	0.687915	Q9H330	Q9H330	Transmembrane protein 245	TMEM245
2.43846	0.684243	Q6UN15	Q6UN15	Pre-mRNA 3-end-processing factor FIP1	FIP1L1
1.72227	0.679646	P0DP25;P0DP24;P0DP23	P0DP25;P0DP24;P0DP23
2.21326	0.670087	O75844	O75844	CAAX prenyl protease 1 homolog	ZMPSTE24
2.43576	0.663153	Q68CQ4	Q68CQ4	Digestive organ expansion factor homolog	DIEXF
2.99066	0.657311	Q8N684	Q8N684	Cleavage and polyadenylation specificity factor subunit 7	CPSF7
2.4665	0.65667	Q8NC60	Q8NC60	Nitric oxide-associated protein 1	NOA1
2.2604	0.64717	Q92804	Q92804	TATA-binding protein-associated factor 2N	TAF15
1.96272	0.645613	P13073	P13073	Cytochrome c oxidase subunit 4 isoform 1, mitochondrial	COX4I1
3.46705	0.645322	O94826	O94826	Mitochondrial import receptor subunit TOM70	TOMM70A
2.35054	0.637503	O96008	O96008	Mitochondrial import receptor subunit TOM40 homolog	TOMM40
1.72836	0.627566	Q9Y5J6	Q9Y5J6	Mitochondrial import inner membrane translocase subunit Tim10 B	TIMM10B
2.54905	0.626818	Q9Y277	Q9Y277	Voltage-dependent anion-selective channel protein 3	VDAC3
1.82712	0.626747	P07900;Q14568;Q58FG0;Q58FG1	P07900	Heat shock protein HSP 90-alpha	HSP90AA1
2.46993	0.625461	O43670	O43670	BUB3-interacting and GLEBS motif-containing protein ZNF207	ZNF207
1.9866	0.625225	P29966	P29966	Myristoylated alanine-rich C-kinase substrate	MARCKS
3.29517	0.623256	Q16799	Q16799	Reticulon-1	RTN1
1.97818	0.619439	A0AV96	A0AV96	RNA-binding protein 47	RBM47
2.62861	0.61612	Q96T58	Q96T58	Msx2-interacting protein	SPEN
1.11937	0.604401	P35637	P35637	RNA-binding protein FUS	FUS
2.23125	0.602225	Q15185	Q15185	Prostaglandin E synthase 3	PTGES3
2.22321	0.598067	O14979;REV__Q8N0S2;REV__Q9ULL8	O14979	Heterogeneous nuclear ribonucleoprotein D-like	HNRNPDL
1.55405	0.591909	P53999	P53999	Activated RNA polymerase II transcriptional coactivator p15	SUB1
2.38259	0.590969	O43809	O43809	Cleavage and polyadenylation specificity factor subunit 5	NUDT21
2.59318	0.587729	P45880	P45880	Voltage-dependent anion-selective channel protein 2	VDAC2
2.64491	0.58732	Q15637	Q15637	Splicing factor 1	SF1
2.45859	0.584298	Q15287	Q15287	RNA-binding protein with serine-rich domain 1	RNPS1
1.49683	0.566057	Q16836	Q16836	Hydroxyacyl-coenzyme A dehydrogenase, mitochondrial	HADH
4.53705	0.564732	O14880	O14880	Microsomal glutathione S-transferase 3	MGST3
2.39483	0.558767	O75477	O75477	Erlin-1	ERLIN1
3.00583	0.558151	P21796	P21796	Voltage-dependent anion-selective channel protein 1	VDAC1
2.84013	0.553538	Q9Y5S9	Q9Y5S9	RNA-binding protein 8A	RBM8A
2.31329	0.55095	O60831	O60831	PRA1 family protein 2	PRAF2
1.12149	0.547823	Q8WVB6	Q8WVB6	Chromosome transmission fidelity protein 18 homolog	CHTF18
2.54001	0.547284	Q14103	Q14103	Heterogeneous nuclear ribonucleoprotein D0	HNRNPD
1.7566	0.545991	Q14344	Q14344	Guanine nucleotide-binding protein subunit alpha-13	GNA13
1.34815	0.545845	P13674	P13674	Prolyl 4-hydroxylase subunit alpha-1	P4HA1
2.43726	0.543422	P05165	P05165	Propionyl-CoA carboxylase alpha chain, mitochondrial	PCCA
1.14459	0.542422	Q9H5Q4	Q9H5Q4	Dimethyladenosine transferase 2, mitochondrial	TFB2M
2.97546	0.537062	Q9Y4W6;Q01484	Q9Y4W6	AFG3-like protein 2	AFG3L2
1.07251	0.536561	P80303	P80303	Nucleobindin-2;Nesfatin-1	NUCB2
1.82723	0.53411	P11498	P11498	Pyruvate carboxylase, mitochondrial	PC
0.756159	0.529298	Q96RR1	Q96RR1	Twinkle protein, mitochondrial	PEO1
1.53749	0.525535	O15254	O15254	Peroxisomal acyl-coenzyme A oxidase 3	ACOX3
0.926062	0.519846	P07099	P07099	Epoxide hydrolase 1	EPHX1
2.93639	0.514464	Q96DH6	Q96DH6	RNA-binding protein Musashi homolog 2	MSI2
1.55723	0.511664	Q6YN16	Q6YN16	Hydroxysteroid dehydrogenase-like protein 2	HSDL2
2.29626	0.510682	Q9UKV3	Q9UKV3	Apoptotic chromatin condensation inducer in the nucleus	ACIN1
3.47454	0.505236	Q9Y6C9	Q9Y6C9	Mitochondrial carrier homolog 2	MTCH2
3.47016	0.504677	P17844	P17844	Probable ATP-dependent RNA helicase DDX5	DDX5

### Sheet: Wild type hits
Supplementary Table 10: List of enriched proteins in H2A vs H2A E92K. Cut offs (>0.5 Log2-fold change, <0.05 FDR-corrected p value.)
Untreated hits
Significance (-LOG(P-value))	Difference (Log2FC)	Protein IDs	Majority protein IDs	Protein names	Gene names
0.855267	-3.75263	P04259	P04259	Keratin, type II cytoskeletal 6B	KRT6B
0.986018	-3.72323	Q13310	Q13310	Polyadenylate-binding protein 4	PABPC4
4.80046	-1.64407	Q9NVW2	Q9NVW2	E3 ubiquitin-protein ligase RLIM	RLIM
4.51266	-1.42353	P62979;A0A2R8Y422;P62987;P0CG47;P0CG48	P62979;A0A2R8Y422;P62987;P0CG47;P0CG48	Ubiquitin-40S ribosomal protein S27a;Ubiquitin;40S ribosomal protein S27a;Ubiquitin-60S ribosomal protein L40;Ubiquitin;60S ribosomal protein L40;Polyubiquitin-B;Ubiquitin;Polyubiquitin-C;Ubiquitin	RPS27A;UBA52;UBB;UBC
1.88795	-1.36811	Q8N6T7	Q8N6T7	NAD-dependent protein deacetylase sirtuin-6	SIRT6
4.69234	-1.36253	Q8WWK9	Q8WWK9	Cytoskeleton-associated protein 2	CKAP2
4.57991	-1.28434	Q9BWT1	Q9BWT1	Cell division cycle-associated protein 7	CDCA7
0.632718	-1.1762	P14735	P14735	Insulin-degrading enzyme	IDE
4.26732	-1.11861	Q86Y91	Q86Y91	Kinesin-like protein KIF18B	KIF18B
3.59751	-1.08583	Q14980	Q14980	Nuclear mitotic apparatus protein 1	NUMA1
3.81934	-1.04787	Q71UI9;P0C0S5	Q71UI9;P0C0S5	Histone H2A.V;Histone H2A.Z	H2AFV;H2AFZ
0.28087	-1.04726	Q6TDU7	Q6TDU7	Protein CASC1	CASC1
5.11757	-1.03763	Q6P4F7;A0A499FJF3;Q3KRB8	Q6P4F7	Rho GTPase-activating protein 11A	ARHGAP11A
3.25372	-1.02304	Q6FI13;Q16777	Q6FI13;Q16777	Histone H2A type 2-A;Histone H2A type 2-C	HIST2H2AA3;HIST2H2AC
1.18984	-1.00814	Q96BV0	Q96BV0	Zinc finger protein 775	ZNF775
3.26469	-0.958145	O95503	O95503	Chromobox protein homolog 6	CBX6
4.2368	-0.948257	Q8TF76	Q8TF76	Serine/threonine-protein kinase haspin	GSG2
2.95949	-0.939875	P62753	P62753	40S ribosomal protein S6	RPS6
2.18144	-0.917093	Q9Y252	Q9Y252	E3 ubiquitin-protein ligase RNF6	RNF6
4.3352	-0.901375	Q14839	Q14839	Chromodomain-helicase-DNA-binding protein 4	CHD4
3.28112	-0.882923	Q8IXZ2	Q8IXZ2	Zinc finger CCCH domain-containing protein 3	ZC3H3
3.0293	-0.86447	Q8N531	Q8N531	F-box/LRR-repeat protein 6	FBXL6
3.67251	-0.863924	Q96ME7	Q96ME7	Zinc finger protein 512	ZNF512
4.25439	-0.847546	Q96FF9	Q96FF9	Sororin	CDCA5
3.58633	-0.840042	Q96GN5	Q96GN5	Cell division cycle-associated 7-like protein	CDCA7L
3.45938	-0.83922	O95235	O95235	Kinesin-like protein KIF20A	KIF20A
2.63263	-0.83692	Q8N8U2	Q8N8U2	Chromodomain Y-like protein 2	CDYL2
2.94221	-0.814798	Q96JP5	Q96JP5	E3 ubiquitin-protein ligase ZFP91	ZFP91
0.688518	-0.813854	Q9NTW7	Q9NTW7	Zinc finger protein 64 homolog, isoforms 3 and 4	ZFP64
3.21029	-0.808287	Q7Z7K6	Q7Z7K6	Centromere protein V	CENPV
3.72327	-0.808051	Q8NCN4	Q8NCN4	E3 ubiquitin-protein ligase RNF169	RNF169
3.36572	-0.787621	Q05D32	Q05D32	CTD small phosphatase-like protein 2	CTDSPL2
3.78544	-0.778381	Q7Z628	Q7Z628	Neuroepithelial cell-transforming gene 1 protein	NET1
1.14886	-0.767565	Q8NGC4	Q8NGC4	Olfactory receptor 10G3	OR10G3
3.65253	-0.767462	Q6B0I6;A0A1W2PPD8;B2RXH2	Q6B0I6	Lysine-specific demethylase 4D	KDM4D
4.72231	-0.761717	Q8WUU5	Q8WUU5	GATA zinc finger domain-containing protein 1	GATAD1
2.90566	-0.756532	P83731	P83731	60S ribosomal protein L24	RPL24
4.59899	-0.755656	Q69YH5	Q69YH5	Cell division cycle-associated protein 2	CDCA2
2.06517	-0.755482	Q9NSI2	Q9NSI2	Protein FAM207A	FAM207A
3.38296	-0.749125	Q7Z2Z1	Q7Z2Z1	Treslin	TICRR
2.66933	-0.749078	O95243	O95243	Methyl-CpG-binding domain protein 4	MBD4
2.63053	-0.748307	P62750;REV__Q969S3	P62750	60S ribosomal protein L23a	RPL23A
3.00026	-0.746452	Q8TDR2	Q8TDR2	Serine/threonine-protein kinase 35	STK35
2.6106	-0.740763	P62851	P62851	40S ribosomal protein S25	RPS25
3.51202	-0.732887	Q6PK04	Q6PK04	Coiled-coil domain-containing protein 137	CCDC137
2.17959	-0.732626	P62841	P62841	40S ribosomal protein S15	RPS15
1.65882	-0.726594	Q12873	Q12873	Chromodomain-helicase-DNA-binding protein 3	CHD3
3.56036	-0.71153	Q9Y232	Q9Y232	Chromodomain Y-like protein	CDYL
3.98218	-0.709896	Q9NQS7;Q7Z3H0	Q9NQS7	Inner centromere protein	INCENP
4.1343	-0.709117	P20585	P20585	DNA mismatch repair protein Msh3	MSH3
1.49957	-0.708327	O43314	O43314	Inositol hexakisphosphate and diphosphoinositol-pentakisphosphate kinase 2	PPIP5K2
2.85978	-0.708273	Q6PL18	Q6PL18	ATPase family AAA domain-containing protein 2	ATAD2
3.42269	-0.706348	Q9NRL2;Q9C0D6	Q9NRL2	Bromodomain adjacent to zinc finger domain protein 1A	BAZ1A
3.49942	-0.698225	Q14807	Q14807	Kinesin-like protein KIF22	KIF22
2.57233	-0.694193	Q8TBE0	Q8TBE0	Bromo adjacent homology domain-containing 1 protein	BAHD1
5.27569	-0.688696	Q99728	Q99728	BRCA1-associated RING domain protein 1	BARD1
3.10986	-0.686988	Q9BSJ6	Q9BSJ6	Protein FAM64A	FAM64A
2.8685	-0.677524	Q7L590	Q7L590	Protein MCM10 homolog	MCM10
3.39874	-0.672929	Q96EZ8	Q96EZ8	Microspherule protein 1	MCRS1
2.48496	-0.669804	P62266	P62266	40S ribosomal protein S23	RPS23
3.42132	-0.660675	Q9UQR0	Q9UQR0	Sex comb on midleg-like protein 2	SCML2
3.20037	-0.657435	Q9H147	Q9H147	Deoxynucleotidyltransferase terminal-interacting protein 1	DNTTIP1
2.13537	-0.655826	Q96M94	Q96M94	Kelch-like protein 15	KLHL15
4.10455	-0.650984	Q06587	Q06587	E3 ubiquitin-protein ligase RING1	RING1
1.90461	-0.649968	Q9HAY2	Q9HAY2	Melanoma-associated antigen F1	MAGEF1
1.89924	-0.649539	Q8TDI0	Q8TDI0	Chromodomain-helicase-DNA-binding protein 5	CHD5
2.09651	-0.648614	P14635	P14635	G2/mitotic-specific cyclin-B1	CCNB1
1.63552	-0.647597	P62847	P62847	40S ribosomal protein S24	RPS24
3.04894	-0.647012	O95251	O95251	Histone acetyltransferase KAT7	KAT7
3.94982	-0.64515	Q9H0H5	Q9H0H5	Rac GTPase-activating protein 1	RACGAP1
2.59403	-0.639704	P62277	P62277	40S ribosomal protein S13	RPS13
1.89108	-0.632983	P83369	P83369	U7 snRNA-associated Sm-like protein LSm11	LSM11
3.0923	-0.632921	Q96GD4	Q96GD4	Aurora kinase B	AURKB
2.94395	-0.630203	P62269	P62269	40S ribosomal protein S18	RPS18
2.75771	-0.630126	Q13415	Q13415	Origin recognition complex subunit 1	ORC1
2.20223	-0.627614	Q9NSI6	Q9NSI6	Bromodomain and WD repeat-containing protein 1	BRWD1
3.81294	-0.627612	Q14669	Q14669	E3 ubiquitin-protein ligase TRIP12	TRIP12
1.78759	-0.627428	Q63HK3	Q63HK3	Zinc finger protein with KRAB and SCAN domains 2	ZKSCAN2
3.78556	-0.622735	Q14CB8	Q14CB8	Rho GTPase-activating protein 19	ARHGAP19
2.9154	-0.621831	Q9UNX3	Q9UNX3	60S ribosomal protein L26-like 1	RPL26L1
1.09136	-0.621636	Q6PJG2	Q6PJG2	ELM2 and SANT domain-containing protein 1	ELMSAN1
3.29733	-0.619171	P78549	P78549	Endonuclease III-like protein 1	NTHL1
3.39216	-0.618642	P42766	P42766	60S ribosomal protein L35	RPL35
3.48788	-0.617217	Q99741	Q99741	Cell division control protein 6 homolog	CDC6
2.82699	-0.61273	Q9ULI0	Q9ULI0	ATPase family AAA domain-containing protein 2B	ATAD2B
1.56771	-0.609074	P0DMV9;P0DMV8	P0DMV9;P0DMV8	Heat shock 70 kDa protein 1B;Heat shock 70 kDa protein 1A	HSPA1B;HSPA1A
1.83909	-0.608524	P12268	P12268	Inosine-5-monophosphate dehydrogenase 2	IMPDH2
1.81126	-0.608191	Q9Y6K1	Q9Y6K1	DNA (cytosine-5)-methyltransferase 3A	DNMT3A
2.80767	-0.605323	P83881	P83881	60S ribosomal protein L36a	RPL36A
5.04276	-0.602755	Q9H967	Q9H967	WD repeat-containing protein 76	WDR76
2.15565	-0.602657	Q9H160	Q9H160	Inhibitor of growth protein 2	ING2
3.22314	-0.598609	Q96DY7	Q96DY7	Mdm2-binding protein	MTBP
1.57822	-0.593822	P52701	P52701	DNA mismatch repair protein Msh6	MSH6
2.79409	-0.591672	Q9H5V9	Q9H5V9	UPF0428 protein CXorf56	CXorf56
1.94107	-0.591188	Q99879;Q99877;Q93079;Q5QNW6;P62807;P58876;O60814;P57053	Q99879;Q99877;Q93079;Q5QNW6;P62807;P58876;O60814;P57053	Histone H2B type 1-M;Histone H2B type 1-N;Histone H2B type 1-H;Histone H2B type 2-F;Histone H2B type 1-C/E/F/G/I;Histone H2B type 1-D;Histone H2B type 1-K;Histone H2B type F-S	HIST1H2BM;HIST1H2BN;HIST1H2BH;HIST2H2BF;HIST1H2BC;HIST1H2BD;HIST1H2BK;H2BFS
1.08928	-0.589335	P10515	P10515	Dihydrolipoyllysine-residue acetyltransferase component of pyruvate dehydrogenase complex, mitochondrial	DLAT
3.04456	-0.588907	Q9UIG0	Q9UIG0	Tyrosine-protein kinase BAZ1B	BAZ1B
2.17888	-0.585663	Q5FBB7	Q5FBB7	Shugoshin-like 1	SGOL1
3.55755	-0.579566	Q969Q0	Q969Q0	60S ribosomal protein L36a-like	RPL36AL
3.50356	-0.574639	Q14739	Q14739	Lamin-B receptor	LBR
2.93359	-0.574418	Q9NQ55	Q9NQ55	Suppressor of SWI4 1 homolog	PPAN
0.310814	-0.572397	P49454	P49454	Centromere protein F	CENPF
2.09003	-0.57096	Q5T3J3	Q5T3J3	Ligand-dependent nuclear receptor-interacting factor 1	LRIF1
1.93964	-0.570892	Q9BXF3	Q9BXF3	Cat eye syndrome critical region protein 2	CECR2
3.87937	-0.570128	Q03188	Q03188	Centromere protein C	CENPC
3.48679	-0.569265	Q6P0N0	Q6P0N0	Mis18-binding protein 1	MIS18BP1
1.01294	-0.569168	Q9NRC8	Q9NRC8	NAD-dependent protein deacetylase sirtuin-7	SIRT7
1.25329	-0.569064	P19447	P19447	TFIIH basal transcription factor complex helicase XPB subunit	ERCC3
4.09392	-0.561405	Q53HL2	Q53HL2	Borealin	CDCA8
2.54343	-0.560802	Q9H7Z6	Q9H7Z6	Histone acetyltransferase KAT8	KAT8
0.947772	-0.560144	Q5TKA1	Q5TKA1	Protein lin-9 homolog	LIN9
3.7377	-0.559381	Q99496	Q99496	E3 ubiquitin-protein ligase RING2	RNF2
3.36122	-0.558564	Q9Y2K7;REV__Q9UDT6;REV__Q96SN8;REV__Q5VU43	Q9Y2K7	Lysine-specific demethylase 2A	KDM2A
2.76034	-0.55673	Q9ULW0	Q9ULW0	Targeting protein for Xklp2	TPX2
2.65729	-0.556336	Q5FWF5	Q5FWF5	N-acetyltransferase ESCO1	ESCO1
3.3471	-0.556092	P42677;Q71UM5	P42677;Q71UM5	40S ribosomal protein S27;40S ribosomal protein S27-like	RPS27;RPS27L
2.3215	-0.554076	Q9Y6I4	Q9Y6I4	Ubiquitin carboxyl-terminal hydrolase 3	USP3
1.95305	-0.554011	P09132	P09132	Signal recognition particle 19 kDa protein	SRP19
2.39979	-0.552503	O00311	O00311	Cell division cycle 7-related protein kinase	CDC7
1.21438	-0.551815	Q9HBE1	Q9HBE1	POZ-, AT hook-, and zinc finger-containing protein 1	PATZ1
1.81928	-0.551811	P08133	P08133	Annexin A6	ANXA6
0.657512	-0.548356	Q2TB10	Q2TB10	Zinc finger protein 800	ZNF800
1.77273	-0.54591	P43246	P43246	DNA mismatch repair protein Msh2	MSH2
4.12272	-0.545816	Q15906	Q15906	Vacuolar protein sorting-associated protein 72 homolog	VPS72
2.40314	-0.545511	Q9UPP1	Q9UPP1	Histone lysine demethylase PHF8	PHF8
2.97556	-0.545484	Q9Y483	Q9Y483	Metal-response element-binding transcription factor 2	MTF2
2.13473	-0.543554	P17066;P48741	P17066;P48741	Heat shock 70 kDa protein 6;Putative heat shock 70 kDa protein 7	HSPA6;HSPA7
3.16953	-0.543116	Q9Y2X9	Q9Y2X9	Zinc finger protein 281	ZNF281
1.51067	-0.542016	Q6IQ21	Q6IQ21	Zinc finger protein 770	ZNF770
4.38348	-0.541332	P55072	P55072	Transitional endoplasmic reticulum ATPase	VCP
2.4575	-0.54133	O43709	O43709	Probable 18S rRNA (guanine-N(7))-methyltransferase	WBSCR22
2.71248	-0.540749	Q9NRZ9	Q9NRZ9	Lymphoid-specific helicase	HELLS
3.03193	-0.540705	P46013	P46013	Antigen KI-67	MKI67
2.05029	-0.538979	Q9NQR1	Q9NQR1	N-lysine methyltransferase SETD8	SETD8
1.96787	-0.535758	P62910	P62910	60S ribosomal protein L32	RPL32
4.01015	-0.535582	P0C860;Q8N5Y2	P0C860;Q8N5Y2	Putative male-specific lethal-3 protein-like 2;Male-specific lethal 3 homolog	MSL3P1;MSL3
2.58933	-0.533514	Q8IYA6	Q8IYA6	Cytoskeleton-associated protein 2-like	CKAP2L
2.45338	-0.526603	Q9H7E9	Q9H7E9	UPF0488 protein C8orf33	C8orf33
3.77291	-0.526271	P61513;A6NKH3	P61513;A6NKH3	60S ribosomal protein L37a;Putative 60S ribosomal protein L37a-like protein	RPL37A;RPL37AP8
2.12889	-0.524005	P33991	P33991	DNA replication licensing factor MCM4	MCM4
2.86041	-0.51981	O95707	O95707	Ribonuclease P protein subunit p29	POP4
2.25736	-0.518092	Q9BWN1	Q9BWN1	Proline-rich protein 14	PRR14
2.6251	-0.513807	P46779	P46779	60S ribosomal protein L28	RPL28
2.58902	-0.512501	P62826	P62826	GTP-binding nuclear protein Ran	RAN
2.93749	-0.511471	Q15022	Q15022	Polycomb protein SUZ12	SUZ12
4.26486	-0.510605	Q9Y3A4;Q9NSQ0	Q9Y3A4	Ribosomal RNA-processing protein 7 homolog A	RRP7A
2.32887	-0.508711	Q9Y3A2	Q9Y3A2	Probable U3 small nucleolar RNA-associated protein 11	UTP11L
2.0605	-0.506954	P42696	P42696	RNA-binding protein 34	RBM34
4.08807	-0.506392	Q6SPF0	Q6SPF0	Atherin	SAMD1
2.32744	-0.506325	Q9UBC3	Q9UBC3	DNA (cytosine-5)-methyltransferase 3B	DNMT3B
1.27589	-0.506088	Q8TEK3	Q8TEK3	Histone-lysine N-methyltransferase, H3 lysine-79 specific	DOT1L
1.94495	-0.503218	P50548	P50548	ETS domain-containing transcription factor ERF	ERF
3.26961	-0.502335	Q9UGU0	Q9UGU0	Transcription factor 20	TCF20
2.44142	-0.502097	Q9GZS1	Q9GZS1	DNA-directed RNA polymerase I subunit RPA49	POLR1E
2.88109	-0.501483	Q86Y97	Q86Y97	Histone-lysine N-methyltransferase SUV420H2	SUV420H2
