## Supplementary Table 11 for "Tracking chromatin state changes using *μ*Map photo-proximity labeling"

### Sheet: Wild type hits
Supplementary Table 11: List of enriched proteins in H2A vs H2A + JQ1. Cut offs (>0.5 Log2-fold change, <0.05 FDR-corrected p value.)
Untreated hits
	Significance (-LOG(P-value))	Difference (Log2FC)	Protein IDs	Majority protein IDs	Protein names	Gene names
	3.65231	2.71928	O60885	O60885	Bromodomain-containing protein 4	BRD4
	3.52888	2.52925	P25440	P25440	Bromodomain-containing protein 2	BRD2
	5.30817	1.98559	Q15059	Q15059	Bromodomain-containing protein 3	BRD3
	2.50509	1.0134	P62829	P62829	60S ribosomal protein L23	RPL23
	1.57644	0.790727	Q9BRQ6	Q9BRQ6	MICOS complex subunit MIC25	CHCHD6
	1.14825	0.68093	Q99538	Q99538	Legumain	LGMN
	1.79587	0.659024	P27635;Q96L21	P27635	60S ribosomal protein L10	RPL10
	1.84952	0.645591	O60830	O60830	Mitochondrial import inner membrane translocase subunit Tim17-B	TIMM17B
	1.93287	0.630271	Q5SVQ8	Q5SVQ8	Zinc finger and BTB domain-containing protein 41	ZBTB41
	1.5663	0.624802	Q9Y5J6	Q9Y5J6	Mitochondrial import inner membrane translocase subunit Tim10 B	TIMM10B
	3.38717	0.611924	P35610	P35610	Sterol O-acyltransferase 1	SOAT1
	1.47649	0.589261	P63173	P63173	60S ribosomal protein L38	RPL38
	2.14672	0.564412	O60725	O60725	Protein-S-isoprenylcysteine O-methyltransferase	ICMT
	1.70952	0.551719	O94826	O94826	Mitochondrial import receptor subunit TOM70	TOMM70A
	1.55801	0.538302	Q8TB36	Q8TB36	Ganglioside-induced differentiation-associated protein 1	GDAP1
	1.3462	0.533314	P05141;P12236;P12235;Q9H0C2	P05141;P12236	ADP/ATP translocase 2;ADP/ATP translocase 2, N-terminally processed;ADP/ATP translocase 3;ADP/ATP translocase 3, N-terminally processed	SLC25A5;SLC25A6
	2.27925	0.517761	Q53GQ0	Q53GQ0	Very-long-chain 3-oxoacyl-CoA reductase	HSD17B12
	1.53743	0.507749	P56537	P56537	Eukaryotic translation initiation factor 6	EIF6
	1.42474	0.505576	Q969Z0	Q969Z0	Protein TBRG4	TBRG4
	1.68795	0.505278	Q9NRW3	Q9NRW3	DNA dC->dU-editing enzyme APOBEC-3C	APOBEC3C
	1.35601	0.503075	O15344;Q9UJV3	O15344;Q9UJV3	E3 ubiquitin-protein ligase Midline-1;Probable E3 ubiquitin-protein ligase MID2	MID1;MID2

### Sheet: JQ-1 hits
Supplementary Table 11: List of enriched proteins in H2A vs H2A + JQ1. Cut offs (>0.5 Log2-fold change, <0.05 FDR-corrected p value.)
JQ1 hits
Significance (-LOG(P-value))	Difference (Log2FC)	Protein IDs	Majority protein IDs	Protein names	Gene names
2.43586	-2.42124	Q96RD6	Q96RD6	Pannexin-2	PANX2
2.38764	-1.14152	Q9UNS1	Q9UNS1	Protein timeless homolog	TIMELESS
1.23705	-0.916132	P63261	P63261	Actin, cytoplasmic 2;Actin, cytoplasmic 2, N-terminally processed	ACTG1
1.23116	-0.887273	P61626	P61626	Lysozyme C	LYZ
2.10705	-0.796489	P63267;P68133;P68032;P62736	P63267;P68133;P68032;P62736	Actin, gamma-enteric smooth muscle;Actin, alpha skeletal muscle;Actin, alpha cardiac muscle 1;Actin, aortic smooth muscle	ACTG2;ACTA1;ACTC1;ACTA2
1.10256	-0.782402	Q9UC06	Q9UC06	Zinc finger protein 70	ZNF70
1.63842	-0.747966	O43623	O43623	Zinc finger protein SNAI2	SNAI2
3.81064	-0.72851	P01106	P01106	Myc proto-oncogene protein	MYC
1.51518	-0.695641	Q6UB99	Q6UB99	Ankyrin repeat domain-containing protein 11	ANKRD11
2.08559	-0.690352	Q96GM8	Q96GM8	Target of EGR1 protein 1	TOE1
1.55221	-0.671699	Q7KZI7;Q96L34;Q9P0L2	Q7KZI7;Q96L34;Q9P0L2	Serine/threonine-protein kinase MARK2;MAP/microtubule affinity-regulating kinase 4;Serine/threonine-protein kinase MARK1	MARK2;MARK4;MARK1
1.70009	-0.665327	Q96NY9	Q96NY9	Crossover junction endonuclease MUS81	MUS81
1.79203	-0.658852	P60709;Q6S8J3;A5A3E0;P0CG38;Q562R1;P0CG39;Q9BYX7	P60709	Actin, cytoplasmic 1;Actin, cytoplasmic 1, N-terminally processed	ACTB
2.21473	-0.61075	Q8TD26	Q8TD26	Chromodomain-helicase-DNA-binding protein 6	CHD6
1.6525	-0.601641	Q8WY36	Q8WY36	HMG box transcription factor BBX	BBX
1.82762	-0.587822	O95625	O95625	Zinc finger and BTB domain-containing protein 11	ZBTB11
1.81073	-0.579577	Q9H6H4	Q9H6H4	Receptor expression-enhancing protein 4	REEP4
1.48977	-0.572364	Q9BQG0	Q9BQG0	Myb-binding protein 1A	MYBBP1A
1.56681	-0.56451	Q92547	Q92547	DNA topoisomerase 2-binding protein 1	TOPBP1
2.71701	-0.560827	P18848	P18848	Cyclic AMP-dependent transcription factor ATF-4	ATF4
1.16944	-0.560306	Q5VUG0	Q5VUG0	Scm-like with four MBT domains protein 2	SFMBT2
1.65273	-0.560185	Q15776	Q15776	Zinc finger protein with KRAB and SCAN domains 8	ZKSCAN8
1.85927	-0.550657	Q9UBW7	Q9UBW7	Zinc finger MYM-type protein 2	ZMYM2
1.48949	-0.548566	P35251	P35251	Replication factor C subunit 1	RFC1
1.43875	-0.536215	P58317	P58317	Zinc finger protein 121	ZNF121
1.85372	-0.533609	O94762	O94762	ATP-dependent DNA helicase Q5	RECQL5
1.01532	-0.525268	Q96KC8	Q96KC8	DnaJ homolog subfamily C member 1	DNAJC1
2.50988	-0.523028	Q9P0W2	Q9P0W2	SWI/SNF-related matrix-associated actin-dependent regulator of chromatin subfamily E member 1-related	HMG20B
1.76953	-0.511892	Q9H9L3	Q9H9L3	Interferon-stimulated 20 kDa exonuclease-like 2	ISG20L2
1.30177	-0.50433	P51991	P51991	Heterogeneous nuclear ribonucleoprotein A3	HNRNPA3
1.43481	-0.504191	P29374	P29374	AT-rich interactive domain-containing protein 4A	ARID4A
