## Supplementary Table 12 for "Tracking chromatin state changes using *μ*Map photo-proximity labeling"

### Sheet: Wild type hits
Supplementary Table 12: List of enriched proteins in H2A vs H2A + Pinometostat. Cut offs (>0.5 Log2-fold change, <0.05 FDR-corrected p value.)
Untreated hits
	Significance (-LOG(P-value))	Difference	Protein IDs	Majority protein IDs	Protein names	Gene names
	2.03482	0.729645	Q7Z4W1	Q7Z4W1	L-xylulose reductase	DCXR
	2.63653	0.662795	P25440	P25440	Bromodomain-containing protein 2	BRD2
	2.69479	0.655151	P19388	P19388	DNA-directed RNA polymerases I, II, and III subunit RPABC1	POLR2E
	2.14774	0.634647	P50219	P50219	Motor neuron and pancreas homeobox protein 1	MNX1
	2.1895	0.632632	Q86SK9	Q86SK9	Stearoyl-CoA desaturase 5	SCD5
	5.73555	0.588039	O60885	O60885	Bromodomain-containing protein 4	BRD4
	3.40848	0.586803	Q8TEK3	Q8TEK3	Histone-lysine N-methyltransferase, H3 lysine-79 specific	DOT1L
	2.40646	0.54995	Q9UKD2	Q9UKD2	mRNA turnover protein 4 homolog	MRTO4
	2.71513	0.543229	Q96F86	Q96F86	Enhancer of mRNA-decapping protein 3	EDC3
	4.56303	0.473944	Q15059	Q15059	Bromodomain-containing protein 3	BRD3

### Sheet: Pinometostat Hits
Supplementary Table 12: List of enriched proteins in H2A vs H2A + Pinometostat. Cut offs (>0.5 Log2-fold change, <0.05 FDR-corrected p value.)
Pinometostat hits
	Significance(-LOG(P-value))	Difference (Log2FC)	Protein IDs	Majority protein IDs	Protein names	Gene names
	2.68866	-0.554066	O00165	O00165	HCLS1-associated protein X-1	HAX1
	2.47922	-0.545855	P12270	P12270	Nucleoprotein TPR	TPR
	3.12662	-0.510036	P10321	P10321	HLA class I histocompatibility antigen, Cw-7 alpha chain	HLA-C
