## Supplementary Table 13 for "Tracking chromatin state changes using *μ*Map photo-proximity labeling"

### Sheet: Wild-type hits
Supplementary Table 13: List of enriched proteins in RPB1 vs RPB1 + AT7519. Cut offs (>0.5 Log2-fold change, <0.05 FDR-corrected p value.)
Untreated hits
Significance (-Log(P-value))	Difference (Log2FC)	Protein IDs	Majority protein IDs	Protein names	Gene names
3.24979	2.63109	O15020	O15020	Spectrin beta chain, non-erythrocytic 2	SPTBN2
5.10612	2.15168	P18848	P18848	Cyclic AMP-dependent transcription factor ATF-4	ATF4
3.09873	2.0343	P04264	P04264	Keratin, type II cytoskeletal 1	KRT1
4.16271	1.7141	P21127;Q9UQ88	P21127;Q9UQ88	Cyclin-dependent kinase 11B;Cyclin-dependent kinase 11A	CDK11B;CDK11A
3.25222	1.6775	Q8WVV4	Q8WVV4	Protein POF1B	POF1B
1.46213	1.25254	Q02413	Q02413	Desmoglein-1	DSG1
3.29076	1.25079	P49760	P49760	Dual specificity protein kinase CLK2	CLK2
1.99305	1.09705	Q5T749	Q5T749	Keratinocyte proline-rich protein	KPRP
5.10778	1.05075	O95067	O95067	G2/mitotic-specific cyclin-B2	CCNB2
1.0979	1.02765	P27482	P27482	Calmodulin-like protein 3	CALML3
1.03426	1.01855	Q96P63	Q96P63	Serpin B12	SERPINB12
4.82935	1.01443	P50750	P50750	Cyclin-dependent kinase 9	CDK9
2.7356	1.01008	Q13835	Q13835	Plakophilin-1	PKP1
4.4584	0.990445	Q92945;Q96AE4	Q92945	Far upstream element-binding protein 2	KHSRP
3.76057	0.98738	O95478	O95478	Ribosome biogenesis protein NSA2 homolog	NSA2
1.68695	0.982562	Q6UWP8	Q6UWP8	Suprabasin	SBSN
1.0623	0.963573	Q08554	Q08554	Desmocollin-1	DSC1
3.99479	0.944986	O95391	O95391	Pre-mRNA-splicing factor SLU7	SLU7
3.40024	0.854877	Q9Y314	Q9Y314	Nitric oxide synthase-interacting protein	NOSIP
1.52911	0.833554	O43896;Q12756;O60333	O43896;Q12756;O60333	Kinesin-like protein KIF1C;Kinesin-like protein KIF1A;Kinesin-like protein KIF1B	KIF1C;KIF1A;KIF1B
2.28648	0.816484	Q5VT52	Q5VT52	Regulation of nuclear pre-mRNA domain-containing protein 2	RPRD2
2.63464	0.797956	Q96P16	Q96P16	Regulation of nuclear pre-mRNA domain-containing protein 1A	RPRD1A
0.568158	0.797311	P18074	P18074	TFIIH basal transcription factor complex helicase XPD subunit	ERCC2
2.88328	0.793816	P14923	P14923	Junction plakoglobin	JUP
2.11746	0.785513	Q8TAT5	Q8TAT5	Endonuclease 8-like 3	NEIL3
4.58953	0.74601	P06493;Q00534;Q96Q40;O94921;Q07002;Q00536;Q00537	P06493	Cyclin-dependent kinase 1	CDK1
1.98957	0.745003	Q5SWA1	Q5SWA1	Protein phosphatase 1 regulatory subunit 15B	PPP1R15B
3.14016	0.739562	P43243	P43243	Matrin-3	MATR3
3.72392	0.717706	Q13148	Q13148	TAR DNA-binding protein 43	TARDBP
1.29285	0.712095	Q8NCN5	Q8NCN5	Pyruvate dehydrogenase phosphatase regulatory subunit, mitochondrial	PDPR
1.04858	0.689919	P07355;A6NMY6	P07355	Annexin A2	ANXA2
1.10096	0.674545	P81605	P81605	Dermcidin;Survival-promoting peptide;DCD-1	DCD
4.23233	0.662027	P14635	P14635	G2/mitotic-specific cyclin-B1	CCNB1
3.18908	0.661601	Q9H7N4	Q9H7N4	Splicing factor, arginine/serine-rich 19	SCAF1
1.46268	0.654646	Q8N5U6	Q8N5U6	RING finger protein 10	RNF10
2.96276	0.652047	Q8WVV9	Q8WVV9	Heterogeneous nuclear ribonucleoprotein L-like	HNRNPLL
3.26853	0.647781	Q8WVB6	Q8WVB6	Chromosome transmission fidelity protein 18 homolog	CHTF18
2.85393	0.641113	P40763	P40763	Signal transducer and activator of transcription 3	STAT3
2.39977	0.639874	Q8IYS0	Q8IYS0	GRAM domain-containing protein 1C	GRAMD1C
3.06867	0.635187	Q96I24	Q96I24	Far upstream element-binding protein 3	FUBP3
1.32041	0.62468	P56537	P56537	Eukaryotic translation initiation factor 6	EIF6
2.79202	0.619947	Q15003	Q15003	Condensin complex subunit 2	NCAPH
2.01921	0.608608	Q15397	Q15397	Pumilio domain-containing protein KIAA0020	KIAA0020
2.04036	0.601527	Q9NP64	Q9NP64	Nucleolar protein of 40 kDa	ZCCHC17
1.65421	0.599829	Q9BXI6	Q9BXI6	TBC1 domain family member 10A	TBC1D10A
0.651771	0.585387	O75223	O75223	Gamma-glutamylcyclotransferase	GGCT
2.24097	0.575636	P35579;P35749;P35580	P35579;P35749	Myosin-9;Myosin-11	MYH9;MYH11
2.96759	0.569187	P52272	P52272	Heterogeneous nuclear ribonucleoprotein M	HNRNPM
2.80497	0.568394	Q9NY93	Q9NY93	Probable ATP-dependent RNA helicase DDX56	DDX56
2.81524	0.56614	Q9BZE4	Q9BZE4	Nucleolar GTP-binding protein 1	GTPBP4
2.95872	0.556325	P15924	P15924	Desmoplakin	DSP
1.86966	0.55405	O95453	O95453	Poly(A)-specific ribonuclease PARN	PARN
1.94257	0.549863	Q96B26	Q96B26	Exosome complex component RRP43	EXOSC8
2.90089	0.537563	Q9ULX6	Q9ULX6	A-kinase anchor protein 8-like	AKAP8L
3.05418	0.528121	Q86XI2	Q86XI2	Condensin-2 complex subunit G2	NCAPG2
3.7317	0.527626	P49759	P49759	Dual specificity protein kinase CLK1	CLK1
2.90631	0.527451	Q14692	Q14692	Ribosome biogenesis protein BMS1 homolog	BMS1
2.74358	0.524169	Q15459	Q15459	Splicing factor 3A subunit 1	SF3A1
1.08978	0.523019	Q2NKX8	Q2NKX8	DNA excision repair protein ERCC-6-like	ERCC6L
2.83393	0.518694	Q01085;P31483	Q01085;P31483	Nucleolysin TIAR;Nucleolysin TIA-1 isoform p40	TIAL1;TIA1
2.14194	0.516274	Q9P1Y6	Q9P1Y6	PHD and RING finger domain-containing protein 1	PHRF1
1.24589	0.513565	O15090	O15090	Zinc finger protein 536	ZNF536
2.90564	0.513414	P25205	P25205	DNA replication licensing factor MCM3	MCM3
2.34334	0.503907	Q00839	Q00839	Heterogeneous nuclear ribonucleoprotein U	HNRNPU
2.10802	0.502928	Q96G46	Q96G46	tRNA-dihydrouridine(47) synthase [NAD(P)(+)]-like	DUS3L

### Sheet: AT7519 treatment hits
Supplementary Table 13: List of enriched proteins in RPB1 vs RPB1 + AT7519. Cut offs (>0.5 Log2-fold change, <0.05 FDR-corrected p value.)
AT7519 hits
	Significance (-Log(P-value))	Difference (Log2FC)	Protein IDs	Majority protein IDs	Protein names	Gene names
	5.81568	-1.32363	P85037	P85037	Forkhead box protein K1	FOXK1
	1.43529	-1.0769	Q9BXY0	Q9BXY0	Protein MAK16 homolog	MAK16
	1.23875	-1.00723	O95201	O95201	Zinc finger protein 205	ZNF205
	4.14201	-0.841252	P35222	P35222	Catenin beta-1	CTNNB1
	1.33868	-0.765908	P20338	P20338	Ras-related protein Rab-4A	RAB4A
	2.98128	-0.694639	O60563	O60563	Cyclin-T1	CCNT1
	3.76177	-0.6859	O75718	O75718	Cartilage-associated protein	CRTAP
	1.31732	-0.683218	Q96RT1	Q96RT1	Protein LAP2	ERBB2IP
	2.27564	-0.648312	P62244	P62244	40S ribosomal protein S15a	RPS15A
	4.14763	-0.646869	O75444;Q9Y5Q3;Q8NHW3	O75444	Transcription factor Maf	MAF
	1.11666	-0.645317	Q9NPJ6	Q9NPJ6	Mediator of RNA polymerase II transcription subunit 4	MED4
	2.15725	-0.638762	P62851	P62851	40S ribosomal protein S25	RPS25
	2.57989	-0.617207	P62854	P62854	40S ribosomal protein S26	RPS26
	1.94374	-0.615834	O60779	O60779	Thiamine transporter 1	SLC19A2
	4.68328	-0.603832	P46779	P46779	60S ribosomal protein L28	RPL28
	2.39287	-0.597978	O94762	O94762	ATP-dependent DNA helicase Q5	RECQL5
	2.36358	-0.593172	Q16643	Q16643	Drebrin	DBN1
	1.9551	-0.574973	Q07157	Q07157	Tight junction protein ZO-1	TJP1
	3.18968	-0.568392	P32969	P32969	60S ribosomal protein L9	RPL9
	2.33502	-0.567025	P19367	P19367	Hexokinase-1	HK1
	2.57362	-0.539779	Q8TEW0	Q8TEW0	Partitioning defective 3 homolog	PARD3
	1.20235	-0.525446	P14406	P14406	Cytochrome c oxidase subunit 7A2, mitochondrial	COX7A2
	1.7265	-0.525375	P62841	P62841	40S ribosomal protein S15	RPS15
	2.66135	-0.524455	P49006	P49006	MARCKS-related protein	MARCKSL1
	3.01685	-0.518303	P60709;Q6S8J3;A5A3E0;P0CG38;Q562R1;P0CG39;Q9BYX7	P60709	Actin, cytoplasmic 1;Actin, cytoplasmic 1, N-terminally processed	ACTB
	3.2705	-0.513376	Q01650;Q9UM01;Q92536	Q01650	Large neutral amino acids transporter small subunit 1	SLC7A5
	3.88561	-0.511056	P18077	P18077	60S ribosomal protein L35a	RPL35A
	2.20666	-0.507775	P24752	P24752	Acetyl-CoA acetyltransferase, mitochondrial	ACAT1
